# Comparative proteomics reveals a conserved core of tegumental proteins in parasitic flatworms

**DOI:** 10.64898/2026.04.22.720116

**Authors:** Inés Guarnaschelli, Analía Lima, Rafael Velazco, Monika Bergmann, Matías Preza, Javier Calvelo, Marcela Cucher, Mara Cecilia Rosenzvit, Klaus Brehm, Andrés Iriarte, Uriel Koziol

**Author notes:** Corresponding authors: Andrés Iriarte: Laboratorio Biología Computacional, Unidad Académica Desarrollo Biotecnológico, Instituto de Higiene, Av. Dr. Alfredo Navarro 3051, CP11600, Montevideo, Uruguay., Uriel Koziol: Sección Biología Celular, Facultad de Ciencias, Iguá 4225, CP11400, Montevideo, Uruguay. int. 144. Unidad de Ingeniería de Proteínas, Institut Pasteur de Montevideo, Montevideo, Uruguay (Analía Lima).

## Abstract

Parasitic flatworms, including cestodes and trematodes, are covered by a specialized syncytial tegument that mediates nutrient uptake and host–parasite interactions. While the tegument of trematodes has been extensively characterized, its molecular composition in cestodes remains largely unknown. In this work, we performed a comparative proteomic analysis of the tegument of three cestode species, including larval and adult stages: *Hymenolepis microstoma*, *Mesocestoides corti* (syn. *M. vogae*) and *Echinococcus multilocularis*. Using stringent enrichment criteria relative to whole-worm extracts, we identified hundreds of tegument-enriched proteins in each species. Comparative analyses revealed a conserved core of tegumental proteins shared among all three species, including members of the Tegument Allergen-Like (TAL) family, vesicular trafficking components and calcium-sensing proteins, and identified candidates for nutrient uptake activities such as glucose and nucleoside transporters. Further comparative analyses revealed a set of shared tegumental proteins with the trematode *Schistosoma mansoni*, including conserved proteins that are specific to parasitic flatworms, supporting the existence of a conserved ancestral tegumental proteome. Finally, we confirmed tegumental expression of several candidate genes in *H. microstoma* and *E. multilocularis*, and demonstrated regionally restricted gene expression among tegumental cytons, suggesting functional specialization within the syncytial tegument. Altogether, these results reveal an evolutionarily conserved composition of the tegument of parasitic flatworms, providing a foundation for future work targeting this critical host–parasite interface.
