## Supplementary Table S1 for "Comparative proteomics reveals a conserved core of tegumental proteins in parasitic flatworms"

### Sheet: Hoja1
Table S1. M. corti - Proteins detected only in the Tegument Enriched Fraction when compared to Whole Worm Extracts
Locus	Replicate Count	Total Signal	Description
MCOS_0000084201-mRNA-1	4	2.02326e-05	No hits found
MCOS_0000492601-mRNA-1	3	2.77296e-06	Cytochrome c oxidase subunit 2
MCOS_0001024401-mRNA-1	4	1.78686e-05	No hits found
MCU_000017-RA	3	3.24479e-06	Spectrin beta chain
MCU_000171-RA	4	4.98175e-06	Glioma pathogenesis-related protein 1
MCU_000428-RC	4	0.000136463	Epidermal growth factor receptor kinase substrate 8
MCU_000543-RA	4	1.20508e-06	No hits found
MCU_000607-RA	3	6.89695e-06	No hits found
MCU_000751-RA	3	6.85855e-05	Calcium uniporter protein, mitochondrial
MCU_000887-RA	3	3.68935e-05	Lipoxygenase homology domain-containing protein 1
MCU_001049-RA	4	2.36028e-05	Ras-related protein Rab-2A
MCU_001052-RA	3	5.2395e-06	Small ribosomal subunit protein uS4
MCU_001169-RA	4	1.86109e-05	No hits found
MCU_001195-RA	4	1.29746e-05	Ras-related protein Rap-1b
MCU_001201-RA	3	4.36989e-06	No hits found
MCU_001206-RA	3	5.13003e-06	No hits found
MCU_001213-RC	4	1.37561e-05	70 kDa neurofilament protein
MCU_001283-RA	4	3.54771e-06	V-type proton ATPase subunit d
MCU_001379-RA	3	5.07205e-06	GTPase HRas
MCU_001454-RB	3	1.81235e-05	Ubiquitin carboxyl-terminal hydrolase 30
MCU_001537-RA	4	0.000522886	No hits found
MCU_001700-RA	4	5.88938e-06	Transient receptor potential cation channel subfamily M member 3
MCU_001810-RB	3	3.98095e-06	Serine/threonine-protein kinase 10
MCU_001889-RB	3	4.21045e-06	MAP kinase-activating death domain protein
MCU_001930-RA	4	1.79599e-05	Phospholipid scramblase 3
MCU_001977-RD	4	4.21269e-06	No hits found
MCU_001995-RA	3	1.93901e-06	No hits found
MCU_002088-RA	3	4.16328e-06	Small ribosomal subunit protein uS9
MCU_002142-RC	4	0.000157629	Otoferlin
MCU_002175-RB	4	0.000129849	Epidermal growth factor receptor kinase substrate 8-like protein 1
MCU_002197-RC	3	1.32938e-06	Serine/threonine-protein phosphatase 2B catalytic subunit 2
MCU_002230-RB	4	1.3764e-05	No hits found
MCU_002357-RA	4	6.81712e-06	No hits found
MCU_002383-RA	4	7.66093e-05	No hits found
MCU_002458-RA	3	2.07468e-06	V-type proton ATPase 116 kDa subunit a 1
MCU_002832-RB	3	6.26616e-06	No hits found
MCU_002833-RA	4	1.10524e-05	Non-selective voltage-gated ion channel VDAC1
MCU_002839-RB	4	3.2159e-06	Vesicle-fusing ATPase 2
MCU_002906-RC	3	4.19138e-06	Ankyrin repeat and death domain-containing protein 1B
MCU_003088-RA	3	1.65248e-06	CDGSH iron-sulfur domain-containing protein 2 homolog
MCU_003264-RA	4	5.18359e-05	Unconventional myosin-XV
MCU_003465-RA	3	4.24018e-06	DnaJ homolog subfamily B member 6-A
MCU_003495-RA	4	8.36749e-06	No hits found
MCU_003506-RA	3	5.77177e-06	No hits found
MCU_003550-RA	3	2.12585e-06	Phospholipid scramblase 1
MCU_003842-RA	4	3.08745e-05	No hits found
MCU_003849-RA	3	1.69131e-06	NADH dehydrogenase [ubiquinone] 1 alpha subcomplex subunit 10, mitochondrial
MCU_003958-RA	3	3.49053e-06	NADH dehydrogenase [ubiquinone] 1 alpha subcomplex subunit 9, mitochondrial
MCU_004010-RA	4	7.99008e-06	Ras-related protein Rap-1b
MCU_004127-RA	4	7.35095e-05	Synaptotagmin-1
MCU_004179-RB	4	0.00015818	No hits found
MCU_004199-RA	3	1.6058e-06	High affinity cationic amino acid transporter 1
MCU_004393-RB	4	6.97619e-06	No hits found
MCU_004408-RA	3	2.28567e-06	Large ribosomal subunit protein uL18
MCU_004427-RA	3	2.53459e-06	Large ribosomal subunit protein eL13
MCU_004474-RM	4	0.000804349	No hits found
MCU_004522-RA	4	8.41853e-06	Sideroflexin-1
MCU_004594-RA	4	3.23586e-05	Cell division control protein 42 homolog
MCU_004626-RA	3	3.10391e-06	85/88 kDa calcium-independent phospholipase A2
MCU_004724-RA	3	7.12862e-06	Casein kinase II subunit beta
MCU_004741-RA	3	4.10213e-06	Prolyl endopeptidase
MCU_004953-RA	4	1.53421e-06	Plasma membrane calcium-transporting ATPase 3
MCU_005007-RA	3	1.8467e-06	Large ribosomal subunit protein eL15
MCU_005266-RA	4	5.92423e-06	Large ribosomal subunit protein uL16
MCU_005296-RD	4	2.33051e-05	Serine/threonine-protein kinase N2
MCU_005426-RB	3	3.30972e-06	No hits found
MCU_005654-RA	3	2.24269e-06	Glycerol kinase
MCU_005726-RB	3	1.23885e-06	Casein kinase I isoform alpha
MCU_005768-RA	3	1.7061e-05	Moesin
MCU_005833-RA	4	1.95279e-05	Dynein light chain 1, cytoplasmic
MCU_005884-RA	4	9.0564e-06	Ras-related protein Rab-14
MCU_005962-RA	3	1.57004e-05	Epidermal growth factor receptor kinase substrate 8-like protein 2
MCU_006092-RB	4	9.85007e-06	Sorting and assembly machinery component 50 homolog A
MCU_006192-RD	4	8.63556e-06	Aldehyde dehydrogenase family 3 member A2
MCU_006237-RA	4	5.15956e-05	Dynein light chain 1, cytoplasmic
MCU_006238-RA	4	4.84378e-05	Dynein light chain 1, cytoplasmic
MCU_006239-RA	3	2.7329e-05	Dynein light chain 1, cytoplasmic
MCU_006240-RA	4	5.36564e-06	Dynein light chain LC6, flagellar outer arm
MCU_006243-RA	3	1.22119e-06	Ras-related protein ced-10
MCU_006244-RA	4	3.62797e-05	Ras-related C3 botulinum toxin substrate 2
MCU_006245-RA	3	2.15227e-06	Ras-related protein ced-10
MCU_006270-RC	4	8.3816e-05	No hits found
MCU_006351-RA	4	2.10919e-05	ADP/ATP translocase 2
MCU_006366-RD	3	1.29883e-06	Thioredoxin reductase 3
MCU_006452-RA	4	7.20357e-06	Glucose-6-phosphate 1-dehydrogenase
MCU_006522-RA	3	3.25021e-06	Casein kinase I isoform alpha
MCU_006809-RB	3	3.75579e-06	No hits found
MCU_006884-RA	3	4.23198e-06	Ras-related protein Rab-4B
MCU_006910-RA	4	0.000124271	Polyubiquitin
MCU_007009-RA	4	1.35149e-05	No hits found
MCU_007048-RA	3	2.061e-06	Mitochondrial import receptor subunit TOM40 homolog 2
MCU_007258-RA	3	1.44493e-06	Small ribosomal subunit protein eS6
MCU_007601-RA	4	0.000104872	No hits found
MCU_007602-RB	4	6.7768e-05	No hits found
MCU_007641-RA	3	3.37049e-06	Polyubiquitin (Fragment)
MCU_007792-RB	3	1.9179e-06	Calpain-B
MCU_007840-RA	4	8.91922e-06	Small ribosomal subunit protein eS4
MCU_007885-RA	4	7.43047e-06	Syntaxin-binding protein 1
MCU_007892-RA	4	0.000456407	No hits found
MCU_007894-RA	3	4.72232e-06	No hits found
MCU_007956-RA	4	7.14042e-06	Ras-related protein Rab-3
MCU_007976-RA	4	2.02007e-05	Ras-like GTP-binding protein Rho1
MCU_008118-RC	4	2.00423e-05	Leukocyte surface antigen CD53
MCU_008437-RA	4	1.47814e-05	No hits found
MCU_008510-RA	4	3.18905e-05	DNA damage-inducible protein 1
MCU_008783-RB	3	2.81978e-06	Protein PALS1
MCU_009050-RA	4	1.00524e-05	Cytochrome c1, heme protein, mitochondrial
MCU_009391-RA	4	1.36899e-05	No hits found
MCU_009397-RA	4	2.58214e-05	Casein kinase II subunit alpha
MCU_009446-RA	3	9.94606e-06	Probable phospholipid-transporting ATPase IIB
MCU_009476-RB	3	2.45167e-06	No hits found
MCU_009477-RB	4	0.000130329	No hits found
MCU_009526-RA	3	4.89064e-06	Coronin-1B
MCU_009590-RA	4	0.000246977	No hits found
MCU_009595-RA	4	8.33727e-05	No hits found
MCU_009596-RA	4	1.67348e-05	No hits found
MCU_009697-RA	4	9.27292e-05	No hits found
MCU_009745-RA	4	1.13836e-05	No hits found
MCU_009749-RA	4	6.42331e-05	No hits found
MCU_009755-RA	4	6.66456e-05	No hits found
MCU_010004-RA	3	2.05644e-06	Alpha-tocopherol transfer protein-like
MCU_010124-RA	3	8.57566e-06	No hits found
MCU_010143-RA	4	7.28441e-06	NADH-cytochrome b5 reductase 2
MCU_010236-RA	3	4.90451e-06	Unconventional myosin-XV
MCU_010567-RA	4	4.22939e-05	No hits found
MCU_010724-RA	3	3.52827e-06	Myosin heavy chain, non-muscle
MCU_010789-RA	3	5.94111e-06	V-type proton ATPase subunit B
MCU_010796-RA	3	2.86499e-05	No hits found
MCU_011144-RA	4	0.000113966	No hits found
MCU_011591-RA	3	2.13183e-06	ATPase family AAA domain-containing protein 3A homolog
MCU_011630-RA	4	0.000174116	Dynein light chain 1, cytoplasmic
MCU_011727-RA	4	1.34451e-05	Leukocyte surface antigen CD53
MCU_012369-RB	3	4.5723e-07	Large ribosomal subunit protein uL4
MCU_012377-RB	3	3.89868e-06	2-oxoglutarate dehydrogenase complex component E1
MCU_012457-RA	4	1.09932e-05	NADH-cytochrome b5 reductase 2
MCU_012651-RA	3	5.3028e-06	Glutamine--fructose-6-phosphate aminotransferase [isomerizing] 2
MCU_013184-RA	3	4.5723e-07	Large ribosomal subunit protein uL4
MCU_013281-RA	4	8.76091e-06	Transient receptor potential cation channel trpm
MCU_013380-RA	3	3.66237e-06	Ras-related protein Rab-8B
MCU_013520-RA	4	3.0552e-05	No hits found
MCU_014195-RA	3	4.01484e-06	No hits found
