## Supplementary Table S2 for "Comparative proteomics reveals a conserved core of tegumental proteins in parasitic flatworms"

### Sheet: Hoja1
Table S2. M. corti - Proteins enriched in the Tegument Enriched Fraction when compared to Whole Worm Extracts
Locus	Peptide Count	Coverage (%)	Log2(fold change)	p-value	Description
MCOS_0000177301-mRNA-1	52	19.5	1.541	0.00280761	No hits found
MCOS_0000420501-mRNA-1	8	50.4	1.357	4.31804e-06	Ubiquitin-ribosomal protein eL40 fusion protein
MCOS_0000523301-mRNA-1	6	24.8	3.085	0.00135581	Peptidase inhibitor 16
MCOS_0000886201-mRNA-1	5	24	1.252	0.0116293	NADH dehydrogenase [ubiquinone] iron-sulfur protein 4, mitochondrial
MCU_000018-RA	30	12.9	2.124	0.00569057	Spectrin alpha chain, erythrocytic 1
MCU_000027-RB	32	46.1	2.083	0.000444813	Moesin/ezrin/radixin homolog 1
MCU_000182-RA	12	67.6	1.054	5.26073e-07	Glioma pathogenesis-related protein 1
MCU_000189-RA	3	10.1	3.115	0.0450195	GLIPR1-like protein 1
MCU_000416-RA	13	39.8	1.826	3.5432e-05	Large ribosomal subunit protein uL10
MCU_000443-RA	40	57.4	1.913	5.90253e-11	Succinate dehydrogenase [ubiquinone] flavoprotein subunit, mitochondrial
MCU_000614-RA	8	16.6	1.731	0.00157772	UDP-glucose 6-dehydrogenase 3
MCU_000688-RA	40	81.3	1.818	1.26315e-15	Annexin A13
MCU_000689-RA	65	92	2.067	4.05649e-20	Annexin A13
MCU_000881-RA	6	15.8	1.118	0.0184675	Serine/threonine-protein kinase PAK 1
MCU_000945-RA	43	84.6	3.909	5.58858e-08	Major egg antigen
MCU_001182-RA	9	39.5	4.09	0.0164841	Ras-related protein O-RAL
MCU_001295-RA	29	51.6	3.133	0.0163021	Synaptotagmin-like protein 4
MCU_001560-RA	9	90.9	3.155	0.00474392	Tegument antigen
MCU_001699-RA	7	9.1	1.414	0.00231963	Long-chain-fatty-acid--CoA ligase 4
MCU_001702-RA	5	46.1	1.747	0.00347229	Large ribosomal subunit protein eL30
MCU_001778-RA	6	33.5	2.281	0.0320392	Actin-related protein 2/3 complex subunit 4
MCU_001801-RA	29	56.8	1.955	8.54189e-08	Mitochondrial-processing peptidase subunit beta
MCU_001838-RA	8	35	3.458	0.0285909	Ras-related protein M-Ras
MCU_001847-RA	12	40.5	1.22	0.000237578	Beta-soluble NSF attachment protein
MCU_001868-RA	9	67.3	6.938	0.00053301	Dynein light chain 1, cytoplasmic
MCU_001914-RA	5	45.5	1.863	8.24997e-05	Dynein light chain 1, cytoplasmic
MCU_001994-RA	17	51.7	5.331	0.000120177	No hits found
MCU_001998-RA	26	59.8	4.357	2.01841e-09	No hits found
MCU_002165-RF	59	75.8	4.735	5.73343e-08	Dysferlin
MCU_002487-RA	10	18.1	2.176	0.00674903	Fimbrin
MCU_002602-RA	10	46.3	1.852	4.32598e-06	Ras-related protein Rab-27A
MCU_002771-RA	29	63.7	2.082	1.01215e-12	Mitochondrial-processing peptidase subunit alpha
MCU_002829-RA	20	70.6	3.475	9.04961e-13	Ras-related protein Rab-18
MCU_002868-RA	4	28.9	1.842	0.00806608	Small ribosomal subunit protein uS11
MCU_002896-RA	11	30.9	2.81	0.000200383	No hits found
MCU_003023-RA	10	40.1	2.679	3.89148e-05	Na(+)/H(+) exchange regulatory cofactor NHE-RF2
MCU_003194-RA	33	63.8	5.083	0.00489059	Dynein light chain 1, cytoplasmic
MCU_003326-RC	9	35.3	1.525	0.00694994	NAD-dependent protein deacetylase sirtuin-2
MCU_003430-RB	11	20.1	2.899	0.0116951	V-type proton ATPase catalytic subunit A isoform 2
MCU_003883-RC	8	24.8	1.482	0.0136312	Glioma pathogenesis-related protein 1
MCU_003929-RA	31	65	1.488	1.44034e-10	Annexin A7
MCU_003930-RB	67	91.4	1.201	2.1838e-17	Annexin A7
MCU_003931-RA	42	79.2	1.686	2.28706e-12	Annexin A7
MCU_003983-RB	28	47.6	2.619	1.44153e-06	Enteropeptidase
MCU_004064-RB	16	46.3	3.717	0.00038256	Synaptotagmin-14
MCU_004068-RA	20	31.7	2.532	0.0483592	No hits found
MCU_004116-RB	6	25.6	1.347	0.000255631	Peptidase inhibitor 15
MCU_004164-RA	54	86	2.765	2.28673e-26	Severin
MCU_004166-RE	40	84.4	2.03	8.67536e-17	Severin
MCU_004465-RA	21	57.2	1.273	7.78506e-07	Actin-related protein 3B
MCU_004466-RA	67	80.9	1.933	1.40072e-15	Phosphoenolpyruvate carboxykinase [GTP]
MCU_004479-RA	19	31.2	1.67	1.43649e-06	T-cell immunomodulatory protein
MCU_004498-RC	20	18.5	2.854	0.0157257	No hits found
MCU_004590-RA	16	58.7	2.956	1.65798e-05	No hits found
MCU_004789-RA	15	38.3	0.1842	0.0238342	Bis(5'-adenosyl)-triphosphatase enpp4
MCU_004792-RA	18	45.8	2.773	0.0155644	Bis(5'-adenosyl)-triphosphatase enpp4
MCU_004795-RA	9	25.7	3.21	0.00540535	Bis(5'-adenosyl)-triphosphatase enpp4
MCU_004910-RB	18	45.9	1.795	1.64229e-07	Rab GDP dissociation inhibitor alpha
MCU_005149-RA	11	49.8	1.913	3.48863e-06	Ras-related protein Rab-11A
MCU_005184-RA	10	35.4	4.782	0.00377888	No hits found
MCU_005185-RA	12	36.3	1.985	6.21935e-06	No hits found
MCU_005264-RA	6	52.1	1.769	0.00168467	Cytochrome c oxidase subunit 6B1
MCU_005287-RA	16	22.6	2.345	1.70854e-06	Mitochondrial inner membrane m-AAA protease component AFG3L2
MCU_005399-RB	25	48.3	1.124	0.00113736	ATP synthase F(1) complex subunit alpha, mitochondrial
MCU_005511-RA	7	34.5	1.335	0.0156513	Small ribosomal subunit protein uS7
MCU_005637-RB	11	45.4	2.254	0.000215792	Serine/threonine-protein phosphatase PP1-beta catalytic subunit
MCU_005929-RA	19	75.8	1.774	0.000790489	Prohibitin-2
MCU_006095-RA	11	25.2	1.08	3.20752e-05	Dihydrolipoyllysine-residue acetyltransferase component of pyruvate dehydrogenase complex, mitochondrial
MCU_006241-RA	12	91	4.692	0.0299902	Dynein light chain 2, cytoplasmic
MCU_006477-RA	21	73.6	1.818	3.86156e-10	Glutathione S-transferase class-mu 28 kDa isozyme (Fragment)
MCU_006527-RA	13	58.1	1.164	0.00870553	Rho GDP-dissociation inhibitor
MCU_006591-RA	14	66.4	4.811	0.000119119	No hits found
MCU_006678-RA	12	42.9	2.606	0.000408674	Cytochrome b-c1 complex subunit Rieske, mitochondrial
MCU_006833-RA	12	23.3	1.51	0.00838859	Phosphatidylinositol phosphatase PTPRQ
MCU_006978-RA	17	54.3	1.414	0.00396036	Non-selective voltage-gated ion channel VDAC2
MCU_007046-RB	59	92.7	4.009	3.20912e-28	Annexin A13
MCU_007066-RC	51	37.1	4.797	2.62935e-06	Anoctamin-7
MCU_007183-RA	9	27.4	1.846	0.000334866	DnaJ homolog subfamily A member 4
MCU_007209-RB	34	44.2	1.434	0.0311187	PC3-like endoprotease variant B
MCU_007284-RA	15	46.9	1.036	0.0058405	Annexin A7
MCU_007292-RA	12	72	1.066	3.30203e-05	Glioma pathogenesis-related protein 1
MCU_007509-RA	19	58.1	1.839	2.33037e-07	No hits found
MCU_007632-RA	12	42.9	2.6	0.000585264	Serine/threonine-protein phosphatase PP1-gamma catalytic subunit
MCU_007633-RA	6	34.8	1.514	0.00469704	Universal stress protein MJ0531
MCU_007765-RD	87	68.8	4.204	9.47627e-18	Calpain
MCU_007806-RA	11	39.5	2.57	9.91069e-05	Small ribosomal subunit protein uS5
MCU_008048-RA	14	59.5	1.214	0.0159637	Tegument antigen
MCU_008154-RA	6	20.2	1.03	0.00645155	Cathepsin L-like peptidase
MCU_008445-RA	55	84.6	7.692	1.07313e-10	No hits found
MCU_008785-RA	7	33.6	1.765	0.00455632	Vesicle-associated membrane protein 727
MCU_008921-RA	9	38.9	1.053	0.00463593	Cysteine-rich secretory protein LCCL domain-containing 2
MCU_009030-RA	7	39.1	1.565	0.00105868	Small ribosomal subunit protein eS8
MCU_009085-RB	12	68	1.239	0.0281488	16 kDa calcium-binding protein
MCU_009097-RA	29	52.6	2.897	2.37984e-05	No hits found
MCU_009152-RA	12	41.2	2.016	0.00294195	No hits found
MCU_009410-RA	17	32.5	1.489	1.32889e-06	Alkaline phosphatase
MCU_009411-RB	26	53.3	2.921	0.00135753	Alkaline phosphatase, tissue-nonspecific isozyme
MCU_009593-RA	36	42.1	6.523	0.000409764	No hits found
MCU_009610-RA	16	83.1	3.216	0.0030405	Transforming protein RhoA
MCU_009680-RB	6	22.7	1.163	0.000753608	F-actin-capping protein subunit beta isoforms 1 and 2
MCU_009903-RA	10	66.3	6.985	0.00347861	Dynein light chain 1, cytoplasmic
MCU_010044-RB	14	35.4	2.087	0.000535171	Actin-related protein 2/3 complex subunit 2
MCU_010048-RB	11	23.9	2.304	0.000544851	Phosphatidylinositol 4-kinase type 2-beta
MCU_010207-RA	9	51	2.053	0.00172624	Leukocyte elastase inhibitor
MCU_010304-RA	8	56.3	1.244	0.041269	Small ribosomal subunit protein uS15
MCU_010471-RA	32	85.6	2.554	5.86299e-13	No hits found
MCU_010645-RA	6	18.3	2.287	0.0297439	Actin-related protein 2-A
MCU_010668-RB	49	46.3	3.4	0.000211936	No hits found
MCU_010672-RA	16	64.8	2.313	1.49143e-09	Ras-related protein Rab-5A
MCU_010673-RA	11	47	2.172	2.09936e-06	Ras-related protein Rab-5C
MCU_010925-RA	16	69	1.382	0.000689023	16 kDa calcium-binding protein
MCU_010957-RA	21	48.9	5.314	0.00162843	No hits found
MCU_011195-RA	15	47.1	1.527	1.70499e-05	L-lactate dehydrogenase A chain
MCU_011254-RA	23	60	1.254	1.14713e-09	Cytochrome c oxidase subunit 5B, mitochondrial
MCU_011338-RA	17	35.3	1.628	0.00323844	Elongation factor 1-alpha 1
MCU_011470-RA	8	58.6	3.464	0.00152559	Synaptotagmin-14
MCU_011476-RA	29	40.9	1.609	0.00100748	Transitional endoplasmic reticulum ATPase
MCU_011632-RA	15	56.5	5.636	5.29673e-06	Dynein light chain, cytoplasmic
MCU_011707-RA	8	27.8	2.519	4.92655e-06	Peptidase inhibitor 16
MCU_011862-RA	17	47	1.284	0.00011722	Peptidase inhibitor 15
MCU_011885-RA	11	83	5.082	0.00530477	No hits found
MCU_012000-RA	12	42.3	1.517	0.00352611	ADP-ribosylation factor
MCU_012483-RA	4	65	2.213	0.00374091	Uncharacterized protein SJCHGC09766
MCU_012876-RA	4	58.8	1.67	0.0194245	Uncharacterized protein SJCHGC09766
MCU_013621-RA	9	60.8	1.741	0.00181754	Dynein light chain 2, cytoplasmic
MCU_013883-RA	10	47.4	1.479	2.33027e-05	Leukocyte elastase inhibitor C
MCU_014283-RA	11	68	2.011	0.00661336	Dynein light chain 1, cytoplasmic
MCU_014960-RA	3	60	2.334	0.0277445	No hits found
