## Supplementary Table S3 for "Comparative proteomics reveals a conserved core of tegumental proteins in parasitic flatworms"

### Sheet: Hoja1
Table S3. H. microstoma - Proteins detected only in the Tegument Enriched Fraction when compared to Whole Worm Extracts
Locus	Replicate Count	Total Signal	Description
HmN_000002500.1	4	2.13016e-05	No hits found
HmN_000002500.2	4	2.00239e-05	No hits found
HmN_000002500.3	4	2.13016e-05	No hits found
HmN_000024100	4	0.000187793	No hits found
HmN_000038600	4	8.01438e-05	No hits found
HmN_000057100	4	2.30249e-05	Phospholipid-transporting ATPase ABCA1
HmN_000070300	4	2.14511e-05	Serine/threonine-protein kinase 10
HmN_000097400	3	2.68934e-06	Probable NADH dehydrogenase [ubiquinone] iron-sulfur protein 6, mitochondrial
HmN_000100900	3	2.29312e-06	No hits found
HmN_000105400	4	3.14262e-05	Cell cycle control protein 50A
HmN_000115800	4	7.06844e-05	No hits found
HmN_000115900.1	4	4.40254e-05	No hits found
HmN_000115900.2	4	5.2483e-05	No hits found
HmN_000115900.3	4	5.24303e-05	No hits found
HmN_000118000	4	2.14058e-06	Exocyst complex component 3
HmN_000128700	4	3.62328e-06	NEDD4-like E3 ubiquitin-protein ligase WWP1
HmN_000152200	4	6.10465e-06	No hits found
HmN_000157300	4	0.000354029	Anion exchange protein 3
HmN_000159900	4	0.000303923	No hits found
HmN_000190700.1	3	1.86633e-06	Protein DENND6B
HmN_000190700.2	3	1.86633e-06	Protein DENND6A
HmN_000205200	3	1.51713e-06	Rhophilin-2-A
HmN_000250700	4	2.62191e-06	Tyrosine-protein kinase SPK-1
HmN_000252000	3	5.84477e-06	Protein phosphatase 1 regulatory inhibitor subunit 16B
HmN_000254600	4	1.53994e-05	Noggin
HmN_000260700	4	4.0202e-06	Multivesicular body subunit 12B
HmN_000270100	3	4.69679e-06	Band 4.1-like protein 5
HmN_000272400	4	1.42394e-06	No hits found
HmN_000275500	4	0.000111289	Dynein light chain 1, cytoplasmic
HmN_000275600	4	0.000291797	Dynein light chain 2, cytoplasmic
HmN_000288900	4	3.06177e-06	Sodium/myo-inositol cotransporter
HmN_000289700	4	3.84986e-06	V-type proton ATPase subunit S1
HmN_000293900	4	4.67692e-05	Dynein light chain 1, cytoplasmic
HmN_000321500	4	7.94466e-05	Probable dynein light chain 2, cytoplasmic
HmN_000324300	4	4.7246e-06	NADH dehydrogenase [ubiquinone] iron-sulfur protein 7, mitochondrial
HmN_000330900.1	4	1.59752e-05	Casein kinase II subunit beta
HmN_000330900.2	4	1.59752e-05	Casein kinase II subunit beta
HmN_000335000.1	4	5.65603e-05	Probable phospholipid-transporting ATPase IIB
HmN_000335000.2	4	5.54607e-05	Probable phospholipid-transporting ATPase IIB
HmN_000339000	4	0.000102969	No hits found
HmN_000339100	4	0.000153009	No hits found
HmN_000348900	4	5.33992e-06	Casein kinase I isoform alpha
HmN_000350500.1	3	1.75452e-06	Secretory carrier-associated membrane protein 1
HmN_000350500.2	3	1.75452e-06	Secretory carrier-associated membrane protein 2
HmN_000402800	4	4.25724e-05	No hits found
HmN_000403400	4	4.53002e-05	No hits found
HmN_000403500	4	2.01905e-05	No hits found
HmN_000403600.1	4	7.34277e-05	No hits found
HmN_000403600.2	4	6.63505e-05	No hits found
HmN_000403600.3	4	7.34976e-05	No hits found
HmN_000403600.4	4	7.3466e-05	No hits found
HmN_000403600.5	4	1.14435e-05	No hits found
HmN_000419600.1	4	5.69985e-05	No hits found
HmN_000419600.2	4	5.69985e-05	No hits found
HmN_000419600.3	4	5.1292e-05	No hits found
HmN_000425900	4	8.82665e-06	Chloride intracellular channel Clic
HmN_000426100.1	4	3.71926e-05	Serine/threonine-protein kinase N2
HmN_000426100.2	4	3.71926e-05	Serine/threonine-protein kinase N2
HmN_000426100.3	4	3.30919e-05	Serine/threonine-protein kinase N2
HmN_000436500	4	3.50633e-06	Synaptobrevin
HmN_000455900	4	0.000982125	No hits found
HmN_000456700	4	7.81002e-06	Equilibrative nucleobase transporter 1
HmN_000470000	3	1.13068e-06	No hits found
HmN_000491600	4	5.41917e-05	No hits found
HmN_000493200	4	1.5912e-06	Serine/threonine-protein kinase PAK 4
HmN_000499200.1	4	2.69707e-06	Tyrosine-protein kinase Fer
HmN_000499200.2	4	2.69707e-06	Tyrosine-protein kinase Fer
HmN_000523000.2	3	0.000263634	Phosphatidylinositol-binding clathrin assembly protein
HmN_000523000.3	3	0.000263634	Phosphatidylinositol-binding clathrin assembly protein
HmN_000540100	4	1.16349e-05	Dual specificity tyrosine-phosphorylation-regulated kinase 2
HmN_000550000	3	1.80287e-06	Phospholipid scramblase 3
HmN_000562500	4	1.35632e-05	Uncharacterized protein C167.05
HmN_000570000	4	4.17658e-06	Epsin-2
HmN_000588400	4	5.95785e-06	Actin-like protein 7B
HmN_000589500.1	4	2.08687e-06	Exocyst complex component 8
HmN_000589500.2	4	2.08687e-06	Exocyst complex component 8
HmN_000593400	4	1.05758e-05	No hits found
HmN_000600500	3	4.72775e-06	Leukocyte surface antigen CD53
HmN_000601700.1	4	3.79864e-06	Exocyst complex component 2
HmN_000601700.2	4	3.79864e-06	Exocyst complex component 2
HmN_000613200	4	4.87675e-06	GPI ethanolamine phosphate transferase 2
HmN_000614300.1	4	1.53458e-06	Exocyst complex component 7
HmN_000614300.2	4	1.53458e-06	Exocyst complex component 7
HmN_000614300.3	4	1.53458e-06	Exocyst complex component 7
HmN_000618500	4	4.51563e-05	No hits found
HmN_000623600	4	3.78202e-06	No hits found
HmN_000641800	4	1.4915e-05	Charged multivesicular body protein 6
HmN_000650100	4	8.91127e-06	No hits found
HmN_000659600.1	4	2.54448e-06	Ankyrin-1
HmN_000659600.2	4	2.54448e-06	Ankyrin-1
HmN_000664600	4	1.00115e-05	No hits found
HmN_000666000.1	4	0.000123507	Dedicator of cytokinesis protein 9
HmN_000666000.2	4	0.000123507	Dedicator of cytokinesis protein 9
HmN_000666100	4	0.000477067	Probable phospholipid-transporting ATPase 8
HmN_000690200	4	3.15974e-06	Casein kinase I isoform delta
HmN_000690500	4	1.30066e-05	Casein kinase I isoform alpha
HmN_000718200	4	2.023e-06	Ral GTPase-activating protein subunit beta
HmN_000740900	3	4.26832e-06	CD63 antigen
HmN_000768100	4	5.98241e-05	Actin A
HmN_000773500.1	3	4.17188e-06	Muscle M-line assembly protein unc-89
HmN_000773500.2	3	4.17188e-06	Titin
HmN_000773500.3	3	4.17188e-06	Striated muscle-specific serine/threonine-protein kinase
HmN_000782800	4	2.68794e-05	Patatin-like phospholipase domain-containing protein 7
HmN_000786400	4	4.84083e-07	C-type lectin domain family 18 member A
HmN_000793800	3	5.8216e-07	Ubiquitin carboxyl-terminal hydrolase 50
HmN_000816900.1	3	4.68262e-06	Major facilitator superfamily domain-containing protein 8
HmN_000816900.2	3	3.4587e-06	No hits found
HmN_000857000	4	9.5571e-06	Excitatory amino acid transporter 3
HmN_000877600	3	6.31297e-07	No hits found
HmN_000877800	4	0.000135202	No hits found
HmN_000877900	4	0.000115763	No hits found
HmN_000897700	4	1.51361e-05	No hits found
HmN_000898200.1	4	0.000176967	No hits found
HmN_000898200.2	4	0.000168183	No hits found
HmN_000969200	3	4.35131e-06	Programmed cell death protein 6
HmN_000972400	4	0.000155972	No hits found
HmN_002023100	4	4.21798e-06	PC3-like endoprotease variant B
HmN_002033300	4	1.80352e-05	Proprotein convertase subtilisin/kexin type 4
HmN_002033400	3	1.83942e-06	Ras-related protein Rap-1b
HmN_002115900	4	5.01483e-06	Rhotekin
HmN_002127800	4	3.64067e-05	No hits found
HmN_002127900	4	6.26717e-05	No hits found
HmN_003000790	4	9.42065e-06	Neutral amino acid transporter A
HmN_003003140	4	1.86078e-05	Sodium/hydrogen exchanger 2
HmN_003003550	3	5.01055e-07	Excitatory amino acid transporter 3
HmN_003003970	4	7.2801e-05	Polyubiquitin 12
HmN_003004470	4	7.35816e-05	ATP-dependent translocase ABCB1
HmN_003004480	4	0.000286172	ATP-dependent translocase ABCB1
HmN_003004490	4	5.8636e-05	Phosphatidylcholine translocator ABCB4
HmN_003004500	4	0.000270785	ATP-dependent translocase ABCB1
HmN_003004520	4	0.000314451	ATP-dependent translocase ABCB1
HmN_003004530	4	2.07449e-05	ATP-dependent translocase ABCB1
HmN_003004670.1	3	3.64307e-06	70 kDa neurofilament protein
HmN_003004670.3	3	3.49955e-06	70 kDa neurofilament protein
HmN_003004670.4	3	3.64307e-06	70 kDa neurofilament protein
HmN_003004670.5	3	3.64307e-06	70 kDa neurofilament protein
HmN_003006910	4	7.6876e-05	ATP-dependent translocase ABCB1
HmN_003018020.1	4	6.50954e-06	Ubiquitin-conjugating enzyme E2 PEX4
HmN_003018020.2	4	3.33602e-06	No hits found
HmN_003018040	4	8.09304e-06	Protein PEROXIN-4
HmN_003018070	4	1.19627e-05	Ubiquitin-conjugating enzyme E2 PEX4
HmN_003018090	4	8.09304e-06	Protein PEROXIN-4
HmN_003018120	4	1.19627e-05	Ubiquitin-conjugating enzyme E2 PEX4
HmN_003018150	4	6.3269e-06	NEDD8-conjugating enzyme UBC12
HmN_003018190	4	2.70062e-06	Protein PEROXIN-4
HmN_003018210	4	4.31959e-06	Ubiquitin-conjugating enzyme E2 A
HmN_003020200.1	4	2.73933e-05	Phospholipid-transporting ATPase IH
HmN_003020200.2	4	2.73933e-05	Phospholipid-transporting ATPase IH
HmN_003022410	4	3.7251e-05	Kelch-like protein 18
HmN_003022420	4	3.545e-05	No hits found
HmN_003022560	4	5.51207e-05	Kelch-like protein 12
HmN_003022890	4	8.94119e-06	No hits found
HmN_003022920	4	1.60232e-05	No hits found
HmN_003022950	4	1.60232e-05	No hits found
HmN_003022990	4	1.60232e-05	No hits found
HmN_003023010	4	1.60232e-05	No hits found
HmN_003023060	4	2.93642e-05	Kelch-like protein 28
HmN_003023370	4	5.29922e-06	No hits found
HmN_003024000	4	8.53342e-06	Protein EFR3 homolog B
HmN_003024040	4	1.9936e-05	No hits found
HmN_003024050	4	1.51361e-05	No hits found
HmN_003032110	4	0.00017449	Solute carrier family 28 member 3
HmN_003033560.1	4	6.9982e-06	No hits found
HmN_003033560.3	4	7.39928e-06	No hits found
HmN_003033750	4	3.67167e-06	Probable glutamate receptor
HmN_003034230.1	4	4.34861e-06	Phosphatidylinositol 4-phosphate 5-kinase type-1 sktl
HmN_003034230.2	4	5.57757e-06	Phosphatidylinositol 4-phosphate 5-kinase type-1 sktl
HmN_003034230.3	4	5.57757e-06	Phosphatidylinositol 4-phosphate 5-kinase type-1 sktl
HmN_003034230.4	4	5.57757e-06	Phosphatidylinositol 4-phosphate 5-kinase type-1 sktl
HmN_003034350	4	0.000267424	No hits found
HmN_003035470	4	4.6913e-06	Keratin-associated protein 16-1
HmN_003036120.1	3	9.12649e-07	Probable glutamate receptor
HmN_003036120.2	3	9.12649e-07	Probable glutamate receptor
HmN_003037070.1	3	5.81322e-07	Glutamate receptor
HmN_003037070.2	3	5.81322e-07	Glutamate receptor
HmN_003043530	4	3.86585e-05	Diacylglycerol lipase-beta
HmN_003044410	4	2.97674e-05	Apicoplast pyruvate carrier 1
HmN_003044420	4	2.97674e-05	Apicoplast pyruvate carrier 1
HmN_003045340	4	0.000119091	ATP-dependent translocase ABCB1
HmN_003045380	4	6.29656e-05	ATP-dependent translocase ABCB1
HmN_003046980.1	4	8.07619e-06	Tau-tubulin kinase 1
HmN_003046980.2	4	8.07619e-06	Tau-tubulin kinase 1
HmN_003047480	4	6.59806e-06	Casein kinase I isoform delta
HmN_003048240	4	5.27687e-05	ATP-dependent translocase ABCB1
HmN_003048250	4	5.30009e-05	ATP-dependent translocase ABCB1
HmN_003048270	4	5.27687e-05	ATP-dependent translocase ABCB1
HmN_003048400	3	1.02419e-06	NEDD4-like E3 ubiquitin-protein ligase WWP2
HmN_003048480	4	3.62328e-06	NEDD4-like E3 ubiquitin-protein ligase WWP1
HmN_003048680.1	4	5.34167e-06	NEDD4-like E3 ubiquitin-protein ligase WWP1
HmN_003048680.2	4	1.06896e-05	NEDD4-like E3 ubiquitin-protein ligase WWP1
HmN_003048680.3	4	5.34793e-06	NEDD4-like E3 ubiquitin-protein ligase WWP2
HmN_003049250	4	6.66181e-06	Dual specificity tyrosine-phosphorylation-regulated kinase 4
