## Supplementary Table S4 for "Comparative proteomics reveals a conserved core of tegumental proteins in parasitic flatworms"

### Sheet: Hoja1
Table S4. H. microstoma - Proteins enriched in the Tegument Enriched Fraction when compared to Whole Worm Extracts
Locus	Peptide Count	Coverage (%)	Log2(fold change)	p-value	Description
HmN_000023000.1	18	27	5.915	0.00412017	Dynein light chain LC6, flagellar outer arm
HmN_000048600	26	38.7	3.074	4.39438e-05	Synaptotagmin-like protein 5
HmN_000074100	39	92.2	4.643	1.51576e-07	Na(+)/H(+) exchange regulatory cofactor NHE-RF1
HmN_000075100	21	49.2	1.975	1.20673e-08	Synaptotagmin-1
HmN_000115000	17	34.5	1.107	0.0211317	WW domain-binding protein 2
HmN_000130000	13	40.1	3.51	0.014843	Carbonic anhydrase 14
HmN_000234300	11	28.1	1.666	0.0232445	Metaxin-3
HmN_000275700	28	92.1	6.128	7.39127e-07	Dynein light chain 2, cytoplasmic
HmN_000305200	28	72.8	8.037	0.0240086	No hits found
HmN_000305500	30	50.3	8.063	0.000898105	No hits found
HmN_000321300	20	58.9	6.047	0.000981578	Dynein light chain 1, cytoplasmic
HmN_000321400	18	96.3	5.797	0.00433816	Dynein light chain 1, cytoplasmic
HmN_000321600	17	0	6.321	0.00168262	Dynein light chain 1, cytoplasmic
HmN_000321700	16	86.2	4.681	0.0244084	Dynein light chain 1, cytoplasmic
HmN_000325700	11	45.8	3.705	0.0102785	Ras-related protein Rab-27A
HmN_000327300	17	73.1	1.12	0.0109291	Ras-related protein rab-11.1
HmN_000339500	44	68.9	6.299	0.000104639	No hits found
HmN_000346600	167	50.5	4.412	2.31406e-07	Unconventional myosin-XV
HmN_000353500.3	38	48.6	2.049	3.19314e-06	Synaptotagmin-14
HmN_000400600.2	217	67.8	1.999	3.66341e-30	Myoferlin
HmN_000402700.2	26	50.7	6.481	1.52371e-05	No hits found
HmN_000402700.3	32	51.8	6.895	2.12145e-05	No hits found
HmN_000402900	27	41	5.813	0.00380555	No hits found
HmN_000403000.1	23	38.3	6.076	0.00794104	No hits found
HmN_000403000.2	23	44.4	6.397	0.0025436	No hits found
HmN_000407600	47	76.1	4.506	4.03089e-07	No hits found
HmN_000407700.2	22	43.7	1.992	0.0336621	No hits found
HmN_000407800	51	56.4	4.435	2.65821e-10	No hits found
HmN_000415700.2	32	88.3	2.729	4.82858e-11	No hits found
HmN_000417900	32	57.5	2.827	2.7951e-06	No hits found
HmN_000419700	127	89.7	6.344	5.95293e-28	No hits found
HmN_000468300	36	62.8	4.063	0.00143542	Polyubiquitin-C
HmN_000492000	55	64.4	5.855	2.94567e-08	No hits found
HmN_000496000	97	39.2	3.085	2.80791e-07	Otoferlin
HmN_000509200	47	52.4	1.251	0.000245177	Dynein light chain 1, cytoplasmic
HmN_000528300	106	81.7	1.722	3.74154e-17	Calpain
HmN_000532200	33	80	3.086	1.83723e-05	Major egg antigen
HmN_000548000	35	61	3.754	4.0646e-05	Epidermal growth factor receptor kinase substrate 8-like protein 1
HmN_000558400	29	61.1	3.3	7.77824e-08	No hits found
HmN_000572700	17	32.6	2.649	7.75852e-05	No hits found
HmN_000650000	92	81.9	5.768	2.40466e-06	No hits found
HmN_000662000	21	64.1	2.346	8.21565e-07	16 kDa calcium-binding protein
HmN_000679800.1	9	54.1	2.436	0.00173359	16 kDa calcium-binding protein
HmN_000679800.2	7	45.7	2.523	0.00621224	16 kDa calcium-binding protein
HmN_000687400	13	50.5	1.072	0.0129597	Protein lin-7 homolog B
HmN_000708600	16	39.6	1.515	0.0127548	No hits found
HmN_000719000	15	37.8	1.604	0.00185183	LIM and SH3 domain protein 1
HmN_000730100	21	34.1	2.787	0.0402172	T-cell immunomodulatory protein
HmN_000730500.1	75	51.3	3.809	0.00584228	No hits found
HmN_000742700	168	46.2	2.344	1.08158e-11	No hits found
HmN_000742800	170	54.6	2.473	4.23513e-07	No hits found
HmN_000756300	26	35.2	5.557	2.36235e-05	No hits found
HmN_000760700	29	70.2	1.719	3.25854e-09	Dynein light chain 1, cytoplasmic
HmN_000761900	25	44.6	1.297	0.00268374	Sorting and assembly machinery component 50 homolog B
HmN_000775700	5	21.4	1.871	0.0319935	No hits found
HmN_000785500	19	50	4.2	0.00259633	Peptidase inhibitor 16
HmN_000785600	20	61.7	2.588	7.6917e-05	GLIPR1-like protein 2
HmN_000786200	40	51.8	2.795	2.07598e-10	Peptidase inhibitor R3HDML
HmN_000792700	10	18.2	2.544	0.00711865	V-type proton ATPase subunit d 1
HmN_000811000	6	46.5	1.244	0.0339347	16 kDa calcium-binding protein
HmN_000814900	12	58.8	2.056	0.000111367	Dynein light chain 1, cytoplasmic
HmN_000828100	29	44.4	1.229	9.65637e-05	Ras and EF-hand domain-containing protein
HmN_000851900	35	60.8	1.954	0.00392907	Glycerate kinase
HmN_000877700	89	66.6	5.06	9.94927e-16	No hits found
HmN_000878000	58	60.8	6.666	1.32851e-12	No hits found
HmN_000926400.2	66	51.2	6.552	1.01696e-08	Epidermal growth factor receptor kinase substrate 8-like protein 1
HmN_000926400.3	65	50.1	6.552	1.01696e-08	Epidermal growth factor receptor kinase substrate 8-like protein 1
HmN_000935100	10	26.3	3.409	0.000123244	No hits found
HmN_000942200	30	95.2	5.388	4.41604e-05	No hits found
HmN_000951200	23	52	2.702	6.92686e-05	Glioma pathogenesis-related protein 1
HmN_000991200	24	62.8	2.344	3.30762e-05	GLIPR1-like protein 1
HmN_001004900	22	66.9	2.556	3.04718e-07	No hits found
HmN_001018800	15	61.1	6.2	6.86126e-06	No hits found
HmN_002031500	14	77	5.75	1.71387e-06	Dynein light chain 1, cytoplasmic
HmN_003003070	39	54.5	3.584	0.0190644	Bis(5'-adenosyl)-triphosphatase enpp4
HmN_003003080	32	48.5	5.974	0.0290994	Bis(5'-adenosyl)-triphosphatase enpp4
HmN_003003110	31	49.1	5.974	0.0290994	Bis(5'-adenosyl)-triphosphatase enpp4
HmN_003003130	25	47.9	4.194	0.00494231	Bis(5'-adenosyl)-triphosphatase enpp4
HmN_003008490.1	58	27.4	4.906	1.78987e-10	Zinc finger CW-type PWWP domain protein 1
HmN_003013720	47	57	2.062	1.02491e-06	Intestinal-type alkaline phosphatase
HmN_003013730	41	52.9	3.516	6.98505e-07	Alkaline phosphatase
HmN_003013760	47	57	2.068	1.85396e-06	Alkaline phosphatase
HmN_003013770	41	52.9	3.516	6.98505e-07	Alkaline phosphatase
HmN_003022870.2	278	63	5.41	8.7345e-08	No hits found
HmN_003033200	29	33.5	6.096	0.0088763	Sodium/glucose cotransporter 1
HmN_003034320	33	65.5	4.997	3.31041e-07	No hits found
HmN_003034330	49	0	6.152	1.84771e-08	No hits found
HmN_003035140.1	10	38.3	3.395	0.00263543	No hits found
HmN_003037030	24	75.2	1.889	3.11464e-10	No hits found
HmN_003037050	13	32.2	2.295	8.03373e-06	No hits found
HmN_003044520	21	19	5.886	1.12353e-06	Mediator of RNA polymerase II transcription subunit 23
HmN_003045210	39	62.5	1.637	0.00022029	Actin-6 (Fragment)
HmN_003046880	4	15.4	3.502	0.0124982	No hits found
HmN_003047000	32	33.4	1.016	0.000268808	Annexin A6
HmN_003047190	55	62.9	6.844	1.19963e-05	Glycerol kinase
