## Supplementary Table S5 for "Comparative proteomics reveals a conserved core of tegumental proteins in parasitic flatworms"

### Sheet: Hoja1
Table S5. E. multilocularis - Proteins detected only in the Tegument Enriched Fraction when compared to Whole Worm Extracts
Locus	Replicate Count	Total Signal	Description
EmuJ_000020200.1	3	903222	Heat shock cognate 70 kDa protein
EmuJ_000079100.1	3	5.72102e+07	Phospholipid-transporting ATPase IF
EmuJ_000079200.1	3	1.11437e+07	Retinol dehydrogenase 12
EmuJ_000083800.1	3	6875041	AP-3 complex subunit delta
EmuJ_000086300.1	3	2.26911e+06	WD repeat-containing protein 7
EmuJ_000087800.1	3	1.01852e+07	No hits found
EmuJ_000097500.1	3	4.24236e+06	Poly(U)-specific endoribonuclease
EmuJ_000104100.1	3	5.40823e+07	Dynein light chain LC6, flagellar outer arm
EmuJ_000120500.1	3	7.02116e+07	No hits found
EmuJ_000120700.1	3	181148107	No hits found
EmuJ_000120800.1	3	2.83295e+08	No hits found
EmuJ_000160300.1	3	1.1705e+07	ATP-dependent translocase ABCB1
EmuJ_000163200.1	3	6285531	NEDD4-like E3 ubiquitin-protein ligase WWP1
EmuJ_000163800.1	3	1.65506e+06	Mitochondrial import receptor subunit TOM22 homolog
EmuJ_000172600.1	3	1.34394e+08	Probable phospholipid-transporting ATPase IIB
EmuJ_000195000.1	3	9.97575e+07	No hits found
EmuJ_000204900.1	3	4.62363e+06	Large ribosomal subunit protein mL43
EmuJ_000227800.1	3	8.61718e+07	V-type proton ATPase 116 kDa subunit a 1
EmuJ_000243500.1	3	5.16698e+06	Spectrin beta chain
EmuJ_000249000.1	3	4.07235e+07	Phospholipase D2
EmuJ_000260400.1	3	5.27195e+06	Protein rolling stone
EmuJ_000303600.1	3	107521686	No hits found
EmuJ_000303700.1	3	1.45192e+07	No hits found
EmuJ_000328400.1	3	2.0607e+07	CD63 antigen
EmuJ_000337800.1	3	3.55788e+08	No hits found
EmuJ_000341200.1	3	1.1242e+07	AP-3 complex subunit beta-2
EmuJ_000351000.1	3	4.2798e+07	Heat shock cognate 70 kDa protein
EmuJ_000352000.1	3	5.35585e+06	Dual specificity tyrosine-phosphorylation-regulated kinase 2
EmuJ_000373100.1	3	2.96777e+07	Golgi-associated plant pathogenesis-related protein 1
EmuJ_000468600.1	3	3.99482e+06	Band 4.1-like protein 3
EmuJ_000481700.1	3	5.73094e+06	Ras-associating and dilute domain-containing protein
EmuJ_000506100.1	3	5.06937e+06	Neutral ceramidase
EmuJ_000511600.1	3	1.75521e+07	Protein-L-isoaspartate O-methyltransferase domain-containing protein 1
EmuJ_000580200.1	3	8.53007e+06	No hits found
EmuJ_000580800.1	3	5853464	No hits found
EmuJ_000588700.1	3	1.82619e+06	Protein furry homolog-like
EmuJ_000594200.1	3	8.36428e+07	No hits found
EmuJ_000596200.1	3	1.32752e+07	Cyclin-dependent kinase 9
EmuJ_000597200.1	3	1.46543e+07	No hits found
EmuJ_000637900.1	3	2.06413e+07	Casein kinase I isoform alpha
EmuJ_000663700.1	3	4222468	Spermatogenesis associated 6-like protein
EmuJ_000681600.1	3	8.09825e+08	No hits found
EmuJ_000682500.1	3	1.25023e+07	Peptidase inhibitor 16
EmuJ_000696800.1	3	9.32614e+06	Ubiquitin carboxyl-terminal hydrolase 9X
EmuJ_000707000.1	3	15153699	No hits found
EmuJ_000709300.1	3	5.72601e+06	Cysteine-rich secretory protein LCCL domain-containing 2
EmuJ_000721300.1	3	2.60735e+07	Putative BTB/POZ domain-containing protein At5g13600
EmuJ_000728800.1	3	7.98389e+06	E3 ubiquitin-protein ligase KCMF1
EmuJ_000756500.1	3	7.4362e+06	No hits found
EmuJ_000757300.1	3	1.27995e+08	No hits found
EmuJ_000762300.1	3	3.01953e+06	Ral GTPase-activating protein subunit beta
EmuJ_000768900.1	3	4.27486e+06	Xylosyl- and glucuronyltransferase LARGE2
EmuJ_000797400.1	3	3.04607e+07	Polyubiquitin
EmuJ_000800700.1	3	1.04999e+08	Cell cycle control protein 50A
EmuJ_000804400.1	3	1.24424e+07	Polypeptide N-acetylgalactosaminyltransferase 16
EmuJ_000811000.1	3	5.76417e+07	No hits found
EmuJ_000815700.1	3	4.45203e+07	Casein kinase I isoform alpha
EmuJ_000816300.1	3	2.06937e+06	Nonsense-mediated mRNA decay factor SMG5
EmuJ_000820700.1	3	1.62449e+07	Casein kinase I isoform alpha
EmuJ_000828350.1	3	2.44503e+07	Ectonucleoside triphosphate diphosphohydrolase 1
EmuJ_000837700.1	3	9001272	U3 small nucleolar RNA-associated protein 25
EmuJ_000841700.1	3	2.94203e+06	Ral GTPase-activating protein subunit alpha-2
EmuJ_000843800.1	3	1.86013e+07	Major facilitator superfamily domain-containing protein 8
EmuJ_000849400.1	3	3.98664e+06	Glutamate [NMDA] receptor subunit 1
EmuJ_000858400.1	3	58710225	No hits found
EmuJ_000859100.1	3	2.06843e+07	No hits found
EmuJ_000860500.1	3	4.01198e+08	Probable cysteine desulfurase
EmuJ_000865500.1	3	3.06471e+06	No hits found
EmuJ_000901000.1	3	1.8666e+08	ATP-dependent translocase ABCB1
EmuJ_000902700.1	3	2.6063e+06	Formin-like protein 2
EmuJ_000915300.1	3	2.60173e+07	Ubiquitin carboxyl-terminal hydrolase 4
EmuJ_000922600.1	3	1.15488e+06	Tau-tubulin kinase 1
EmuJ_000925200.1	3	1.57646e+07	Beta1,4-N-acetylgalactosaminyltransferase A
EmuJ_000927800.1	3	6.02127e+07	Large ribosomal subunit protein uL3m
EmuJ_000947200.1	3	2.35664e+07	Dynein light chain 1, cytoplasmic
EmuJ_000959300.1	3	1.39371e+06	MAGUK p55 subfamily member 2
EmuJ_000968300.1	3	8.92322e+07	No hits found
EmuJ_000969100.1	3	2.57429e+07	Protein madd-4
EmuJ_000970300.1	3	8.52636e+06	Exocyst complex component 3
EmuJ_000975800.1	3	2.46557e+06	Ionotropic receptor coreceptor Ir8a
EmuJ_000977700.1	3	3.57936e+06	CD63 antigen
EmuJ_000978100.1	3	2.63311e+06	Large ribosomal subunit protein uL16m
EmuJ_000996700.1	3	7646671	Cationic amino acid transporter 2
EmuJ_001001100.1	3	8.31165e+06	No hits found
EmuJ_001001200.1	3	4.93495e+07	No hits found
EmuJ_001001500.1	3	5.18929e+07	No hits found
EmuJ_001004600.1	3	6.06222e+06	No hits found
EmuJ_001005800.1	3	1.16962e+07	Ubiquitin carboxyl-terminal hydrolase 7
EmuJ_001018600.1	3	1.08383e+08	No hits found
EmuJ_001036700.1	3	3.15066e+06	DDB1- and CUL4-associated factor 8
EmuJ_001038100.1	3	13960790	Band 4.1-like protein 2
EmuJ_001041300.1	3	2.25777e+06	Cyclin-dependent kinase 13
EmuJ_001061800.1	3	1.28413e+08	No hits found
EmuJ_001070700.1	3	1.46888e+06	Adenomatous polyposis coli protein 2
EmuJ_001079700.1	3	8.6608e+07	Band 4.1-like protein 5
EmuJ_001083500.1	3	3.68983e+06	Large ribosomal subunit protein mL44
EmuJ_001099700.1	3	2.53033e+06	Tubulin gamma-2 chain
EmuJ_001112500.1	3	2.32207e+07	No hits found
EmuJ_001117700.1	3	4.0501e+08	No hits found
EmuJ_001130400.1	3	4308118	Synaptotagmin-like protein 4
EmuJ_001155900.1	3	5751965	Cysteine-rich secretory protein LCCL domain-containing 2
EmuJ_001169900.1	3	678111	Annexin A7
EmuJ_001176400.1	3	3151518	MAP kinase-activating death domain protein
EmuJ_001176500.1	3	6.94353e+06	Stromal cell-derived factor 2-like protein 1
EmuJ_001176700.1	3	2.81047e+06	Ras-related protein Rab-10
EmuJ_001200400.1	3	1.40619e+07	Palmitoyltransferase ZDHHC2
