## Supplementary Table S6 for "Comparative proteomics reveals a conserved core of tegumental proteins in parasitic flatworms"

### Sheet: Hoja1
Table S6. E. multilocularis - Proteins enriched in the Tegument Enriched Fraction when compared to Whole Worm Extracts
Locus	Peptide Count	Coverage (%)	Log2(fold change)	p-value	Description
EmuJ_000007800.1	19	61	2.461	9.69741e-05	PDZ domain-containing protein GIPC3
EmuJ_000025200.1	8	49.2	1.689	0.00102768	Sorcin
EmuJ_000041200.1	73	92	2.844	1.44558e-18	Annexin A13
EmuJ_000041300.1	51	91.8	2.97	4.25377e-20	Annexin A13
EmuJ_000042100.1	2	23	2.172	0.00716613	No hits found
EmuJ_000059800.1	28	82.2	3.118	1.5461e-10	No hits found
EmuJ_000071300.1	16	84.4	2.989	0.000273996	Dynein light chain 2, cytoplasmic
EmuJ_000071400.1	17	82.3	3.997	6.37925e-05	Dynein light chain 1, cytoplasmic
EmuJ_000071500.1	13	84.3	3.891	3.45009e-05	Dynein light chain 1, cytoplasmic
EmuJ_000071700.1	10	69.9	4.169	0.000270087	Dynein light chain 1, cytoplasmic
EmuJ_000074300.1	8	52.1	1.709	0.000706689	Dynein light chain Tctex-type 1
EmuJ_000086100.1	37	50.6	3.805	5.77993e-07	Furin-like protease kpc-1
EmuJ_000089200.1	13	19.9	1.26	0.0422483	Serrate RNA effector molecule homolog
EmuJ_000089800.1	10	17.9	1.382	0.0163033	Casein kinase I isoform delta-A
EmuJ_000109200.1	19	17.9	4.716	0.0437085	Serine/threonine-protein kinase N2
EmuJ_000120300.1	22	44.3	5.774	0.00428549	No hits found
EmuJ_000120600.1	15	48.9	6.334	3.0428e-05	No hits found
EmuJ_000127000.1	15	98.6	3.081	6.08291e-07	Pfs47 receptor
EmuJ_000128200.1	28	56.8	5.025	8.3495e-06	Epidermal growth factor receptor kinase substrate 8
EmuJ_000175600.1	57	50.5	3.765	8.02862e-09	Anoctamin-1
EmuJ_000182400.1	10	47.9	4.162	2.05573e-05	Dynein light chain 1, cytoplasmic
EmuJ_000193700.1	51	87	1.895	5.19904e-14	Annexin A13
EmuJ_000203000.1	42	43.6	4.303	1.61909e-11	Epidermal growth factor receptor kinase substrate 8-like protein 1
EmuJ_000236500.1	50	84	3.583	4.51579e-10	Major egg antigen
EmuJ_000244000.1	61	84.8	2.793	1.05259e-17	Annexin A13
EmuJ_000246500.1	12	71.3	1.132	0.000784971	Transforming protein RhoA
EmuJ_000246600.1	13	56.2	1.169	0.00979844	Rho-related GTP-binding protein RhoA-B
EmuJ_000264700.1	40	52.3	1.853	0.0127601	No hits found
EmuJ_000301500.1	14	16.8	1.191	0.00455145	SRSF protein kinase 1
EmuJ_000338000.1	21	45	4.572	2.25382e-05	No hits found
EmuJ_000347300.1	20	54.6	2.193	1.92054e-06	Ras-related protein Rab-27A
EmuJ_000363900.1	37	39.7	3.805	0.045487	Ankyrin repeat and death domain-containing protein 1B
EmuJ_000421900.1	43	73.4	3.417	7.43426e-11	Carboxypeptidase E
EmuJ_000423300.1	14	46	2.007	4.50921e-06	N(G),N(G)-dimethylarginine dimethylaminohydrolase 1
EmuJ_000429950.1	16	34.8	3.781	8.24347e-05	DnaJ homolog subfamily B member 6
EmuJ_000436000.1	131	56.8	2.388	3.9888e-18	Otoferlin
EmuJ_000439600.1	34	29.2	8.241	0.00806066	No hits found
EmuJ_000440000.1	23	41.6	2.553	3.32018e-06	T-cell immunomodulatory protein
EmuJ_000457900.1	36	53.9	1.871	1.99391e-06	Casein kinase II subunit alpha
EmuJ_000468100.1	15	51.2	2.74	1.74802e-05	Palmitoyl-protein thioesterase 1
EmuJ_000470900.1	18	35.7	1.258	0.00161863	Synaptotagmin-14
EmuJ_000494200.1	31	52.1	1.935	0.00726914	Protein PALS1
EmuJ_000513800.1	24	67.9	7.503	0.0135591	No hits found
EmuJ_000515900.1	9	43.1	3.061	0.000163314	Oncosphere antigen B (Fragment)
EmuJ_000540200.1	85	18.3	1.159	0.0198648	Protein purity of essence
EmuJ_000566700.1	11	32.5	1.201	0.00441896	No hits found
EmuJ_000573000.1	157	50.5	1.225	5.29945e-05	No hits found
EmuJ_000617100.1	17	49.4	1.641	4.06527e-07	V-type proton ATPase subunit d 1
EmuJ_000631500.1	34	49.7	2.198	3.62752e-07	Synaptotagmin-like protein 5
EmuJ_000646900.1	5	29.7	3.026	0.045741	No hits found
EmuJ_000647100.1	7	47.8	2.628	0.0071135	No hits found
EmuJ_000666500.1	12	48	3.194	4.17885e-06	No hits found
EmuJ_000682000.1	17	49	4.375	0.00454591	No hits found
EmuJ_000683300.1	29	82.4	1.559	0.000117648	Dynein light chain 1, cytoplasmic
EmuJ_000696700.1	38	61	2.573	1.83281e-08	No hits found
EmuJ_000701500.1	131	36.3	1.661	4.03701e-06	Desmoplakin-A
EmuJ_000701600.1	104	42.6	1.449	0.00125099	No hits found
EmuJ_000715700.1	9	46	1.412	0.00932882	Programmed cell death protein 6
EmuJ_000719700.1	103	78.1	1.889	7.00879e-25	Calpain
EmuJ_000756300.1	16	45.7	1.567	0.0426113	No hits found
EmuJ_000756600.1	11	40.2	5.804	0.000733701	No hits found
EmuJ_000756700.1	28	37.5	2.506	3.03106e-07	No hits found
EmuJ_000756900.1	25	48.3	5.184	9.80143e-08	No hits found
EmuJ_000757000.1	26	57.8	2.614	0.00758345	No hits found
EmuJ_000806200.1	27	75.1	4.388	0.0402708	No hits found
EmuJ_000825200.1	256	82.2	3.745	7.55039e-81	Myoferlin
EmuJ_000865700.1	20	30.1	1.589	0.0397421	No hits found
EmuJ_000865900.1	38	65.9	1.074	3.92741e-07	NADH-cytochrome b5 reductase 3
EmuJ_000928600.1	29	26.1	1.599	0.0129104	Unconventional myosin-VI
EmuJ_000941000.1	21	43	1.52	1.62156e-05	Dynein light chain 2, cytoplasmic
EmuJ_000941100.1	15	65.2	1.542	1.07589e-06	Dynein light chain 2, cytoplasmic
EmuJ_000941200.1	8	30.3	1.112	0.00136546	Dynein light chain, cytoplasmic
EmuJ_000952250.1	10	23.5	1.162	0.0310989	No hits found
EmuJ_000967000.1	49	70.5	1.765	1.93765e-06	Dynein light chain 1, cytoplasmic
EmuJ_000990800.1	13	89.2	4.754	8.84873e-06	Dynein light chain 1, cytoplasmic
EmuJ_000990900.1	15	79.3	4.737	5.63199e-06	Dynein light chain 8e
EmuJ_000991000.1	19	86.8	4.161	4.39439e-05	Dynein light chain 1, cytoplasmic
EmuJ_000991200.1	16	97	4.462	4.00725e-06	Dynein light chain 1, cytoplasmic
EmuJ_000991300.1	19	89.8	5.375	5.30084e-07	No hits found
EmuJ_001001300.1	16	84.3	3.704	0.000776104	No hits found
EmuJ_001001400.1	18	43.8	3.902	9.25826e-09	No hits found
EmuJ_001001800.1	24	89.3	3.077	3.88308e-07	No hits found
EmuJ_001004250.1	18	63.6	2.782	3.01651e-07	Ras-related protein RABF2b
EmuJ_001009500.1	26	58.2	2.319	0.00018897	Synaptotagmin-2
EmuJ_001027500.1	23	68.2	2.231	1.09996e-06	No hits found
EmuJ_001038000.1	125	54.2	2.789	1.3253e-23	Unconventional myosin-XV
EmuJ_001047400.1	18	23.6	2.57	0.00578854	Cilia- and flagella-associated protein 45
EmuJ_001056750.1	27	51.6	1.675	8.2852e-05	Coronin-1B
EmuJ_001061900.1	84	70.9	4.883	1.59863e-22	No hits found
EmuJ_001075400.1	14	28.4	1.093	0.00124033	Acetylcholinesterase
EmuJ_001077100.1	16	38.2	2.675	4.40356e-05	Leukocyte surface antigen CD53
EmuJ_001085900.1	11	44.9	2.21	3.98245e-05	No hits found
EmuJ_001086400.1	22	58.8	5.244	1.31538e-06	No hits found
EmuJ_001120700.1	4	9.2	1.538	0.0155879	No hits found
EmuJ_001201000.1	21	63.8	1.028	0.00050129	Tegument antigen
EmuJ_001201600.1	10	32.3	2.605	5.34998e-05	No hits found
