## Supplementary Table S7 for "Comparative proteomics reveals a conserved core of tegumental proteins in parasitic flatworms"

### Sheet: Hoja1
Supplementary Table S7. HGs containing proteins enriched in the tegument of all three cestode species
M. corti	E. multilocularis	H. microstoma	Alias	Name of the HG
MCU_001914-RA	EmuJ_000683300.1	HmN_000814900		15672_ecan.1264.faa
MCU_001169-RA	EmuJ_000806200.1	HmN_000038600	TUNK3a	26276_egra.443.faa
MCU_006240-RA	EmuJ_000071300.1	HmN_000275600	DLC	27198_egra.1365.faa
MCU_006237-RA	EmuJ_000071700.1	HmN_002031500		27495_egra.1662.faa
MCU_009446-RA	EmuJ_000172600.1	HmN_000335000.1 HmN_000335000.2		27893_egra.2060.faa
MCU_007765-RD MCU_007792-RB	EmuJ_000719700.1	HmN_000528300	CALP	28044_egra.2211.faa
MCU_009097-RA	EmuJ_000696700.1	HmN_000417900		28512_egra.2679.faa
MCU_002165-RF	EmuJ_000825200.1	HmN_000400600.2	MYOF	29039_egra.3206.faa
MCU_004127-RA	EmuJ_001009500.1	HmN_000075100	SYT2	29391_egra.3558.faa
MCU_002175-RB	EmuJ_000203000.1	HmN_000926400.2 HmN_000926400.3	ES8L1	29677_egra.3844.faa
MCU_002142-RC	EmuJ_000436000.1	HmN_000496000	OTOF	30168_egra.4335.faa
MCU_001283-RA	EmuJ_000617100.1	HmN_000792700		30644_egra.4811.faa
MCU_000607-RA	EmuJ_001018600.1	HmN_000159900		30827_egra.4994.faa
MCU_004479-RA	EmuJ_000440000.1	HmN_000730100	TIP	30885_egra.5052.faa
MCU_011885-RA	EmuJ_000991300.1	HmN_000321700		31267_egra.5434.faa
MCU_002832-RB	EmuJ_001004600.1	HmN_000664600		31544_egra.5711.faa
MCU_000428-RC	EmuJ_000128200.1	HmN_000548000		32369_egra.6536.faa
MCU_001994-RA	EmuJ_001001300.1	HmN_003034350		32601_egra.6768.faa
MCU_005726-RB	EmuJ_000637900.1	HmN_000348900		33239_egra.7406.faa
MCU_009350-RA	EmuJ_000800700.1	HmN_000105400		33702_egra.7869.faa
MCU_011630-RA	EmuJ_000991000.1	HmN_000321400		33866_egra.8033.faa
MCU_010471-RA	EmuJ_000059800.1	HmN_000415700.2		33955_egra.8122.faa
MCU_013520-RA	EmuJ_000865500.1	HmN_000407600		34041_egra.8208.faa
MCU_006238-RA	EmuJ_000071500.1	HmN_000275500		34058_egra.8225.faa
MCU_001295-RA	EmuJ_000631500.1	HmN_000048600	SYTL4	34242_egra.8409.faa
MCU_000945-RA	EmuJ_000236500.1	HmN_000532200		34446_egra.8613.faa
MCU_001998-RA	EmuJ_001001800.1	HmN_003034320		34515_egra.8682.faa
MCU_002906-RC	EmuJ_000363900.1	HmN_000659600.1 HmN_000659600.2		34765_egra.8932.faa
MCU_003194-RA	EmuJ_000967000.1	HmN_000509200		35184_egra.9351.faa
MCU_007009-RA	EmuJ_000811000.1	HmN_000972400	TUNK4	35311_egra.9478.faa
MCU_007892-RA	EmuJ_000968300.1	HmN_000115900.1 HmN_000115900.2 HmN_000115900.3		35426_egra.9593.faa
MCU_001201-RA	EmuJ_000859100.1	HmN_000491600	TUNK3B	35445_egra.9612.faa
MCU_003264-RA	EmuJ_001038000.1	HmN_000346600		35632_egra.9799.faa
