## Supplementary Table S8 for "Comparative proteomics reveals a conserved core of tegumental proteins in parasitic flatworms"

### Sheet: Hoja1
Supplementary Table S8. Overlap between M. corti tegument enriched proteins and proteins identified in extracellular vesicles (EVs) (Ancarola et al 2017)
M. corti proteins found in EVs*	Description
MCOS_0000026501-mRNA-1	Tubulin beta-3 chain
MCOS_0000740801-mRNA-1	Tubulin beta-2 chain		*Proteins idetified in Ancarola et al 2017 were blasted against the WormBase parasite WBP19 M. corti database (with 1 isoform per gene). The number of hits (55) is less than the original number of GIs because some hits were duplicated (different GIs gave the same hit).
MCU_000023-RA	Vacuolar protein sorting-associated protein 4A
MCU_000027-RB	Moesin/ezrin/radixin homolog 1			Enriched in M. corti TEF
MCU_000137-RA	Eukaryotic translation initiation factor 2 subunit 3			Enriched in M. corti SN
MCU_000171-RA	Glioma pathogenesis-related protein 1			Enriched in both M. corti TEF and SN
MCU_001182-RA	Ras-related protein O-RAL
MCU_001195-RA	Ras-related protein Rap-1b
MCU_001325-RB	BRO1 domain-containing protein BROX
MCU_001440-RB	Titin
MCU_001751-RB	Phosphoglycerate kinase
MCU_001847-RA	Beta-soluble NSF attachment protein
MCU_002026-RA	Synaptobrevin homolog YKT6
MCU_002142-RC	Otoferlin
MCU_002165-RF	Dysferlin
MCU_002172-RA	Calcium-binding protein 39-like
MCU_003106-RC	Neuroglian
MCU_003122-RB	NEDD4-like E3 ubiquitin-protein ligase WWP1
MCU_004157-RB	Peptidase inhibitor 16
MCU_004166-RE	Severin
MCU_004182-RA	Enolase
MCU_004298-RC	Alpha-actinin
MCU_004373-RA	EH domain-containing protein 1
MCU_004465-RA	Actin-related protein 3B
MCU_004466-RA	Phosphoenolpyruvate carboxykinase [GTP]
MCU_004789-RA	Bis(5'-adenosyl)-triphosphatase enpp4
MCU_004790-RA	Bis(5'-adenosyl)-triphosphatase enpp4
MCU_004883-RB	Hemicentin-1
MCU_005116-RA	Nascent polypeptide-associated complex subunit alpha-like protein
MCU_005149-RA	Ras-related protein Rab-11A
MCU_005740-RA	UPF0047 protein C4A8.02c
MCU_005962-RA	Epidermal growth factor receptor kinase substrate 8-like protein 2
MCU_006244-RA	Ras-related C3 botulinum toxin substrate 2
MCU_006541-RA	Calcineurin B homologous protein 1
MCU_006591-RA	No hits found No hits found No hits found
MCU_007282-RA	Annexin B22
MCU_007765-RD	Calpain
MCU_008248-RA	ADP-ribosylation factor 6
MCU_008439-RB	Eukaryotic translation elongation factor 2
MCU_008646-RA	Malate dehydrogenase, cytoplasmic
MCU_008715-RB	Guanine nucleotide-binding protein G(q) subunit alpha
MCU_008747-RB	cGMP-dependent protein kinase, isozyme 1
MCU_009118-RA	Fatty acid-binding protein homolog 1
MCU_009121-RA	Fatty acid-binding protein homolog 1
MCU_009252-RB	Glyceraldehyde-3-phosphate dehydrogenase
MCU_009411-RB	Alkaline phosphatase, tissue-nonspecific isozyme
MCU_009610-RA	Transforming protein RhoA
MCU_009903-RA	Dynein light chain 1, cytoplasmic
MCU_010570-RA	Calcium/calmodulin-dependent protein kinase type II alpha chain
MCU_011309-RB	Protein lev-9
MCU_011338-RA	Elongation factor 1-alpha 1
MCU_011690-RB	6-phosphogluconate dehydrogenase, decarboxylating
MCU_011784-RA	Ferritin heavy chain
MCU_012000-RA	ADP-ribosylation factor
MCU_013933-RA	Heat shock cognate 70 kDa protein
