## Supplementary Table S9 for "Comparative proteomics reveals a conserved core of tegumental proteins in parasitic flatworms"

### Sheet: Hoja1
Table S9. M. corti - Proteins detected only in the Whole-Worm Extract when compared to Tegument Enriched Fractions
Locus	Replicate Count	Total Signal	Description
MCOS_0000532401-mRNA-1	3	2.55578e-06	No hits found
MCOS_0000675501-mRNA-1	3	1.7297e-06	Endophilin-A2
MCOS_0000956101-mRNA-1	4	2.06588e-05	Endoglycoceramidase
MCU_000133-RA	4	2.35353e-05	Y-box factor homolog
MCU_000190-RA	4	5.32327e-06	Peptidase inhibitor 16
MCU_000211-RA	4	1.78597e-05	No hits found
MCU_000223-RA	4	0.000129363	Titin
MCU_000245-RA	4	0.000640557	Tropomyosin
MCU_000318-RA	3	8.73075e-06	Beta-ureidopropionase
MCU_000335-RB	4	9.2071e-06	Talin-2
MCU_000400-RA	3	2.09623e-06	Anamorsin homolog
MCU_000459-RB	4	1.16419e-05	Alanine aminotransferase 2
MCU_000483-RA	4	4.20299e-05	Histone H2A.J
MCU_000521-RB	3	2.15309e-06	Succinate--CoA ligase [GDP-forming] subunit beta, mitochondrial (Fragment)
MCU_000675-RA	4	8.13489e-06	Elongin-C
MCU_000705-RA	4	7.44608e-05	Lysosomal alpha-glucosidase
MCU_000709-RA	4	3.96408e-06	Ubiquitin carboxyl-terminal hydrolase isozyme L5
MCU_000712-RA	3	8.5792e-07	Vacuolar protein-sorting-associated protein 25
MCU_000803-RA	3	4.7602e-06	ATP synthase F(1) complex subunit delta, mitochondrial
MCU_000816-RA	4	2.22483e-05	Superoxide dismutase [Mn], mitochondrial
MCU_000832-RA	3	6.47166e-06	Vacuolar protein sorting-associated protein 28 homolog
MCU_000833-RA	3	4.3223e-06	Rab11 family-interacting protein 4
MCU_000928-RC	4	8.34257e-05	Lethal(2) giant larvae protein homolog 1
MCU_000985-RA	4	6.27978e-06	Ankyrin-3
MCU_001012-RA	3	5.22753e-06	Isocitrate dehydrogenase [NADP], mitochondrial
MCU_001028-RA	4	2.70847e-05	Tropomyosin-2
MCU_001030-RC	4	1.05242e-05	Phosphoglucomutase-1
MCU_001048-RA	3	2.19306e-06	Translocon-associated protein subunit alpha
MCU_001124-RA	3	1.39575e-06	Protein transport protein Sec61 subunit beta
MCU_001150-RA	3	4.33769e-06	Charged multivesicular body protein 5
MCU_001172-RA	3	4.5365e-06	Heterogeneous nuclear ribonucleoprotein A1
MCU_001173-RB	4	2.19031e-05	Heterogeneous nuclear ribonucleoprotein A1, A2/B1 homolog
MCU_001264-RB	4	1.0524e-05	Heat shock 70 kDa protein 4L
MCU_001275-RA	3	2.16955e-06	Tissue alpha-L-fucosidase
MCU_001301-RA	4	5.99104e-05	Far upstream element-binding protein 1
MCU_001417-RC	4	4.10104e-05	Protein F37C4.5
MCU_001440-RB	4	1.8445e-05	Titin
MCU_001519-RB	4	3.75842e-05	Calumenin-B
MCU_001520-RA	4	1.02871e-05	Scoloptoxin SSD976
MCU_001523-RA	4	5.48185e-06	Ribulose-phosphate 3-epimerase
MCU_001546-RB	3	1.49617e-06	BPTI/Kunitz domain-containing protein 5
MCU_001595-RA	4	9.88295e-06	Peptidase inhibitor R3HDML
MCU_001737-RB	4	5.04616e-06	Ubiquitin-associated protein 2
MCU_001802-RA	3	5.53308e-06	Elongation factor 1-gamma
MCU_001804-RA	4	3.94911e-05	Adenylate kinase 1
MCU_001820-RB	4	5.27626e-05	60 kDa heat shock protein, mitochondrial
MCU_001834-RC	4	7.99271e-06	Twitchin
MCU_002004-RB	4	2.10597e-05	Protein disulfide-isomerase A6 homolog
MCU_002009-RB	4	1.14047e-05	Beta-hexosaminidase subunit beta
MCU_002052-RA	4	1.49159e-05	Syntaxin-7
MCU_002124-RA	4	7.31777e-06	Basigin
MCU_002130-RA	3	1.42322e-06	Golgin subfamily A member 1
MCU_002148-RB	3	3.50547e-07	Putative aminopeptidase W07G4.4
MCU_002153-RA	4	2.15269e-06	Putative aminopeptidase W07G4.4
MCU_002173-RA	4	8.59499e-05	Collagen alpha-1(XXVII) chain B
MCU_002250-RB	4	8.13297e-05	Collagen alpha-2(I) chain
MCU_002414-RA	3	1.52027e-06	Pyrroline-5-carboxylate reductase 3
MCU_002426-RA	4	0.000301466	Putative NADPH-dependent quinone oxidoreductase VAT1L
MCU_002440-RA	3	3.42594e-06	SPARC
MCU_002446-RA	4	0.000201035	Spectrin beta chain
MCU_002454-RA	4	9.60732e-06	No hits found
MCU_002460-RB	4	1.15511e-05	Paramyosin
MCU_002628-RA	3	1.72945e-06	Isochorismatase domain-containing protein 2
MCU_002631-RA	3	1.50592e-06	Translocon-associated protein subunit beta
MCU_002641-RA	4	1.39782e-05	Sarcoplasmic calcium-binding protein
MCU_002676-RB	3	2.58904e-06	PDZ and LIM domain protein 7
MCU_002750-RA	3	7.1376e-06	Glycogenin-1
MCU_002770-RA	4	1.43608e-05	SERPINE1 mRNA-binding protein 1
MCU_002838-RA	4	5.98147e-06	Protocadherin Fat 2
MCU_002840-RB	4	0.000443022	Tropomyosin-2
MCU_002928-RA	3	1.52191e-06	Malectin-A
MCU_002933-RA	4	1.78079e-06	No hits found
MCU_002936-RB	4	2.41412e-06	Alpha-actinin
MCU_002940-RA	3	3.06053e-06	Nucleobindin-1
MCU_002948-RA	3	4.53466e-06	Vesicle transport through interaction with t-SNAREs homolog 1A
MCU_003056-RA	4	2.9856e-06	26S proteasome non-ATPase regulatory subunit 7
MCU_003090-RB	3	2.2792e-06	26S proteasome non-ATPase regulatory subunit 13
MCU_003124-RA	3	1.61401e-06	Immunoglobulin-binding protein 1
MCU_003197-RA	3	8.59727e-07	Protein mlo1
MCU_003226-RA	4	2.32661e-05	Histone H2B 7
MCU_003304-RA	4	2.79466e-06	Putative aminopeptidase PLBD2
MCU_003322-RA	4	1.03146e-05	Uncharacterized protein ZK1073.1
MCU_003369-RB	4	5.58191e-05	Myosin regulatory light chain 2, smooth muscle minor isoform
MCU_003377-RA	4	4.06087e-05	Lysosome-associated membrane glycoprotein 5
MCU_003407-RA	4	3.28184e-06	Vesicle-associated membrane protein 2
MCU_003421-RA	3	2.79482e-06	No hits found
MCU_003578-RA	4	7.67807e-06	Lim and transglutaminase domain protein ltd-1
MCU_003595-RA	4	9.70367e-06	Mesencephalic astrocyte-derived neurotrophic factor homolog
MCU_003621-RA	4	1.08264e-05	No hits found
MCU_003690-RA	3	4.6857e-06	No hits found
MCU_003695-RA	4	6.26002e-05	Glutamate dehydrogenase 1, mitochondrial
MCU_003708-RB	4	0.000366603	Myosin heavy chain, striated muscle
MCU_003797-RC	3	2.42643e-06	Dipeptidyl peptidase 2
MCU_003898-RB	4	0.000118382	Collagen alpha-1(XXVII) chain B
MCU_003900-RA	4	2.13583e-05	Collagen alpha-2(I) chain
MCU_003925-RC	4	7.91377e-06	Succinate--CoA ligase [ADP-forming] subunit beta, mitochondrial (Fragment)
MCU_003969-RB	4	9.11947e-06	GrpE protein homolog 1, mitochondrial
MCU_003975-RA	3	1.09907e-06	Eukaryotic translation initiation factor 4H
MCU_004034-RA	4	1.42359e-05	NSFL1 cofactor p47
MCU_004139-RA	4	1.49301e-05	26S proteasome regulatory subunit 6B
MCU_004157-RB	3	2.36618e-06	Peptidase inhibitor 16
MCU_004208-RA	3	2.17916e-06	Lysosomal acid phosphatase
MCU_004248-RB	3	2.06269e-06	Transforming acidic coiled-coil-containing protein 1
MCU_004279-RA	4	1.92842e-05	Universal stress protein MJ0531
MCU_004317-RC	4	6.3202e-06	Antigen EG13
MCU_004423-RB	3	2.44938e-06	Transmembrane emp24 domain-containing protein 10
MCU_004463-RA	3	8.31615e-06	Adenosine deaminase
MCU_004472-RA	4	1.79795e-05	Acidic leucine-rich nuclear phosphoprotein 32-related protein
MCU_004620-RC	3	4.05967e-06	NADP-dependent malic enzyme
MCU_004627-RA	4	2.13055e-05	16 kDa calcium-binding protein
MCU_004666-RA	4	4.42032e-06	Glycogen phosphorylase, muscle form
MCU_004674-RC	4	9.48561e-06	Talin-1
MCU_004678-RA	4	4.11586e-06	Large ribosomal subunit protein P2
MCU_004730-RA	3	1.30716e-06	ADP-ribosylation factor-binding protein GGA1
MCU_004753-RB	3	1.72477e-06	Na(+)/H(+) exchange regulatory cofactor NHE-RF1
MCU_004796-RA	4	3.48591e-05	No hits found
MCU_004798-RA	4	4.30123e-05	No hits found
MCU_004809-RA	4	1.34707e-05	Calumenin-A
MCU_004857-RA	4	1.54464e-05	Caprin-1
MCU_004971-RA	4	4.6666e-05	Lysosomal alpha-mannosidase
MCU_005046-RA	3	8.2876e-06	2-amino-3-ketobutyrate coenzyme A ligase, mitochondrial
MCU_005088-RA	4	1.85445e-05	Aminoacyl tRNA synthase complex-interacting multifunctional protein 1
MCU_005099-RA	4	1.25184e-05	N(4)-(Beta-N-acetylglucosaminyl)-L-asparaginase (Fragment)
MCU_005133-RA	4	2.19348e-06	Eukaryotic translation initiation factor 4H
MCU_005163-RA	3	1.92037e-06	Mitochondrial proton/calcium exchanger protein
MCU_005172-RA	4	7.17099e-06	Integrin alpha-5
MCU_005255-RA	4	7.88387e-05	Annexin-B12
MCU_005263-RA	3	6.31197e-06	Protein disulfide-isomerase
MCU_005301-RA	4	2.13921e-05	Probable beta-D-xylosidase 6
MCU_005363-RA	3	2.22773e-06	DnaJ homolog subfamily B member 11
MCU_005372-RA	3	2.37951e-06	Probable protein phosphatase CG10417
MCU_005515-RA	3	2.63911e-06	Dye-decolorizing peroxidase YfeX
MCU_005525-RA	4	4.98941e-06	Collagen alpha-1(XV) chain
MCU_005530-RA	4	4.57286e-06	Prefoldin subunit 2
MCU_005531-RD	4	3.44701e-05	Sialidase
MCU_005555-RA	4	2.00504e-05	Glucosidase 2 subunit beta
MCU_005559-RA	4	7.24159e-06	N-acetylglucosamine-1-phosphotransferase subunit gamma
MCU_005561-RA	4	4.12296e-06	Glucosidase 2 subunit beta
MCU_005600-RA	3	1.932e-06	Acyl carrier protein, mitochondrial
MCU_005601-RB	4	1.29078e-05	Epidermal growth factor receptor substrate 15-like 1
MCU_005621-RA	3	2.37021e-06	Eukaryotic translation initiation factor 4E
MCU_005681-RA	3	1.47915e-06	Cell division cycle and apoptosis regulator protein 1
MCU_005700-RB	4	6.83056e-06	Peptidase inhibitor 16
MCU_005713-RA	3	1.70925e-06	tRNA-splicing ligase complex subunit RTRAF
MCU_005750-RA	4	9.94708e-05	No hits found
MCU_005835-RC	4	5.38538e-06	Alpha-adducin
MCU_005849-RA	4	6.54955e-06	NPC intracellular cholesterol transporter 1
MCU_006013-RA	3	2.04596e-06	Cytidine deaminase
MCU_006019-RA	4	1.04495e-05	Prefoldin subunit 5
MCU_006119-RD	4	7.28521e-06	No hits found
MCU_006120-RA	3	1.90854e-06	Four and a half LIM domains protein 3
MCU_006125-RB	3	3.90296e-06	L-threonine 3-dehydrogenase, mitochondrial
MCU_006421-RA	4	1.55183e-05	No hits found
MCU_006425-RA	4	0.000266583	Troponin T
MCU_006429-RA	4	3.74399e-06	Endoplasmin
MCU_006497-RA	3	8.67859e-06	No hits found
MCU_006499-RA	4	3.62363e-05	No hits found
MCU_006550-RA	3	5.34272e-06	Fumarate hydratase class I, aerobic
MCU_006663-RA	4	1.57484e-05	Heterogeneous nuclear ribonucleoprotein K
MCU_006677-RA	4	4.25644e-06	Adenylate kinase
MCU_006691-RB	4	3.33429e-06	Polyadenylate-binding protein 1-B
MCU_006701-RA	4	4.73971e-06	Small ubiquitin-related modifier 2-A
MCU_006874-RA	4	0.00013359	Collagen-like protein 2
MCU_006953-RA	4	1.66177e-05	Tubulin-specific chaperone A
MCU_006955-RA	3	4.56824e-06	Serine/threonine-protein phosphatase CPPED1
MCU_006984-RB	4	0.000102976	Kettin homolog
MCU_007100-RB	4	2.49131e-05	Protein TFG
MCU_007101-RA	4	4.744e-05	Purine nucleoside phosphorylase
MCU_007155-RB	4	4.94999e-06	Titin
MCU_007184-RA	4	4.48337e-06	No hits found
MCU_007259-RC	4	1.08872e-05	Dynamin-1
MCU_007285-RA	4	5.32916e-06	Probable sodium/potassium-transporting ATPase subunit beta-3
MCU_007310-RA	4	7.18698e-06	Clathrin light chain A
MCU_007388-RB	4	9.24236e-05	Collagen alpha-1(IV) chain
MCU_007454-RA	3	2.38901e-06	ADP-ribose glycohydrolase MACROD2
MCU_007504-RA	4	5.98141e-06	Heterogeneous nuclear ribonucleoprotein K
MCU_007731-RB	4	4.07973e-05	KH domain-containing, RNA-binding, signal transduction-associated protein 2
MCU_007868-RB	4	2.05258e-05	PDZ and LIM domain protein Zasp
MCU_007940-RB	4	1.69773e-05	Probable transaldolase
MCU_007966-RA	4	9.6935e-05	Muscle-specific protein 20
MCU_007989-RA	3	4.62156e-06	Sodium/potassium-transporting ATPase subunit alpha
MCU_007991-RB	3	3.97531e-06	Sodium/potassium-transporting ATPase subunit alpha
MCU_008044-RA	3	3.63098e-07	26S proteasome regulatory subunit 6A
MCU_008065-RA	4	1.00023e-05	No hits found
MCU_008258-RA	4	2.72322e-06	Density-regulated protein homolog
MCU_008299-RA	3	3.44119e-06	Carbonic anhydrase
MCU_008339-RC	3	2.65605e-06	Clathrin interactor 1
MCU_008483-RA	3	2.51158e-06	Nuclear migration protein nudC
MCU_008529-RB	4	2.63227e-05	No hits found
MCU_008593-RA	4	6.68418e-06	Collagen alpha-1(IV) chain
MCU_008600-RB	4	5.26132e-06	Coatomer subunit delta
MCU_008623-RA	4	6.4063e-06	Synaptobrevin-1
MCU_008667-RA	4	7.05991e-05	20 kDa calcium-binding protein
MCU_008686-RA	4	3.03043e-05	Uncharacterized protein F13E6.1
MCU_008692-RA	4	1.80206e-05	Sorting nexin-3
MCU_008696-RA	4	7.56957e-06	Ubiquitin-conjugating enzyme E2 variant 2
MCU_008739-RA	4	9.67573e-06	GLIPR1-like protein 1
MCU_008970-RA	3	5.38755e-06	Intersectin-1
MCU_008991-RA	3	1.51729e-06	S-phase kinase-associated protein 1
MCU_009062-RA	4	2.53001e-05	Malate dehydrogenase, mitochondrial
MCU_009064-RA	4	8.65148e-06	Ribose-5-phosphate isomerase
MCU_009196-RA	4	2.17392e-05	Endoglycoceramidase
MCU_009204-RB	4	6.9241e-06	Lamin-B2
MCU_009205-RA	3	3.44261e-06	Prelamin-A/C
MCU_009228-RA	3	3.79029e-06	Adenosine deaminase
MCU_009265-RA	4	1.18909e-05	Protein SET
MCU_009379-RA	3	3.02929e-06	Ubiquitin-conjugating enzyme E2 L3
MCU_009456-RA	3	3.64617e-06	Chromobox protein homolog 5
MCU_009528-RA	3	2.92558e-06	Adenylosuccinate synthetase
MCU_009619-RA	4	2.80401e-05	No hits found
MCU_009707-RA	4	3.48319e-05	No hits found
MCU_009787-RA	4	6.56387e-06	Calmodulin
MCU_009832-RA	4	0.000142104	Calreticulin
MCU_009894-RB	4	9.62464e-05	Collagen alpha-2(I) chain
MCU_009908-RA	3	7.1763e-06	UBX domain-containing protein 1-A
MCU_009957-RA	4	2.87317e-06	No hits found
MCU_009964-RA	4	2.22898e-05	No hits found
MCU_009991-RD	4	1.40965e-05	Ubiquilin-1
MCU_010043-RA	4	3.18579e-06	Endoplasmic reticulum resident protein 44
MCU_010058-RA	4	3.51742e-06	Small glutamine-rich tetratricopeptide repeat-containing protein alpha
MCU_010064-RB	3	2.0295e-06	SWI/SNF complex subunit SMARCC2
MCU_010322-RA	4	5.156e-06	No hits found
MCU_010332-RA	3	8.74427e-07	Protein phosphatase 1B
MCU_010653-RA	4	6.06136e-06	RWD domain-containing protein 1
MCU_010798-RA	4	7.94942e-06	NADP-dependent malic enzyme
MCU_010808-RC	4	2.95743e-06	Protein-L-isoaspartate(D-aspartate) O-methyltransferase
MCU_010823-RA	3	6.11096e-06	Quercetin 2,3-dioxygenase
MCU_010853-RA	3	1.11622e-06	Hypoxia up-regulated protein 1 (Fragment)
MCU_011000-RA	4	1.59592e-05	No hits found
MCU_011025-RA	3	0.000713417	Large ribosomal subunit protein eL6
MCU_011102-RA	4	1.07472e-05	Leucine-rich repeat-containing protein 15
MCU_011133-RA	4	5.15701e-06	Muscle LIM protein 1
MCU_011221-RA	4	1.39774e-05	10 kDa heat shock protein, mitochondrial
MCU_011222-RA	4	2.85006e-05	10 kDa heat shock protein, mitochondrial
MCU_011231-RD	4	2.59602e-05	Beta-galactosidase
MCU_011291-RC	4	4.085e-05	Cathepsin B
MCU_011300-RA	4	1.24161e-05	No hits found
MCU_011410-RA	4	6.82806e-06	Dynactin subunit 3
MCU_011412-RA	4	1.22516e-05	26S proteasome regulatory subunit 10B
MCU_011418-RA	3	2.92614e-06	No hits found
MCU_011450-RA	4	2.39368e-05	Lysosome membrane protein 2
MCU_011562-RA	3	2.74698e-06	Glia maturation factor beta
MCU_011567-RA	4	2.5927e-05	Glutathione S-transferase
MCU_011575-RA	4	3.38513e-05	No hits found
MCU_011602-RA	4	5.40636e-05	No hits found
MCU_011669-RA	3	3.36291e-06	Pyridoxine-5'-phosphate oxidase
MCU_011748-RB	3	1.74229e-06	No hits found
MCU_011976-RA	3	3.4149e-06	Cytochrome c
MCU_011989-RA	3	4.40334e-06	Alpha-N-acetylgalactosaminidase
MCU_011994-RA	4	3.48287e-05	Glutathione S-transferase Mu 2
MCU_012043-RA	4	8.12114e-06	LIM domain and actin-binding protein 1
MCU_012063-RA	4	0.000300061	Myosin essential light chain, striated adductor muscle
MCU_012177-RA	4	1.94075e-06	Guanylate kinase
MCU_012458-RB	4	3.11258e-05	Microtubule-associated protein RP/EB family member 1
MCU_012743-RA	4	3.82996e-06	PDZ and LIM domain protein Zasp
MCU_012923-RA	4	7.29639e-05	Glutathione S-transferase
MCU_013044-RA	4	6.33914e-06	No hits found
MCU_013180-RA	4	4.84224e-06	Histone H4
MCU_013318-RA	4	3.74851e-05	Glutathione S-transferase
MCU_013327-RA	4	1.63978e-05	Glutathione S-transferase
MCU_013573-RA	4	1.58665e-05	Titin
MCU_013589-RA	3	4.80997e-06	UDP-glucose 4-epimerase
MCU_013787-RA	4	1.87062e-06	Alpha-1-macroglobulin
MCU_014131-RA	4	6.31187e-06	Glutathione S-transferase class-mu 26 kDa isozyme
MCU_014247-RA	4	1.53765e-05	Glutathione S-transferase
MCU_014249-RA	4	6.46345e-06	No hits found
MCU_014275-RA	3	1.26647e-06	Sodium/potassium-transporting ATPase subunit alpha
MCU_014377-RA	3	1.32879e-06	Sodium/potassium-transporting ATPase subunit alpha
MCU_014455-RA	3	2.38975e-06	Carbonic anhydrase 14
MCU_014466-RA	4	1.87062e-06	Pregnancy zone protein
MCU_014530-RA	4	3.94119e-06	Ovostatin
MCU_014718-RA	4	0.000258844	No hits found
MCU_014745-RA	3	6.37857e-06	No hits found
MCU_014819-RA	4	4.34793e-06	Troponin I-like protein
