## Supplementary Table S10 for "Comparative proteomics reveals a conserved core of tegumental proteins in parasitic flatworms"

### Sheet: Hoja1
Table S10. M. corti - Proteins enriched in the Whole-Worm Extract when compared to Tegument Enriched Fractions
Locus	Peptide Count	Coverage (%)	Log2(Fold)	p-value	Description
MCOS_0000026401-mRNA-1	34	53	1.04	0.0121113	Tubulin beta-1 chain
MCOS_0000293001-mRNA-1	3	33.8	1.225	0.0132443	DNA-binding protein HEXBP
MCOS_0000534601-mRNA-1	8	32.3	1.6	0.0394431	26S proteasome non-ATPase regulatory subunit 14
MCOS_0000606401-mRNA-1	31	60	1.538	0.000701137	Tubulin beta-2 chain
MCOS_0000740801-mRNA-1	42	73.4	1.498	2.19921e-10	Tubulin beta-2 chain
MCOS_0000918601-mRNA-1	30	61.5	1.048	0.0258578	Tubulin beta chain
MCOS_0001007601-mRNA-1	5	21.5	1.668	0.00310261	Malate dehydrogenase, cytoplasmic
MCU_000156-RA	41	68.8	3.184	1.3158e-05	Probable protein disulfide-isomerase ER-60
MCU_000244-RA	4	16	1.674	0.0302251	23 kDa integral membrane protein
MCU_000944-RB	36	76.7	2.925	1.27002e-09	Major egg antigen
MCU_000974-RA	7	16	1.869	0.00386162	Tether containing UBX domain for GLUT4
MCU_001678-RA	22	66.3	2.2	2.92668e-11	14-3-3-like protein 2
MCU_001751-RB	41	88.2	2.19	3.32179e-13	Phosphoglycerate kinase
MCU_001766-RA	16	70.3	3.977	3.84839e-06	Peptidyl-prolyl cis-trans isomerase B
MCU_001808-RA	33	76.1	2.159	1.25677e-13	14-3-3-like protein GF14-E
MCU_001929-RA	19	63.9	1.94	1.97033e-09	Calcyphosin-like protein
MCU_002494-RA	24	49.4	2.693	0.00201141	Endophilin-A3
MCU_002608-RB	41	28.1	1.565	0.0470155	Microtubule-associated protein futsch
MCU_002637-RA	49	51.4	1.14	0.00201028	Kinesin heavy chain
MCU_002653-RA	13	60.2	1.342	0.0195648	Phosphomannomutase
MCU_002701-RA	14	60.8	1.388	0.001131	ATP synthase subunit d, mitochondrial
MCU_002729-RA	17	91.3	2.21	1.12347e-08	Translationally-controlled tumor protein homolog
MCU_002909-RA	28	78.6	1.206	5.54105e-07	14-3-3 protein homolog 2
MCU_003185-RA	12	39.3	1.382	0.00375621	IST1 homolog
MCU_003261-RA	21	68.5	1.613	0.000655836	Tropomyosin
MCU_003323-RA	52	59.8	3.252	0.000253058	Stress-70 protein, mitochondrial
MCU_003472-RA	14	38	1.608	0.000786948	Protein phosphatase 1 regulatory subunit 7
MCU_003545-RA	5	25.7	1.077	0.0132182	Proteasome subunit alpha type-5
MCU_003671-RA	6	41.1	4.493	0.0176797	No hits found
MCU_003701-RA	14	54.2	1.766	7.08265e-07	Probable glutathione S-transferase DHAR2, chloroplastic
MCU_003707-RA	25	78.2	2.42	1.88801e-07	Peptidyl-prolyl cis-trans isomerase
MCU_003768-RA	35	56.4	1.23	4.67176e-05	Tubulin beta chain
MCU_003773-RA	20	85.7	2.685	9.92747e-08	Nucleoside diphosphate kinase A
MCU_003955-RB	21	58.8	3.353	0.000164421	Malate dehydrogenase, mitochondrial
MCU_004182-RA	53	85.3	1.763	2.22045e-16	Enolase
MCU_004224-RA	27	77.5	1.457	1.36285e-09	Endophilin-B1
MCU_004227-RA	46	72.9	3.653	9.02107e-07	Actin
MCU_004843-RB	28	55.2	1.87	4.33023e-08	Probable citrate synthase 2, mitochondrial
MCU_004875-RA	16	61.5	2.655	0.00023867	Lysine-specific demethylase RAD23B
MCU_005002-RA	11	40.8	1.754	0.0255134	Vesicle-associated membrane protein/synaptobrevin-binding protein
MCU_005246-RA	14	66.5	1.163	4.05678e-05	Tubulin polymerization-promoting protein
MCU_005554-RA	16	77	1.3	1.55186e-06	Calmodulin
MCU_005729-RA	8	53.9	1.224	0.000752154	Superoxide dismutase [Cu-Zn]
MCU_005941-RA	24	88.1	1.332	4.9969e-06	GDP-L-fucose synthase
MCU_006017-RB	23	80.1	2.232	2.69562e-13	Triosephosphate isomerase
MCU_006103-RA	19	59	1.835	1.11465e-06	Aldo-keto reductase family 1 member A1-A
MCU_006145-RA	9	41.3	1.846	8.39998e-06	Peptidyl-prolyl cis-trans isomerase Fkbp12
MCU_006147-RB	14	62.1	1.835	0.00145734	Ubiquitin-conjugating enzyme E2 N
MCU_006305-RA	5	80.8	2.544	0.000810983	Cystatin-A3
MCU_006485-RB	8	15.6	1.279	0.041888	Hematopoietic lineage cell-specific protein
MCU_006498-RA	18	67	5.879	0.0204181	No hits found
MCU_006868-RB	10	26.1	1.017	0.0212571	Tumor susceptibility gene 101 protein
MCU_007548-RC	124	84.6	6.093	0	Paramyosin
MCU_007598-RA	40	50.4	2.187	0.000134298	Endoplasmic reticulum chaperone BiP
MCU_007657-RA	21	13.2	5.019	0.000872939	Prosaposin
MCU_008355-RA	32	74.6	2.991	1.39892e-09	14-3-3-like protein 2
MCU_008452-RB	18	74.8	2.396	0.00734363	Proteasome subunit alpha type-1
MCU_008605-RB	21	45.8	1.944	0.028365	Dynactin subunit 2-A
MCU_008611-RA	43	63.2	2.947	1.11763e-06	Actin, cytoplasmic 1
MCU_008646-RA	42	91.2	1.671	7.27218e-12	Malate dehydrogenase, cytoplasmic
MCU_008660-RA	16	69.2	1.297	0.000896495	Eukaryotic translation initiation factor 5A
MCU_008711-RA	28	66.3	5.514	0.000184515	Calponin-3
MCU_008732-RA	12	33.3	1.866	0.000994296	Charged multivesicular body protein 1a
MCU_008812-RB	206	75.1	2.745	0	Spectrin alpha chain
MCU_008889-RA	18	42.2	2.452	0.00137016	Actin-2
MCU_008952-RA	12	39.6	1.759	0.0237996	Small ribosomal subunit protein uS2
MCU_009115-RA	13	65.8	1.058	0.00274587	Fatty acid-binding protein homolog 2
MCU_009121-RA	16	82.4	3.551	1.45173e-11	Fatty acid-binding protein homolog 1
MCU_009141-RB	6	9.1	1.208	0.0225509	Striatin-3
MCU_009290-RA	9	38.4	2.979	0.00240381	Complement component 1 Q subcomponent-binding protein, mitochondrial
MCU_009305-RA	26	62.2	1.893	6.69616e-07	Tubulin alpha chain
MCU_009395-RA	12	48	1.179	0.00109827	Hydroxyacylglutathione hydrolase, mitochondrial
MCU_009414-RA	32	91.1	3.49	2.22045e-14	No hits found
MCU_009604-RA	46	89.9	1.286	4.21885e-15	Hydatid disease diagnostic antigen P-29
MCU_009812-RA	12	37.6	2.276	0.00362403	Aldo-keto reductase family 1 member C15
MCU_009844-RA	8	57.3	2.013	0.000403298	DNA-binding protein HEXBP
MCU_009902-RA	7	60.7	1.834	0.00117554	Coactosin-like protein
MCU_010729-RA	30	91	3.521	0	Fructose-bisphosphate aldolase
MCU_010781-RA	49	87	2.977	0	Small heat shock protein p36
MCU_010805-RA	16	71.4	1.284	7.1424e-07	ATP synthase subunit O, mitochondrial
MCU_010882-RA	12	34	2.243	4.1333e-05	Hsc70-interacting protein
MCU_011043-RA	26	52	2.07	0.000766226	Ornithine aminotransferase, mitochondrial
MCU_011121-RA	11	42.2	2.682	0.00267752	Tubulin alpha-1C chain
MCU_011184-RA	91	55.8	1.382	3.21743e-13	Myosin-9
MCU_011357-RA	25	82.9	3.438	1.25532e-10	2,3-bisphosphoglycerate-dependent phosphoglycerate mutase
MCU_011677-RA	34	70.3	2.308	1.2609e-11	Tubulin alpha-1A chain
MCU_011780-RA	21	71.3	3.542	0.000255952	cAMP-dependent protein kinase type II regulatory subunit
MCU_011784-RA	24	90.2	2.369	3.59826e-07	Ferritin heavy chain
MCU_011788-RB	14	35.7	2.276	0.00362403	Aldo-keto reductase family 1 member A1-A
MCU_012222-RA	2	11.5	3.773	0.0331369	Fatty acid-binding protein homolog 2
MCU_012264-RB	18	34.5	1.808	4.35812e-05	Signal transducing adapter molecule 1
MCU_012343-RA	19	59.6	2.095	4.32788e-06	S-methyl-5'-thioadenosine phosphorylase
MCU_012833-RA	15	50.3	1.486	0.0262245	Kinesin light chain
MCU_012902-RA	31	65.8	1.562	6.59763e-07	Tubulin alpha-1C chain
MCU_013463-RA	4	49.2	2.96	0.00823448	No hits found
MCU_013769-RA	7	15.8	3.589	0.00621275	Histone H4
MCU_013933-RA	68	74.3	1.258	0	Heat shock cognate 70 kDa protein
MCU_013971-RA	5	21.4	3.823	0.000394265	Fatty acid-binding protein homolog 1
MCU_014397-RA	27	52.9	3.238	2.31527e-08	Neuroblast differentiation-associated protein AHNAK
