## Supplementary Table S11 for "Comparative proteomics reveals a conserved core of tegumental proteins in parasitic flatworms"

### Sheet: Hoja1
Table S11. H. microstoma - Proteins detected only in the Whole-Worm Extract when compared to Tegument Enriched Fractions
Locus	Replicate Count	Total Signal	Description
HmN_000001700	4	6.75907e-05	Four and a half LIM domains protein 2
HmN_000003300	3	0.000103261	Glycogen debranching enzyme
HmN_000003700	4	9.43136e-06	3',5'-cyclic-AMP phosphodiesterase 4D
HmN_000010300	3	2.78188e-06	ADP-ribosylation factor GTPase-activating protein 1
HmN_000011100	4	5.19015e-06	No hits found
HmN_000011600	3	3.46982e-06	Clathrin light chain A
HmN_000014600.1	3	1.11275e-06	No hits found
HmN_000014600.2	3	1.11275e-06	Rho GTPase-activating protein 10
HmN_000017000	3	7.42882e-05	Elongation factor Tu, mitochondrial
HmN_000017800	4	4.28044e-06	Nucleoprotein TPR
HmN_000026600	4	8.25541e-06	Ras suppressor protein 1
HmN_000027000	4	0.000166069	Cysteine and glycine-rich protein 3
HmN_000029300	4	3.47105e-05	GrpE protein homolog 1, mitochondrial
HmN_000030900	4	0.000647444	Calumenin-B
HmN_000031000.1	3	5.21369e-06	Liprin-alpha-3
HmN_000031000.2	3	5.21369e-06	Liprin-alpha-3
HmN_000031000.3	3	5.21369e-06	Liprin-alpha-3
HmN_000031000.4	3	5.21369e-06	Liprin-alpha-3
HmN_000033400	4	1.68672e-06	Transmembrane emp24 domain-containing protein 9
HmN_000036700	3	1.16785e-05	UBX domain-containing protein 1
HmN_000042900	3	1.83888e-06	No hits found
HmN_000044700	3	1.67824e-06	No hits found
HmN_000045300	4	2.8345e-05	Peptidase inhibitor 16
HmN_000047000	3	1.60236e-05	Aminoacylase-1
HmN_000049000	4	9.57633e-05	Far upstream element-binding protein 1
HmN_000052600	4	3.90239e-05	Actin-depolymerizing factor 10
HmN_000053000	4	1.11757e-05	Integrin beta-7
HmN_000059500	3	2.92825e-06	Small ribosomal subunit protein mS27
HmN_000063300	4	0.000147915	Ribose-5-phosphate isomerase (Fragment)
HmN_000065400	4	2.34182e-06	Pseudouridine-5'-phosphatase
HmN_000065500	4	4.95894e-06	Eukaryotic translation initiation factor 5
HmN_000067200	4	0.0011124	Basement membrane-specific heparan sulfate proteoglycan core protein
HmN_000070800	3	7.56006e-07	Mitochondrial import inner membrane translocase subunit TIM44
HmN_000072100	4	6.21608e-06	No hits found
HmN_000080000	4	0.000144466	Probable tubulin polyglutamylase TTLL9
HmN_000082500	4	8.17128e-05	Transgelin
HmN_000084600	4	7.05459e-05	Kettin homolog
HmN_000087000	4	4.17212e-06	H/ACA ribonucleoprotein complex subunit GAR1
HmN_000089900	3	2.80753e-06	Transcription factor E2F4
HmN_000090200	4	1.61061e-05	Carbonyl reductase [NADPH] 1
HmN_000091700	3	4.92996e-06	Carboxypeptidase E
HmN_000099800	4	6.35645e-05	Importin-5
HmN_000101500	3	2.62593e-06	Soluble NSF attachment protein 29
HmN_000101700	4	1.18184e-05	Epidermal growth factor receptor substrate 15-like 1
HmN_000101900.1	3	1.86104e-06	Putative RNA-binding protein Alsin2
HmN_000101900.2	3	1.86104e-06	Putative RNA-binding protein Alsin2
HmN_000102000	4	1.33662e-05	Large ribosomal subunit protein eL21
HmN_000102400	3	1.40873e-06	Protein ZNRD2
HmN_000106100	4	2.02503e-05	Phosphomannomutase
HmN_000106500	4	9.45584e-06	Serine/arginine-rich splicing factor 2
HmN_000107000	4	1.19302e-05	Programmed cell death protein 4
HmN_000107500	4	9.7079e-06	NEDD8-conjugating enzyme UBE2F
HmN_000111400	3	2.35776e-06	Syntaxin-1A homolog
HmN_000114800	4	3.10282e-05	Galactose-1-phosphate uridylyltransferase
HmN_000116700	3	8.83674e-07	Protein transport protein Sec61 subunit beta
HmN_000119400	3	3.25797e-06	Transcriptional repressor p66-beta
HmN_000120500	4	3.32786e-05	No hits found
HmN_000121800	3	1.29862e-06	Lysosomal acid phosphatase
HmN_000126800	3	1.63632e-06	E3 ubiquitin ligase complex SCF subunit sconC
HmN_000126900	3	5.2632e-06	Serine/threonine-protein phosphatase 6 regulatory subunit 2
HmN_000129500	3	4.29675e-06	Signal recognition particle subunit SRP54
HmN_000129900	4	3.17386e-05	Ciliary microtubule associated protein 1A
HmN_000132800	4	6.94728e-06	Tektin-2
HmN_000133600.1	3	1.02439e-06	Protein NDRG3
HmN_000133600.2	3	1.02439e-06	Protein NDRG3
HmN_000133700	4	8.84168e-06	ATPase inhibitor mai-2, mitochondrial
HmN_000135400	3	3.59456e-06	T-complex protein 11-like protein 2
HmN_000135500.1	3	3.30993e-06	Ubiquitin-conjugating enzyme E2 J1
HmN_000135500.2	3	3.30993e-06	Ubiquitin-conjugating enzyme E2 J1
HmN_000137000	4	2.3954e-05	Divergent protein kinase domain 2A
HmN_000143400	3	5.14697e-06	E3 ubiquitin-protein ligase listerin
HmN_000143600.1	3	1.46853e-06	SH3 domain-containing kinase-binding protein 1
HmN_000143600.2	3	1.46853e-06	SH3 domain-containing kinase-binding protein 1
HmN_000144700	3	5.42631e-06	Splicing factor 3A subunit 1
HmN_000149700	4	0.000138837	Sarcoplasmic calcium-binding protein
HmN_000150200	3	5.9345e-06	DNA sliding clamp PCNA
HmN_000152100	3	1.8407e-06	Intraflagellar transport protein 46 homolog
HmN_000154900	3	1.00481e-05	Nucleoprotein TPR
HmN_000159100.1	4	3.98184e-06	U1 small nuclear ribonucleoprotein 70 kDa
HmN_000159100.2	4	5.932e-06	U1 small nuclear ribonucleoprotein 70 kDa
HmN_000159100.3	4	5.932e-06	U1 small nuclear ribonucleoprotein 70 kDa
HmN_000162700	3	1.00691e-05	Protein SGT1 homolog
HmN_000163700	4	2.61856e-05	FAS-associated factor 2
HmN_000164400	3	1.87118e-06	Nuclear pore complex protein Nup98-Nup96
HmN_000167000	4	2.75635e-05	Protein hu-li tai shao
HmN_000169100	4	6.02563e-06	No hits found
HmN_000172100	3	4.75601e-06	Ero1-like protein
HmN_000172500	4	2.66856e-05	Calumenin
HmN_000175600.1	3	6.03433e-06	Microtubule cross-linking factor 1
HmN_000175600.2	3	6.03433e-06	Microtubule cross-linking factor 1
HmN_000177600	3	1.33231e-05	Isoleucine--tRNA ligase, cytoplasmic
HmN_000184500.1	4	0.000825599	Y-box factor homolog
HmN_000184500.2	4	0.000818998	Y-box factor homolog
HmN_000185200.1	3	0.000416307	Atypical protein kinase C
HmN_000185200.2	3	0.000416307	Atypical protein kinase C
HmN_000185200.3	3	0.000416307	Atypical protein kinase C
HmN_000186100	4	2.63193e-05	CDK5 regulatory subunit-associated protein 3
HmN_000188500	4	5.5004e-06	Serine/arginine-rich splicing factor 7
HmN_000188700.1	4	2.39931e-05	Eukaryotic translation initiation factor 3 subunit J
HmN_000188700.2	4	2.39931e-05	Eukaryotic translation initiation factor 3 subunit J
HmN_000188901	4	3.39226e-05	No hits found
HmN_000189700	4	4.45248e-05	No hits found
HmN_000192400	3	2.55978e-06	Dihydrofolate reductase
HmN_000193000	4	4.79992e-05	Cytidine deaminase
HmN_000194500	3	2.69891e-06	Integrin alpha-5
HmN_000199600	4	3.9537e-05	Transcription factor BTF3
HmN_000200600	3	1.22472e-06	tRNA-splicing ligase-activating factor archease
HmN_000202100.1	3	1.22475e-05	Heterogeneous nuclear ribonucleoprotein F
HmN_000202100.2	3	1.22475e-05	Heterogeneous nuclear ribonucleoprotein F
HmN_000204300	4	3.43585e-05	No hits found
HmN_000208100	3	5.30132e-06	Pyrroline-5-carboxylate reductase 3
HmN_000212200.1	3	6.10762e-06	SLIT-ROBO Rho GTPase-activating protein 3
HmN_000212200.2	3	6.41323e-06	SLIT-ROBO Rho GTPase-activating protein 3
HmN_000213100	4	0.000262685	Paramyosin
HmN_000214200	4	7.87583e-06	Ubiquitin carboxyl-terminal hydrolase isozyme L3
HmN_000214600	4	7.73687e-05	Glycogen [starch] synthase, muscle
HmN_000215900	4	2.94561e-05	Putative aminopeptidase W07G4.4
HmN_000220000.1	4	0.000452595	Talin-1
HmN_000220000.2	4	0.00045517	Talin-1
HmN_000225400	4	3.55149e-05	Adenosylhomocysteinase B
HmN_000226500	4	1.60275e-05	Lon protease homolog, mitochondrial
HmN_000228200.1	4	1.63998e-05	No hits found
HmN_000228200.2	4	1.63998e-05	No hits found
HmN_000228200.3	4	1.63998e-05	No hits found
HmN_000228400	3	6.03287e-06	Myelin expression factor 2
HmN_000229700	3	2.18046e-05	Aldo-keto reductase family 1 member A1-B
HmN_000229860	4	5.56371e-05	DNA replication complex GINS protein SLD5
HmN_000233500	4	4.97049e-05	No hits found
HmN_000234700	4	0.000104237	Tropomodulin
HmN_000235700	4	5.46722e-05	Phosphatidylinositol N-acetylglucosaminyltransferase subunit Q
HmN_000236000	4	9.34704e-06	Putative NADPH-dependent quinone oxidoreductase VAT1L
HmN_000236800	4	3.16317e-05	Small ribosomal subunit protein eS21
HmN_000239800	4	6.84581e-05	Enhancer of mRNA-decapping protein 4
HmN_000240100.1	3	7.19462e-06	No hits found
HmN_000240100.2	3	7.19462e-06	No hits found
HmN_000242900	3	3.28089e-06	Ubiquitin carboxyl-terminal hydrolase isozyme L5
HmN_000247600	3	1.66293e-06	Zinc finger protein swm
HmN_000247800	4	0.000103639	Collagen alpha-1(IV) chain
HmN_000247900	4	9.46231e-05	Collagen alpha-1(IV) chain
HmN_000248100	3	1.39043e-05	Collagen alpha-1(IV) chain
HmN_000248800	3	6.00768e-06	No hits found
HmN_000250300	4	5.54751e-06	Transcription elongation factor A protein 1
HmN_000250600	3	7.54887e-07	Soluble NSF attachment protein 29
HmN_000251900	4	2.20899e-06	Peptidyl-prolyl cis-trans isomerase E
HmN_000255600.1	3	1.67567e-06	No hits found
HmN_000255600.2	3	1.67567e-06	No hits found
HmN_000258900	3	3.31797e-06	Collagen alpha-1(IV) chain
HmN_000261700	3	3.6366e-06	Prefoldin subunit 5
HmN_000263600	4	7.40364e-06	BPTI/Kunitz domain-containing protein (Fragment)
HmN_000264500	4	1.16246e-05	Kunitz-type U19-barytoxin-Tl1a
HmN_000265000	4	4.73928e-06	Formin-like protein 3
HmN_000266100	3	4.15972e-05	Aspartyl aminopeptidase
HmN_000270700	3	4.92276e-06	No hits found
HmN_000273300.1	4	4.87509e-05	Dystrophin, isoform D
HmN_000273300.2	4	4.87509e-05	Dystrophin, isoform D
HmN_000280300	3	1.67672e-06	Cathepsin L
HmN_000280400	4	1.71994e-05	Vesicle transport through interaction with t-SNAREs homolog 1A
HmN_000283000	4	1.05546e-05	No hits found
HmN_000287200.1	4	1.33877e-05	No hits found
HmN_000287200.2	4	1.33877e-05	No hits found
HmN_000288300	4	0.000120901	Transcriptional regulator ATRX
HmN_000299150	4	2.27894e-05	Ran GTPase-activating protein 1
HmN_000301600	3	1.03903e-05	Clathrin interactor 1
HmN_000301900	3	2.44835e-06	SWI/SNF-related matrix-associated actin-dependent regulator of chromatin subfamily E member 1
HmN_000304900.1	4	7.74621e-06	Protein bicaudal D homolog 1
HmN_000304900.2	4	7.74621e-06	Protein bicaudal D homolog 1
HmN_000305900	4	8.91226e-05	Serine/arginine-rich splicing factor 4
HmN_000308300	4	1.30792e-05	Glycogenin-1
HmN_000310000	3	3.83533e-06	UTP--glucose-1-phosphate uridylyltransferase
HmN_000310600	4	7.19492e-06	Integrin alpha-5
HmN_000311100	3	2.3129e-05	No hits found
HmN_000312200	4	2.2742e-05	6-phosphogluconolactonase
HmN_000315300	4	2.57635e-05	Heterogeneous nuclear ribonucleoprotein K homolog
HmN_000316500	3	1.64099e-05	Beta-keto L-gulonate decarboxylase
HmN_000316700	4	3.84896e-05	SAP domain-containing ribonucleoprotein
HmN_000317000	3	1.56468e-06	Fructose-1,6-bisphosphatase 1
HmN_000317500	4	7.97677e-05	Ubiquitin-conjugating enzyme E2 G2
HmN_000317600	3	6.73826e-06	Coatomer subunit beta'
HmN_000317700	4	3.12786e-05	Ubiquilin-1
HmN_000321000	4	8.59907e-06	No hits found
HmN_000322300	4	0.000421381	Hexokinase
HmN_000323500.1	4	1.27658e-05	Protein lap4
HmN_000323500.2	4	1.27658e-05	Protein lap4
HmN_000329100	4	1.24654e-05	B-cell receptor-associated protein 31
HmN_000329400	3	1.39369e-06	No hits found
HmN_000333700	3	1.86814e-05	Erlin-2
HmN_000334000	4	4.95755e-05	No hits found
HmN_000334400	4	1.43769e-05	No hits found
HmN_000336700	4	0.000125433	Large ribosomal subunit protein mL45
HmN_000337500	4	4.13535e-05	Eukaryotic translation initiation factor 4E-1A
HmN_000337600	4	2.06756e-05	Eukaryotic translation initiation factor 4E-3
HmN_000338300	4	1.50109e-05	ADP-ribose pyrophosphatase
HmN_000340000	4	1.17695e-05	Endosome/lysosome-associated apoptosis and autophagy regulator family member 2
HmN_000340300	3	7.84906e-06	Boophilin-G2
HmN_000341400	3	4.37812e-06	No hits found
HmN_000341500	3	2.49324e-05	E3 ubiquitin-protein ligase UBR4
HmN_000349100	4	1.28492e-05	Deoxyhypusine hydroxylase
HmN_000362900	3	4.25173e-06	Pre-mRNA-splicing factor ISY1 homolog
HmN_000364800	3	8.76974e-06	Glycine cleavage system H protein 2, mitochondrial
HmN_000366200	4	0.000116707	Glutathione S-transferase
HmN_000367600	4	1.20698e-05	No hits found
HmN_000368800	3	6.71532e-06	Tensin-2
HmN_000373100.1	4	1.32578e-05	Papilin
HmN_000373100.2	4	1.32578e-05	Papilin
HmN_000373500	3	8.36226e-06	Dynamin-like GTPase OPA1, mitochondrial
HmN_000374200.1	3	3.6352e-06	Disks large-associated protein 2
HmN_000374200.2	3	3.6352e-06	Disks large-associated protein 2
HmN_000375200	3	5.04762e-06	Vesicle-trafficking protein SEC22b
HmN_000376700	3	9.80936e-07	Glucose-induced degradation protein 8-B homolog
HmN_000378700	4	1.4463e-05	Co-chaperone protein daf-41
HmN_000379900	4	0.000361941	Collagen alpha-1(XXVII) chain B
HmN_000386800	4	1.31283e-05	Protein phosphatase 1B
HmN_000387300	4	1.96605e-05	Large ribosomal subunit protein bL12m
HmN_000387500	4	1.7817e-05	DNA-binding protein HEXBP
HmN_000388000	4	3.76064e-06	Mitochondrial proton/calcium exchanger protein
HmN_000388200	3	4.59144e-06	Zinc finger protein 475
HmN_000391400	3	2.21034e-06	Small nuclear ribonucleoprotein Sm D3
HmN_000392700	4	3.34515e-05	Nuclear migration protein nudC
HmN_000393700	4	1.64334e-05	Polyadenylate-binding protein, cytoplasmic and nuclear
HmN_000393800	3	1.25464e-06	Nucleolin
HmN_000395100	4	8.58405e-06	Amino acid transporter heavy chain SLC3A1
HmN_000395700	4	5.74613e-06	Laminin subunit gamma-1
HmN_000396000	3	5.46168e-06	Probable small nuclear ribonucleoprotein Sm D2
HmN_000400700	4	4.95452e-05	BOS complex subunit ncln
HmN_000402200	4	3.83837e-06	LIM domain-binding protein 3
HmN_000403100	3	1.5251e-05	Inosine-5'-monophosphate dehydrogenase 2
HmN_000404500	3	3.42585e-06	DnaJ homolog subfamily C member 3
HmN_000408500	3	9.74616e-06	Heat shock protein 75 kDa, mitochondrial
HmN_000410200	4	4.89504e-05	Transcriptional regulator ATRX
HmN_000411700	4	2.35199e-05	No hits found
HmN_000412300	3	4.3069e-06	No hits found
HmN_000412900	4	4.0538e-06	Protein LSM14 homolog car-1
HmN_000413100	3	6.40664e-06	Large ribosomal subunit protein eL34
HmN_000421500	4	1.00114e-05	Charged multivesicular body protein 5
HmN_000422700.1	4	2.22385e-05	Vinculin
HmN_000422700.2	4	2.22385e-05	Vinculin
HmN_000422700.3	4	2.22385e-05	Vinculin
HmN_000422700.4	4	2.22385e-05	Vinculin
HmN_000424400	4	0.000148586	Acylamino-acid-releasing enzyme
HmN_000426000	4	0.000280258	Myosin regulatory light chain A, smooth adductor muscle
HmN_000427000	4	0.000174532	PDZ and LIM domain protein 7
HmN_000427100	4	2.2606e-05	Four and a half LIM domains protein 3
HmN_000438000.1	3	1.21383e-06	Calcium homeostasis endoplasmic reticulum protein
HmN_000438000.2	3	1.21383e-06	Calcium homeostasis endoplasmic reticulum protein
HmN_000438500	4	6.72335e-06	Tetratricopeptide repeat protein 1
HmN_000438900.1	3	4.47642e-06	Histone H4
HmN_000438900.2	3	4.47642e-06	Histone H4
HmN_000442700	3	1.68059e-05	Dual specificity protein phosphatase 19
HmN_000445300	3	1.69667e-05	Coatomer subunit alpha
HmN_000448000	4	1.55502e-05	Hemicentin-1
HmN_000448300	4	2.89335e-05	No hits found
HmN_000448400	3	3.90554e-06	Syntaxin-16
HmN_000449000.1	4	4.41838e-06	Protein transport protein Sec16A
HmN_000449000.2	4	4.41838e-06	Protein transport protein Sec16A
HmN_000449000.3	4	4.41838e-06	Protein transport protein Sec16A
HmN_000453200	3	1.00868e-05	No hits found
HmN_000454400	3	6.56226e-06	Translocon-associated protein subunit alpha
HmN_000463400	3	0.000490721	SNW domain-containing protein 1
HmN_000463700	4	1.06295e-05	Melanoma inhibitory activity protein 2
HmN_000466000	3	1.56516e-05	High mobility group protein DSP1
HmN_000466800	4	3.14346e-05	Ribulose-phosphate 3-epimerase
HmN_000469800	4	0.000152743	No hits found
HmN_000471400.1	3	2.63088e-06	Transforming growth factor-beta-induced protein ig-h3
HmN_000471400.2	3	2.63088e-06	No hits found
HmN_000471500.1	4	2.12529e-05	No hits found
HmN_000471500.2	4	1.92376e-05	No hits found
HmN_000471600	3	1.27053e-06	No hits found
HmN_000472100	3	1.75942e-05	Tubulin alpha-2 chain
HmN_000478500	3	9.38587e-06	L-lactate dehydrogenase B chain
HmN_000479100	3	1.03558e-05	Thyroid receptor-interacting protein 11
HmN_000479400	4	8.32955e-06	Dihydrolipoyllysine-residue succinyltransferase component of 2-oxoglutarate dehydrogenase complex, mitochondrial (Fragment)
HmN_000485600	4	1.12e-05	Protein bcp1
HmN_000488200.1	4	2.21088e-05	No hits found
HmN_000488200.2	4	2.21088e-05	No hits found
HmN_000488300	4	2.34517e-05	Uridylate-specific endoribonuclease B
HmN_000494500	4	3.22618e-06	33 kDa inner dynein arm light chain, axonemal
HmN_000502700	4	1.82263e-05	Guanylate kinase
HmN_000503500	3	3.025e-06	Lysosomal protective protein
HmN_000509500	4	1.11134e-05	Pentatricopeptide repeat-containing protein At5g21222
HmN_000510000	4	5.48301e-06	S-phase kinase-associated protein 1
HmN_000510300	3	4.18391e-06	Tetraspanin-33
HmN_000510600	3	7.67055e-06	No hits found
HmN_000511400	4	0.000124486	Myosin essential light chain, striated adductor muscle
HmN_000511500	4	0.000622828	Myosin essential light chain, striated adductor muscle
HmN_000512900.1	4	6.77726e-06	La-related protein 1
HmN_000512900.2	4	6.77726e-06	La-related protein 1
HmN_000514800	3	2.41512e-06	UBX domain-containing protein 4
HmN_000517600	3	4.99567e-06	Laminin subunit beta-1
HmN_000519800.1	4	1.73135e-05	No hits found
HmN_000519800.2	4	1.73135e-05	No hits found
HmN_000519900	4	2.30614e-05	No hits found
HmN_000522300	4	0.000166029	Collagen alpha-2(I) chain
HmN_000524100.1	3	3.62807e-06	No hits found
HmN_000524100.2	3	3.56937e-06	No hits found
HmN_000524100.3	3	3.62807e-06	Lebercilin
HmN_000524100.4	3	3.62807e-06	No hits found
HmN_000525200.1	4	6.16981e-06	Thioredoxin domain-containing protein 3 homolog
HmN_000525200.2	4	6.16981e-06	Thioredoxin domain-containing protein 3 homolog
HmN_000525600	3	2.39413e-05	Small ubiquitin-related modifier 3
HmN_000525900	3	2.01951e-06	Heterogeneous nuclear ribonucleoprotein U
HmN_000527300	4	2.9209e-05	Tubulin-specific chaperone A
HmN_000528900.1	3	5.83687e-06	No hits found
HmN_000528900.2	3	5.83687e-06	No hits found
HmN_000531500	4	3.63156e-05	ATP-dependent 6-phosphofructokinase
HmN_000532900.1	4	7.5373e-06	No hits found
HmN_000532900.2	4	7.5373e-06	No hits found
HmN_000533800.1	4	4.9484e-05	Golgin subfamily A member 1
HmN_000533800.2	4	4.9484e-05	Golgin subfamily A member 1
HmN_000533800.3	4	4.9484e-05	Golgin subfamily A member 1
HmN_000537000	4	1.32879e-05	No hits found
HmN_000538200	3	1.27314e-06	Tubulin-specific chaperone E
HmN_000539100	3	6.0328e-06	No hits found
HmN_000540400.1	3	1.90545e-05	Neutral alpha-glucosidase AB
HmN_000540400.2	3	1.90545e-05	Neutral alpha-glucosidase AB
HmN_000541000	3	2.8498e-06	Protein tyrosine phosphatase type IVA 3
HmN_000548100.1	4	1.04629e-05	Eukaryotic translation initiation factor 3 subunit C
HmN_000548100.2	4	1.04629e-05	Eukaryotic translation initiation factor 3 subunit C
HmN_000549700	3	8.78601e-06	Probable small nuclear ribonucleoprotein Sm D2
HmN_000559500	3	7.35002e-06	Protein phosphatase inhibitor 2
HmN_000561000	3	1.54081e-06	Polyhomeotic-like protein 1
HmN_000564100	4	2.31163e-05	Laminin subunit alpha-2
HmN_000568400	4	5.72729e-06	Charged multivesicular body protein 2a
HmN_000570100	3	1.68799e-05	Leucine-rich repeat-containing protein 40
HmN_000571600	3	7.91173e-06	Protein MIX23
HmN_000572500	4	3.33343e-05	Regulatory-associated protein of mTOR
HmN_000573100	3	4.5376e-06	Elongin-C
HmN_000578800	3	1.10292e-06	U6 snRNA-associated Sm-like protein LSm8
HmN_000579700	3	1.27507e-06	Mitochondrial import inner membrane translocase subunit TIM8
HmN_000583700	4	9.42396e-06	No hits found
HmN_000585300	4	9.34165e-06	Presequence protease, mitochondrial
HmN_000590500	4	4.42613e-05	Hexokinase
HmN_000594000	4	7.87859e-06	Threonylcarbamoyl-AMP synthase
HmN_000594200.1	3	1.53012e-06	Calcipressin-2
HmN_000594400.1	4	4.43112e-05	Eukaryotic translation initiation factor 4H
HmN_000594400.2	4	4.41017e-05	Eukaryotic translation initiation factor 4H
HmN_000594400.3	4	4.3772e-05	Eukaryotic translation initiation factor 4H
HmN_000594400.4	4	4.42933e-05	Eukaryotic translation initiation factor 4H
HmN_000597800	3	3.88278e-06	Ferritin, chloroplastic
HmN_000600100	4	1.15187e-05	Cytidine deaminase
HmN_000601300	4	7.59056e-06	Lysine-specific demethylase RAD23B
HmN_000604200.1	3	3.14013e-05	No hits found
HmN_000604200.2	3	3.14013e-05	No hits found
HmN_000610900	3	1.64468e-06	Nuclear distribution protein nudE homolog 1
HmN_000612100	4	3.58196e-05	Small glutamine-rich tetratricopeptide repeat-containing protein alpha
HmN_000612300	3	1.7399e-06	RRP15-like protein
HmN_000614900	3	1.06484e-05	Mitochondrial-processing peptidase subunit alpha
HmN_000616600	3	5.54091e-06	Eukaryotic translation initiation factor 3 subunit M
HmN_000618400	4	0.00015341	Twitchin
HmN_000627100	4	3.50805e-05	LLGL scribble cell polarity complex component 2
HmN_000627600	4	0.000328473	Titin
HmN_000629100	3	4.18029e-06	Glycerol-3-phosphate phosphatase
HmN_000630800	3	3.31931e-06	Universal stress protein MSMEG_3950/MSMEI_3859
HmN_000632600	4	8.23905e-05	Eukaryotic translation initiation factor 4 gamma 3
HmN_000638500	3	3.20585e-06	Atypical kinase COQ8B, mitochondrial
HmN_000640900	4	5.01035e-05	Small ribosomal subunit protein eS7
HmN_000643400	4	9.4772e-05	Tropomyosin
HmN_000645000	4	1.0382e-05	Prosaposin
HmN_000645600	3	1.64892e-06	Junctophilin-3
HmN_000646500	4	6.79648e-06	No hits found
HmN_000648500	4	3.10222e-05	No hits found
HmN_000649500.1	3	4.00534e-06	No hits found
HmN_000649500.2	3	4.00534e-06	No hits found
HmN_000649500.3	3	4.00534e-06	No hits found
HmN_000651500.1	4	7.35662e-06	Radial spoke head 1 homolog
HmN_000651500.2	4	7.35662e-06	Radial spoke head 1 homolog
HmN_000652700	3	5.95648e-06	Golgin subfamily A member 3
HmN_000657200	3	2.49102e-06	Putative peptidyl-tRNA hydrolase PTRHD1
HmN_000659100.1	3	1.10613e-05	Uncharacterized protein F13E6.1
HmN_000659100.2	3	1.10613e-05	Uncharacterized protein F13E6.1
HmN_000659100.3	3	1.10613e-05	Tumor protein D52
HmN_000661400.1	3	2.20299e-05	Heterogeneous nuclear ribonucleoprotein U
HmN_000661400.2	3	2.20299e-05	Heterogeneous nuclear ribonucleoprotein U
HmN_000661400.3	3	2.20299e-05	Heterogeneous nuclear ribonucleoprotein U
HmN_000662700.1	4	1.08614e-05	Neutral alpha-glucosidase AB
HmN_000662700.2	4	1.08614e-05	Prestalk protein
HmN_000666500	4	1.61279e-05	Dolichyl-diphosphooligosaccharide--protein glycosyltransferase subunit DAD1
HmN_000668600	4	3.49891e-06	No hits found
HmN_000668700	4	8.0491e-06	No hits found
HmN_000669000.1	4	1.7898e-05	E3 SUMO-protein ligase RanBP2
HmN_000669000.2	4	1.7898e-05	E3 SUMO-protein ligase RanBP2
HmN_000670900	4	0.000382597	Endophilin-A3
HmN_000671300	4	7.44396e-06	Glutaredoxin-related protein 5, mitochondrial
HmN_000671800	4	9.72272e-06	Basigin
HmN_000682600	3	7.30878e-06	Scavenger receptor cysteine-rich type 1 protein M130
HmN_000683000	4	1.34326e-05	Syntaxin-12
HmN_000684000	4	6.82323e-06	Methionine aminopeptidase 2
HmN_000685000	4	4.04424e-05	NIF3-like protein 1
HmN_000685700	3	9.76997e-06	Probable citrate synthase 2, mitochondrial
HmN_000687500.1	3	3.76368e-05	Receptor expression-enhancing protein 5
HmN_000687500.2	3	3.84572e-05	Receptor expression-enhancing protein 5
HmN_000688200	4	0.000176141	Dihydropyrimidine dehydrogenase [NADP(+)]
HmN_000696000.1	4	7.00977e-06	Splicing factor 1
HmN_000696000.2	4	7.00977e-06	Splicing factor 1
HmN_000696400	4	9.49616e-06	Splicing factor 3B subunit 2
HmN_000701200.1	4	9.01232e-06	Protein phosphatase 1 regulatory subunit 12B
HmN_000701200.2	4	9.01232e-06	Protein phosphatase 1 regulatory subunit 12B
HmN_000701200.3	4	9.01232e-06	Protein phosphatase 1 regulatory subunit 12B
HmN_000701900.1	3	2.79747e-06	C-Jun-amino-terminal kinase-interacting protein 4
HmN_000701900.2	3	2.79747e-06	C-Jun-amino-terminal kinase-interacting protein 4
HmN_000705200	4	2.29807e-06	Ran-binding protein 9
HmN_000706800	4	7.37534e-05	Heterogeneous nuclear ribonucleoprotein K
HmN_000709000.1	4	8.55906e-06	THO complex subunit 4-A
HmN_000709000.2	4	6.81945e-06	THO complex subunit 4-A
HmN_000709500	4	1.88571e-05	Eukaryotic translation initiation factor 3 subunit A
HmN_000711700.1	4	9.3959e-06	CLIP-associating protein 2
HmN_000711700.2	4	9.3959e-06	Transforming acidic coiled-coil-containing protein 1
HmN_000711700.3	4	9.3959e-06	CLIP-associating protein 2
HmN_000712200	4	4.47901e-05	Translationally-controlled tumor protein homolog
HmN_000712500.1	4	4.09565e-05	Prominin-1
HmN_000712500.2	4	3.98331e-05	Prominin-1
HmN_000716600	4	9.41115e-06	Ubiquitin-like-conjugating enzyme ATG3
HmN_000725500	4	3.7888e-05	26S proteasome non-ATPase regulatory subunit 7
HmN_000728300	4	6.37377e-06	Synaptobrevin
HmN_000728800	4	5.31291e-06	Vacuolar-sorting protein SNF8
HmN_000728900	3	1.0787e-05	No hits found
HmN_000729000	3	1.04825e-05	Probable transcriptional regulatory protein APP7_1210
HmN_000729100	4	3.20119e-05	Coiled-coil domain-containing protein 63
HmN_000730800.1	4	3.87595e-05	Histone-lysine N-methyltransferase EZH2
HmN_000730800.2	4	3.87595e-05	Histone-lysine N-methyltransferase EZH2
HmN_000734000	4	7.8324e-06	Protein FAM114A2
HmN_000738200	3	1.0673e-05	Coatomer subunit gamma-2
HmN_000743000	4	2.14084e-05	Basement membrane-specific heparan sulfate proteoglycan core protein
HmN_000748600	3	4.76766e-06	RIB43A-like with coiled-coils protein 2
HmN_000749700.1	4	9.04672e-06	Cytoskeleton-associated protein 5
HmN_000749700.2	4	9.04672e-06	Cytoskeleton-associated protein 5
HmN_000749700.3	4	9.04672e-06	Cytoskeleton-associated protein 5
HmN_000750100	4	5.85713e-06	Probable rRNA-processing protein EBP2
HmN_000752500	3	1.3822e-05	No hits found
HmN_000752600	4	9.60844e-06	Leucine-rich repeat flightless-interacting protein 2
HmN_000752900	3	7.6755e-06	Transcription elongation regulator 1
HmN_000754100	4	4.99924e-05	Eukaryotic initiation factor 4A
HmN_000755100	3	3.25081e-06	Microfibrillar-associated protein 1
HmN_000755600.1	3	2.89987e-06	Phosphatidylinositol 4-kinase type 2-beta
HmN_000755600.2	3	2.89987e-06	Phosphatidylinositol 4-kinase type 2-beta
HmN_000755700	4	1.90236e-05	Zinc finger CCCH domain-containing protein 15
HmN_000755900	3	9.51691e-06	Uncharacterized protein F13E6.1
HmN_000758100	3	2.04152e-06	Prefoldin subunit 4
HmN_000758500	3	7.5044e-06	Pumilio homolog 2
HmN_000760400.1	3	2.1913e-05	Electromotor neuron-associated protein 2 (Fragment)
HmN_000760400.2	3	2.21749e-05	Electromotor neuron-associated protein 2 (Fragment)
HmN_000761000	4	1.37437e-05	High mobility group-T protein
HmN_000762200	4	0.000243848	10 kDa heat shock protein, mitochondrial
HmN_000767400	3	2.76457e-06	Phosphomannomutase
HmN_000767500	3	1.8966e-06	Serrate RNA effector molecule homolog
HmN_000769300	3	4.01755e-06	Cytochrome b5
HmN_000771400	4	0.000163869	No hits found
HmN_000771500.1	4	2.647e-05	No hits found
HmN_000771500.2	4	2.647e-05	No hits found
HmN_000772200	3	1.07498e-05	Cell division cycle 5-like protein
HmN_000773400	3	2.22617e-06	No hits found
HmN_000776400	4	5.66048e-05	KH domain-containing, RNA-binding, signal transduction-associated protein 3
HmN_000780350	4	1.76935e-05	Leucine-rich repeat and WD repeat-containing protein 1
HmN_000783500	4	8.31361e-06	26S proteasome non-ATPase regulatory subunit 9
HmN_000784100	4	6.57478e-06	Hypoxia up-regulated protein 1
HmN_000788100.1	4	2.45016e-05	PDZ and LIM domain protein Zasp
HmN_000788100.2	4	2.45016e-05	PDZ and LIM domain protein Zasp
HmN_000788400	4	0.000113904	Tubulin polymerization-promoting protein family member 3
HmN_000792300	3	9.5253e-06	Ubiquitin-conjugating enzyme spm2
HmN_000798600	3	1.6643e-06	COP9 signalosome complex subunit 2 (Fragment)
HmN_000802900.1	3	1.21302e-05	No hits found
HmN_000802900.2	3	1.21302e-05	Glucosidase 2 subunit beta
HmN_000806100	3	1.34262e-05	RNA-binding protein EWS
HmN_000806800	4	2.64731e-05	Divergent protein kinase domain 2A
HmN_000810300	3	4.49055e-06	Tripartite motif-containing protein 5
HmN_000816500	4	4.81536e-06	Tektin-4
HmN_000817200	3	1.19184e-05	Small ribosomal subunit protein eS7
HmN_000817500	3	6.39347e-06	No hits found
HmN_000818400	4	1.01515e-05	Endothelial differentiation-related factor 1
HmN_000819900	4	7.81291e-06	Uncharacterized protein D2005.3
HmN_000825100	4	1.69601e-05	Alpha-taxilin
HmN_000825600	3	7.60795e-06	Protein Hook homolog
HmN_000827400	4	3.90566e-06	No hits found
HmN_000838200	4	5.81656e-05	GDP-mannose 4,6 dehydratase 1
HmN_000838500.1	4	5.10915e-05	Microtubule-actin cross-linking factor 1, isoforms 6/7
HmN_000838500.2	4	5.18638e-05	Microtubule-actin cross-linking factor 1, isoforms 6/7
HmN_000838500.3	4	5.10915e-05	Microtubule-actin cross-linking factor 1, isoforms 6/7
HmN_000840300	4	1.9228e-05	Serine/arginine-rich splicing factor 12
HmN_000844700	4	3.1105e-05	Complement component 1 Q subcomponent-binding protein, mitochondrial
HmN_000848700.2	3	6.1732e-06	Nipped-B-like protein
HmN_000853200	4	1.61523e-05	No hits found
HmN_000858500	4	4.77927e-05	No hits found
HmN_000859200	3	3.05913e-05	Long-chain-fatty-acid--CoA ligase 4
HmN_000859700	3	9.84192e-06	Splicing factor 3A subunit 3
HmN_000860500	4	8.43992e-05	26S proteasome non-ATPase regulatory subunit 11
HmN_000860800.1	4	3.33775e-06	Zinc transporter ZIP10
HmN_000860800.2	4	3.33775e-06	Zinc transporter ZIP10
HmN_000865100	3	4.91986e-06	No hits found
HmN_000865300	3	2.20603e-06	No hits found
HmN_000868300	4	2.33724e-05	Large ribosomal subunit protein eL36
HmN_000868400	4	4.09255e-05	Pseudouridine-5'-phosphate glycosidase
HmN_000868900	3	2.52466e-06	Circulating cathodic antigen
HmN_000869400	3	1.4962e-05	Upstream activation factor subunit spp27
HmN_000873300	4	2.27614e-05	Vigilin
HmN_000876900	4	5.87884e-05	Glutathione S-transferase
HmN_000877500	4	8.74039e-05	Calreticulin
HmN_000880100	4	1.81462e-05	Spliceosome RNA helicase DDX39B
HmN_000884600	4	1.05128e-05	SUMO-conjugating enzyme UBC9
HmN_000884700	4	7.62049e-06	Endophilin-B2
HmN_000889000.1	3	8.49873e-06	Cysteine-rich protein 1
HmN_000889000.2	3	3.87626e-06	Cysteine-rich protein 1
HmN_000889700	4	1.6486e-05	Prefoldin subunit 2
HmN_000889800.1	4	0.000128243	Sialidase
HmN_000889800.2	4	0.000128243	Sialidase
HmN_000889800.3	4	0.000132485	Sialidase
HmN_000893000	3	4.29797e-06	Coatomer subunit beta'
HmN_000896800.1	3	4.07981e-06	ADP-ribose pyrophosphatase
HmN_000896800.2	3	4.07981e-06	No hits found
HmN_000896900	4	3.60367e-06	Four and a half LIM domains protein 3
HmN_000897900	3	8.73824e-06	Intersectin-1
HmN_000901600	3	4.35335e-06	Probable rRNA-processing protein EBP2
HmN_000924000.1	4	2.97592e-05	Eukaryotic translation initiation factor 3 subunit A
HmN_000924000.2	4	2.66629e-05	Eukaryotic translation initiation factor 3 subunit A
HmN_000926300	4	0.000353712	Collagen alpha-1(XXVII) chain B
HmN_000928200	4	2.31553e-05	RING finger protein nhl-1
HmN_000928600	3	6.34889e-07	SAP30-binding protein
HmN_000928800	4	9.657e-05	Uncharacterized oxidoreductase YhdF
HmN_000949800	3	3.76598e-06	No hits found
HmN_000962400	4	8.81045e-06	Pre-mRNA-processing factor 39
HmN_000974200	4	1.6422e-05	No hits found
HmN_000981100	3	5.45786e-06	Glycine cleavage system H protein 2, mitochondrial
HmN_000983000	4	6.41495e-05	Alpha-adducin
HmN_001017200.1	3	1.05201e-06	KN motif and ankyrin repeat domains 1
HmN_001017200.2	3	1.05201e-06	KN motif and ankyrin repeat domains 1
HmN_001017200.3	3	1.05201e-06	KN motif and ankyrin repeat domains 1
HmN_002001600	4	7.64242e-05	Acidic leucine-rich nuclear phosphoprotein 32-related protein
HmN_002013700	4	6.34327e-05	Zinc finger protein 43
HmN_002035400	3	5.60429e-05	No hits found
HmN_002038400.1	4	1.69028e-05	Smoothelin-like protein 1
HmN_002038400.2	4	2.08205e-05	Smoothelin-like protein 1
HmN_002044300	4	7.23022e-05	Protein SET
HmN_002052100.1	4	9.93068e-05	20 kDa calcium-binding protein
HmN_002052100.2	4	9.93068e-05	20 kDa calcium-binding protein
HmN_002058800	4	9.16541e-06	No hits found
HmN_002072800	3	5.09781e-06	Protein phosphatase 1B
HmN_002075800.1	3	2.55637e-06	Glycogen-binding subunit 76A
HmN_002075800.2	3	2.235e-06	Glycogen-binding subunit 76A
HmN_002086000	3	1.40372e-06	Vimentin-type intermediate filament-associated coiled-coil protein
HmN_002090100	3	4.21858e-06	Small ribosomal subunit protein mS23
HmN_002099200	3	2.2524e-06	Inosine triphosphate pyrophosphatase
HmN_002101700	4	0.000343285	Collagen alpha-2(I) chain
HmN_002104500	3	5.20524e-06	Coiled-coil domain-containing protein 124
HmN_002117200	4	4.50863e-05	Endoplasmin
HmN_002118800	4	7.89499e-05	Collagen alpha-2(I) chain
HmN_002125100	4	0.000141016	Small ribosomal subunit protein uS2
HmN_002131100.1	4	6.07694e-06	Ribose-phosphate pyrophosphokinase 1
HmN_002131100.2	4	5.72589e-06	Phosphoribosyl pyrophosphate synthase-associated protein 1
HmN_002131100.3	4	6.07694e-06	Ribose-phosphate pyrophosphokinase 1
HmN_002132000	3	5.54336e-06	Haloacid dehalogenase-like hydrolase domain-containing 5
HmN_002151800	4	5.17479e-05	No hits found
HmN_002153200.1	4	1.34188e-05	No hits found
HmN_002153200.2	4	1.34188e-05	No hits found
HmN_002155600	3	6.57484e-06	No hits found
HmN_002158700	4	2.5564e-05	Charged multivesicular body protein 1a
HmN_002161400	3	2.9391e-06	Histone-binding protein N1/N2
HmN_002167800	4	1.01647e-05	Four and a half LIM domains protein 2
HmN_002180300	3	2.01673e-06	No hits found
HmN_002186500	3	9.5821e-06	U2 snRNP-associated SURP motif-containing protein
HmN_002187400.1	4	2.23964e-05	Serine/arginine-rich splicing factor 1
HmN_002187400.2	4	2.23964e-05	Serine/arginine-rich splicing factor 1
HmN_002197900	4	7.43495e-06	Anamorsin homolog
HmN_002220300.1	3	1.09205e-05	Neurogenic locus notch homolog protein 1
HmN_002220300.2	3	1.09205e-05	Neurogenic locus notch homolog protein 1
HmN_002220300.3	3	1.09205e-05	No hits found
HmN_002229400	4	3.39425e-06	Flagellar radial spoke protein 3
HmN_002232500	4	2.63643e-05	Transmembrane emp24 domain-containing protein 9
HmN_002272400	4	2.54263e-06	Rho-associated protein kinase let-502
HmN_002275300	3	6.53154e-06	Anamorsin homolog
HmN_003000160.1	4	1.19302e-05	No hits found
HmN_003000160.2	4	1.24897e-05	No hits found
HmN_003000160.3	4	1.24897e-05	No hits found
HmN_003000180	4	3.97819e-06	SWI/SNF complex subunit SMARCC2
HmN_003000190	4	4.00068e-06	SWI/SNF complex subunit SMARCC2
HmN_003000200	4	1.26156e-05	Zinc finger protein ZPR1
HmN_003000210	4	1.26156e-05	Zinc finger protein ZPR1
HmN_003000470	3	1.99101e-06	Dynein light chain roadblock-type 2
HmN_003000710.1	3	3.03678e-06	Protein ABHD13
HmN_003000710.2	3	3.03678e-06	Protein ABHD13
HmN_003001360	3	3.24529e-06	Cleavage and polyadenylation specificity factor subunit 1
HmN_003002890	4	5.69498e-06	Ankyrin repeat domain-containing protein 49
HmN_003002920	4	5.69498e-06	Ankyrin repeat domain-containing protein 49
HmN_003003600	4	2.8561e-05	No hits found
HmN_003003940	4	9.75827e-06	Serine--tRNA ligase, cytoplasmic
HmN_003005390	4	5.03693e-06	Sorting nexin-2
HmN_003005400	3	5.36759e-06	Transforming acidic coiled-coil-containing protein 1
HmN_003005720	4	2.40255e-05	No hits found
HmN_003005830	4	9.5509e-06	Methionine aminopeptidase 2
HmN_003006440	3	1.42102e-06	Syntaxin-18
HmN_003006860.1	3	1.49165e-06	No hits found
HmN_003006860.2	3	3.70829e-06	No hits found
HmN_003006860.3	3	3.20484e-06	No hits found
HmN_003006860.4	3	3.70829e-06	No hits found
HmN_003008620	4	2.15812e-05	E3 ubiquitin-protein ligase NRDP1
HmN_003009180	3	1.21535e-06	WW domain-containing protein ZK1098.1
HmN_003009230.1	4	2.35529e-05	Eukaryotic translation initiation factor 4H
HmN_003009230.2	4	2.35529e-05	Eukaryotic translation initiation factor 4H
HmN_003013170	4	3.11333e-05	tRNA-splicing ligase complex subunit RTRAF
HmN_003013200	4	2.41384e-06	Zinc finger CCCH domain-containing protein 14
HmN_003014860	4	5.21449e-06	No hits found
HmN_003014870	4	5.21449e-06	No hits found
HmN_003014880	4	1.02196e-05	No hits found
HmN_003014900	4	1.02196e-05	No hits found
HmN_003015010	4	1.02196e-05	No hits found
HmN_003015030	4	3.50939e-05	No hits found
HmN_003019680	3	5.92217e-05	Procollagen-lysine,2-oxoglutarate 5-dioxygenase 1
HmN_003019690	3	2.69276e-05	Procollagen-lysine,2-oxoglutarate 5-dioxygenase 1
HmN_003019960	3	7.93207e-06	Protein phosphatase 1 regulatory subunit 7
HmN_003019990	3	7.93207e-06	Protein phosphatase 1 regulatory subunit 7
HmN_003020540	3	4.47368e-06	ADP-ribosylation factor GTPase-activating protein 3
HmN_003020560	4	5.50858e-05	No hits found
HmN_003022630	3	6.06056e-06	TRIO and F-actin-binding protein
HmN_003022650.1	3	4.22538e-06	TRIO and F-actin-binding protein
HmN_003022650.2	3	4.22538e-06	TRIO and F-actin-binding protein
HmN_003023220	4	0.000134258	Alanine aminotransferase 2
HmN_003023450	3	3.1204e-06	Coiled-coil domain-containing protein 6
HmN_003023460	4	6.24272e-06	Radial spoke head protein 4 homolog A
HmN_003023820	4	2.00392e-05	Sorcin
HmN_003026300	3	3.54684e-06	Cystathionine beta-synthase
HmN_003026750	4	1.35467e-05	Tubulin polymerization-promoting protein family member 3
HmN_003026820	4	2.43792e-05	Bromodomain-containing protein 2
HmN_003027510	4	3.45803e-06	ATP-dependent chromatin remodeler CHD4
HmN_003027720	3	1.51756e-06	No hits found
HmN_003028220	4	1.33211e-05	Outer dynein arm-docking complex subunit 3
HmN_003030220	3	1.11729e-06	General transcription factor IIF subunit 1
HmN_003030240	3	5.71146e-07	General transcription factor IIF subunit 1
HmN_003030260	3	5.71146e-07	General transcription factor IIF subunit 1
HmN_003031430	4	8.75066e-05	Alpha-actinin
HmN_003032090	4	1.34392e-05	Acyl-CoA-binding domain-containing protein 6
HmN_003032760	4	7.07651e-05	Succinyl-CoA:acetate/propanoyl-CoA:succinate CoA transferase
HmN_003033240.1	4	0.000749623	Filamin-A
HmN_003033240.2	4	0.000749603	Filamin-A
HmN_003033570	4	8.18347e-05	Collagen alpha-1(XV) chain
HmN_003033680	3	5.21428e-07	Nicotinamide/nicotinic acid mononucleotide adenylyltransferase 1
HmN_003033730	4	1.01297e-05	Sister chromatid cohesion protein PDS5 homolog B
HmN_003033930	3	1.63337e-06	Protein Red
HmN_003034200	4	0.000455528	Myophilin
HmN_003034400	4	2.27395e-05	Ubiquitin-conjugating enzyme E2-18 kDa
HmN_003035290.1	4	2.24655e-06	Formin-like protein 3
HmN_003035290.2	4	2.24655e-06	Formin-like protein 3
HmN_003036700	3	1.61618e-06	U5 small nuclear ribonucleoprotein 200 kDa helicase
HmN_003037520	3	3.54684e-06	Cystathionine beta-synthase
HmN_003038060.1	3	2.77095e-06	Nuclear pore complex protein Nup98-Nup96
HmN_003038060.2	3	2.77095e-06	Nuclear pore complex protein Nup98-Nup96
HmN_003038430.1	3	2.2056e-06	Tubulin-specific chaperone C
HmN_003038430.2	3	1.39977e-06	Tubulin-specific chaperone C
HmN_003039680	4	0.000387114	Glutathione S-transferase Y1
HmN_003039710	4	0.000218448	Glutathione S-transferase Mu 1
HmN_003039720	4	0.00017407	Glutathione S-transferase
HmN_003039730	4	7.06463e-05	Glutathione S-transferase
HmN_003042030	4	1.12552e-05	Glutamate-rich WD repeat-containing protein 1
HmN_003042050	3	1.38784e-05	No hits found
HmN_003042070	3	1.3729e-05	No hits found
HmN_003042080	3	1.38784e-05	No hits found
HmN_003042320.1	4	3.29761e-05	Succinate--CoA ligase [GDP-forming] subunit beta, mitochondrial
HmN_003042320.2	4	3.8552e-05	Calcium/calmodulin-dependent protein kinase type 1D
HmN_003042570.1	4	9.94233e-05	Multidrug resistance-associated protein 1
HmN_003042570.2	4	9.94233e-05	Multidrug resistance-associated protein 1
HmN_003042570.3	4	9.94233e-05	Thioredoxin domain-containing protein 3 homolog
HmN_003043550	4	2.67061e-06	No hits found
HmN_003044130	3	1.06199e-06	Dynein axonemal heavy chain 5
HmN_003045930	4	2.07582e-05	Prefoldin subunit 1
HmN_003048750	3	2.44751e-06	Tripeptidyl-peptidase 2
HmN_003050430.1	4	1.58249e-05	V-type proton ATPase subunit H
HmN_003050430.2	4	1.58249e-05	V-type proton ATPase subunit H
HmN_003050590	3	3.23497e-06	Partner of Y14 and mago
HmN_003050610	4	2.92018e-06	Cytochrome b5 isoform B
HmN_003050660	3	1.5341e-05	Ribose-phosphate pyrophosphokinase 1
