## Supplementary Table S12 for "Comparative proteomics reveals a conserved core of tegumental proteins in parasitic flatworms"

### Sheet: Hoja1
Table S12. H. microstoma - Proteins enriched in the Whole-Worm Extract when compared to Tegument Enriched Fractions
Locus	Peptide Count	Coverage (%)	Log2(fold change)	p-value	Description
HmN_000001900	14	35.8	3.036	0.0399243	Mitochondrial dicarboxylate carrier
HmN_000002900	20	65.5	2.025	4.54367e-07	Small ribosomal subunit protein eS4
HmN_000012300	12	42.5	5.933	0.00184329	Superoxide dismutase [Mn], mitochondrial
HmN_000016800	52	72.2	3.514	1.58359e-09	Transketolase
HmN_000017600	32	58.6	3.314	3.47961e-06	DnaJ homolog subfamily A member 4
HmN_000021000	52	45.4	3.138	2.23565e-06	Glucose 1,6-bisphosphate synthase
HmN_000025000	19	43.2	3.174	0.00315469	26S proteasome regulatory subunit 7
HmN_000027700	16	25.2	2.576	0.00843592	Glyoxalase domain-containing protein 4
HmN_000030000	14	31.3	2.865	0.00818186	Adenylyl cyclase-associated protein 2
HmN_000032300	8	47.2	2.218	0.000597241	No hits found
HmN_000035800.1	21	19	2.781	0.00181926	Coatomer subunit beta
HmN_000043800	34	74.3	1.861	3.85985e-09	cAMP-dependent protein kinase type II regulatory subunit
HmN_000043900	40	70.7	3.101	4.10773e-06	Aspartate--tRNA ligase, cytoplasmic
HmN_000056300	16	58.1	7.766	3.16578e-05	No hits found
HmN_000056400	19	59.5	7.003	1.7221e-05	No hits found
HmN_000056500	22	88.1	7.474	1.69041e-07	No hits found
HmN_000057600	36	59.7	4.6	0.000218905	Succinate--CoA ligase [ADP-forming] subunit beta, mitochondrial
HmN_000060700	30	33	1.78	0.00507152	Papilin
HmN_000061400	14	38	3.153	0.0137912	Proteasome subunit alpha type-5
HmN_000063100	26	68.6	4.796	0.000102247	Malate dehydrogenase, mitochondrial
HmN_000067700	35	68.5	2.514	0.000362764	T-complex protein 1 subunit eta
HmN_000069900	9	50.7	3.195	0.00231486	Small ribosomal subunit protein uS11
HmN_000070400	14	63.3	4.711	7.49495e-05	Small ribosomal subunit protein eS17
HmN_000070500	43	81.3	2.331	2.75942e-05	14-3-3 protein epsilon
HmN_000073000	59	51.4	1.923	6.03698e-06	Kinesin heavy chain
HmN_000077700	23	61.6	2.857	0.00827278	Small ribosomal subunit protein eS1
HmN_000082600	14	60	3.313	0.0149834	Transgelin
HmN_000084800	13	53.1	1.635	0.0205393	NADH dehydrogenase [ubiquinone] iron-sulfur protein 4, mitochondrial
HmN_000085100	27	38.2	2.793	0.000254107	Serine/threonine-protein phosphatase 2A 65 kDa regulatory subunit A alpha isoform
HmN_000089300	22	55.6	2.377	0.00102746	No hits found
HmN_000090300	29	82.5	5.012	0.000819929	Carbonyl reductase [NADPH] 1
HmN_000092200	34	84.5	4.721	1.4429e-05	Adenylate kinase
HmN_000095300	26	71	4.438	0.00972157	ATP synthase subunit d, mitochondrial
HmN_000101000	11	60.2	4.127	0.0254222	Large ribosomal subunit protein eL20
HmN_000103200	17	85	1.098	0.0144411	Putative acyl-CoA-binding protein
HmN_000104400	35	90.8	4.455	2.75819e-11	2,3-bisphosphoglycerate-dependent phosphoglycerate mutase
HmN_000105900	14	29	1.973	0.0386387	Actin-related protein 2-A
HmN_000107400	8	36.2	1.868	0.00107344	Dynactin subunit 3
HmN_000122000	26	51.7	3.664	0.000342273	UDP-glucose 4-epimerase
HmN_000124600	8	19.2	2.681	0.0224454	NADH dehydrogenase [ubiquinone] 1 alpha subcomplex subunit 10, mitochondrial
HmN_000126100	6	25.5	1.734	0.00321027	Enteropeptidase
HmN_000138800	54	87.7	5.994	0.0413046	Stabilizer of axonemal microtubules 2
HmN_000151100	3	21.5	1.184	0.00430319	Ras-related protein Rab-10
HmN_000153100	36	81.8	3.483	0.00108375	Carbonyl reductase [NADPH] 1
HmN_000157100	2	9.1	3.29	0.0496474	Small ribosomal subunit protein mS33
HmN_000157500	11	66.9	3.649	0.0335302	NADH dehydrogenase [ubiquinone] 1 alpha subcomplex subunit 6
HmN_000157900	23	29.3	3.508	0.00466637	Glycerol-3-phosphate dehydrogenase, mitochondrial
HmN_000170900	51	93.2	1.307	4.97988e-09	Annexin A13
HmN_000174400	22	65	2.459	0.00128273	Arginase-2, mitochondrial
HmN_000176400	20	55.1	1.254	0.00234033	No hits found
HmN_000176500	127	96.2	3.724	0	Phosphoenolpyruvate carboxykinase [GTP]
HmN_000185700	71	80.9	7.379	3.48062e-07	Troponin T
HmN_000188900.1	94	92.7	7.27	4.14849e-07	Tropomyosin
HmN_000188900.2	26	69	7.399	0.00850612	Tropomyosin
HmN_000188900.5	95	89.7	7.27	4.14849e-07	Tropomyosin
HmN_000192300	26	43.4	3.303	9.27897e-05	No hits found
HmN_000195700	23	36.7	3.76	0.013109	GMP synthase [glutamine-hydrolyzing]
HmN_000196400	24	57.6	3.165	8.8402e-05	Succinate--CoA ligase [ADP/GDP-forming] subunit alpha, mitochondrial (Fragment)
HmN_000198800	20	42.4	2.605	0.0213593	26S proteasome regulatory subunit 6A
HmN_000203500	11	22.1	3.135	0.00209836	Large ribosomal subunit protein uL5
HmN_000205000	11	54.3	2.322	0.00638836	Large ribosomal subunit protein uL22
HmN_000209900	35	79.4	3.184	3.03539e-11	Endophilin-B1
HmN_000211600	12	45.5	3.002	0.00102063	Small ribosomal subunit protein uS7
HmN_000217500	16	48.9	2.739	1.03965e-05	Small ribosomal subunit protein uS5
HmN_000219600	12	53.8	3.472	0.000220225	Large ribosomal subunit protein P2
HmN_000221300	27	57.5	3.739	0.00961262	Tubulin alpha-4A chain
HmN_000221600.2	57	79.7	8.309	0.00332513	Troponin I 4
HmN_000221900	12	37.1	4.156	0.0431499	Uridine phosphorylase 1
HmN_000226600	37	75.4	8.172	0.00905197	Calponin-3
HmN_000228100	87	81.1	4.477	1.13243e-14	Stress-induced-phosphoprotein 1
HmN_000229100.2	10	40.3	2.327	8.54526e-07	Rho GDP-dissociation inhibitor 1
HmN_000233300	49	65.4	5.68	1.77671e-07	Protein disulfide-isomerase 2
HmN_000233400	19	72.1	2.642	9.5115e-07	Large ribosomal subunit protein uL16
HmN_000233700.1	169	64.6	5.283	0.00630716	Talin-1
HmN_000235000	54	62.8	6.081	0.00622122	Hsp90 co-chaperone Cdc37
HmN_000235800	23	74.8	4.54	0.00378972	ATP synthase subunit O, mitochondrial
HmN_000240500	54	26.2	3.509	6.26612e-07	Probable pyruvate dehydrogenase E1 component subunit alpha, mitochondrial
HmN_000242400	27	49.2	2.891	0.00335176	T-complex protein 1 subunit zeta
HmN_000257200	15	48.1	3.626	0.0050729	No hits found
HmN_000258300	59	77.5	4.436	-4.44089e-16	Malate dehydrogenase, cytoplasmic
HmN_000261600	40	88.8	6.217	1.17941e-11	Triosephosphate isomerase
HmN_000261800	46	78.7	3.246	1.59606e-12	Succinate dehydrogenase [ubiquinone] iron-sulfur subunit, mitochondrial
HmN_000271600	26	62	3.373	1.65438e-05	Beta-ureidopropionase
HmN_000279200	18	22.2	3.358	0.000703843	Innexin unc-9
HmN_000280500	34	60.3	3.815	0.00136898	No hits found
HmN_000288100	17	18.8	3.701	0.00940835	Tektin-3
HmN_000290300	24	77.4	1.191	0.00980821	V-type proton ATPase subunit E
HmN_000295100	42	81.4	5.261	1.89024e-08	Glutathione S-transferase class-mu 26 kDa isozyme 1
HmN_000298900	8	34.6	3.126	0.00206114	Small COPII coat GTPase SAR1B
HmN_000303400.1	49	58.2	3.114	1.59441e-11	Formin-binding protein 1-like
HmN_000304400	10	39.3	1.633	0.0287923	START domain-containing protein 10
HmN_000304500.1	23	34.2	1.685	8.53667e-05	Antigen EG13
HmN_000304500.2	23	34.3	1.706	0.000253827	Antigen EM13
HmN_000305700	22	66	3.805	0.049902	Glutaredoxin 3
HmN_000323400	6	23.5	2.84	0.0454362	F-actin-capping protein subunit alpha
HmN_000325100	25	19.8	3.583	0.0177299	Microtubule-associated protein 1S
HmN_000327100.1	32	56.4	3.549	0.000278698	Asparagine--tRNA ligase, cytoplasmic
HmN_000330500	12	38.9	3.869	0.0105588	Clathrin light chain A
HmN_000330800	9	36.6	1.954	0.0048619	Small ribosomal subunit protein eS24
HmN_000331500	7	26.5	1.131	0.0405845	Gamma-soluble NSF attachment protein
HmN_000339400	9	40.4	2.809	0.00121144	Large ribosomal subunit protein uL1
HmN_000340600	14	30.3	1.75	0.00541485	No hits found
HmN_000349200	27	72.7	4.759	9.73992e-05	Microtubule-associated protein RP/EB family member 1
HmN_000354700	21	67.8	4.027	4.36518e-05	No hits found
HmN_000360000	43	70.8	5.552	2.72247e-05	No hits found
HmN_000366000	35	88.9	4.254	0.0436318	Glutathione S-transferase
HmN_000368500	23	33.7	2.115	0.0122525	Threonine--tRNA ligase 1, cytoplasmic
HmN_000371500.1	36	54.7	4.384	0.000397033	Kinesin light chain
HmN_000374100	63	98.5	4.476	0	Glyceraldehyde-3-phosphate dehydrogenase
HmN_000377400	16	39.3	1.396	0.0109719	Trypsin 3A1
HmN_000379400	40	85.9	4.323	2.94727e-08	14-3-3 protein zeta
HmN_000380300	46	50.4	3.351	5.49565e-05	Cell division cycle and apoptosis regulator protein 1
HmN_000382600	19	56.2	3.499	3.474e-06	Pyruvate dehydrogenase E1 component subunit beta, mitochondrial
HmN_000384800.1	29	36.1	1.865	2.00081e-05	Programmed cell death 6-interacting protein
HmN_000387400	4	33.8	4.016	0.00983362	DNA-binding protein HEXBP
HmN_000387700.1	33	37.9	1.224	0.0362185	FERM domain-containing protein 3
HmN_000390600	44	59.8	5.072	5.71886e-06	Hsc70-interacting protein
HmN_000390700	17	39.8	3.723	0.00157695	Large ribosomal subunit protein eL8
HmN_000401200	6	32	1.362	0.00422505	Synaptobrevin homolog YKT6
HmN_000404900	17	57.2	1.827	0.000827484	No hits found
HmN_000405000	33	25.1	3.638	0.00383527	Clathrin heavy chain 1
HmN_000407300	73	66.6	4.34	9.33488e-10	Eukaryotic translation elongation factor 2
HmN_000413200	13	45.1	2.747	0.0345779	Obg-like ATPase 1
HmN_000417500	4	12.6	4.15	0.00351883	Proteasome subunit beta type-7
HmN_000422100	31	58.8	1.28	0.00115177	Endophilin-A2
HmN_000424800	21	60.4	2.243	2.39196e-07	Adenylate kinase 1
HmN_000425100	20	35.4	3.834	0.000112726	No hits found
HmN_000427200	12	35.2	3.327	0.0195063	Solute carrier family 25 member 3
HmN_000429400	21	93	3.531	0.000214298	Protein dj-1beta
HmN_000441900	71	89.4	4.08	2.22045e-16	Phosphoglycerate kinase
HmN_000444600	23	49	2.778	4.53579e-06	ADP/ATP translocase 2
HmN_000447800	66	68.7	2.8	1.15594e-08	Succinate dehydrogenase [ubiquinone] flavoprotein subunit, mitochondrial
HmN_000454200	12	45.9	4.256	0.00345121	No hits found
HmN_000458200	193	92.5	6.13	2.22045e-16	Paramyosin
HmN_000459000	9	24.4	2.194	0.000619889	Proteasome subunit alpha type-6
HmN_000468800	10	66.4	3.548	0.0183376	ARS-binding factor 2, mitochondrial
HmN_000471200	19	31	1.967	0.0054185	Vesicle-fusing ATPase 2
HmN_000471300.1	59	79.9	5.417	0.000584837	Tropomyosin-2
HmN_000471300.2	66	84.6	6.225	2.62351e-05	Tropomyosin-2
HmN_000471300.3	78	96.5	6.453	7.1059e-05	Tropomyosin-2
HmN_000471300.6	64	83.5	5.983	0.000276363	Tropomyosin-2
HmN_000472400	13	75	1.954	0.0141432	Cytochrome c
HmN_000472500	8	15.3	2.087	0.0401536	Alpha-N-acetylgalactosaminidase
HmN_000480600	35	60.7	2.246	1.81729e-06	EH domain-containing protein 1
HmN_000481700	13	40.1	2.342	0.0210709	Ribokinase
HmN_000487500	12	23.9	2.497	0.0023596	Tubulin polymerization-promoting protein
HmN_000488500.1	23	33.4	2.143	0.00361982	Glutamine--fructose-6-phosphate aminotransferase [isomerizing] 2
HmN_000490400	27	57	2.172	0.00499605	Large ribosomal subunit protein uL4
HmN_000505600	19	64.8	3.011	1.02488e-05	Actin-related protein 2/3 complex subunit 3
HmN_000511900	35	39.4	3.711	0.000526961	Hillarin
HmN_000514900	20	54.8	4.409	0.00372464	Dihydrolipoyl dehydrogenase, mitochondrial
HmN_000516000	17	47.3	1.527	0.0157139	Small ribosomal subunit protein eS6
HmN_000524400	20	40.6	3.687	0.0126849	Tether containing UBX domain for GLUT4
HmN_000526200	42	45.1	3.015	0.000675064	Ubiquitin-like modifier-activating enzyme 1
HmN_000527100	34	63	3.713	0.00109831	T-complex protein 1 subunit epsilon
HmN_000529700.2	37	63.7	4.313	2.66454e-15	Aspartate aminotransferase, mitochondrial
HmN_000530500.1	40	51	1.668	1.40642e-07	Dye-decolorizing peroxidase YfeX
HmN_000532300	58	81.4	5.739	1.23148e-06	Major egg antigen
HmN_000535200	13	39.3	4.188	0.0462368	NSFL1 cofactor p47
HmN_000535300	14	58	2.295	0.00672685	No hits found
HmN_000537200	20	49.4	4.536	5.5215e-05	Glyceraldehyde-3-phosphate dehydrogenase
HmN_000538000	29	53.4	2.424	0.00305825	26S proteasome regulatory subunit 4
HmN_000538300	8	22.2	1.296	0.00936931	N(4)-(Beta-N-acetylglucosaminyl)-L-asparaginase (Fragment)
HmN_000538600	22	54.5	2.861	0.0118253	Large ribosomal subunit protein eL19
HmN_000547500	8	68.8	3.358	0.00575135	No hits found
HmN_000547600	15	64.8	2.083	0.000292989	Histone H2B 7
HmN_000549600	24	42.2	2.406	7.3394e-06	Glucose-6-phosphate 1-dehydrogenase
HmN_000550100	30	61.5	4.544	0.0400324	Calcyphosin-like protein
HmN_000573200	9	31.5	2.128	0.0069284	Large ribosomal subunit protein eL24
HmN_000598200	11	32.1	1.954	0.0248675	Actin-related protein 2/3 complex subunit 2-A
HmN_000617800	50	64.9	2.481	3.05832e-07	Dihydropyrimidinase
HmN_000619100	18	50.9	2.148	0.000241565	Stomatin-like protein stl-1
HmN_000622700	22	39.2	2.849	0.0445728	Rho GTPase-activating protein 40
HmN_000626900	30	92.3	5.889	2.08698e-10	Nucleoside diphosphate kinase A
HmN_000631700	49	17.1	1.177	0.000347239	NADH-ubiquinone oxidoreductase 75 kDa subunit, mitochondrial
HmN_000632900	7	40	2.171	0.00445016	Small ribosomal subunit protein uS12
HmN_000633300	36	66.8	2.763	0.000285584	T-complex protein 1 subunit theta
HmN_000641500	14	40	2.945	0.00181581	NADH dehydrogenase [ubiquinone] 1 beta subcomplex subunit 10
HmN_000641700	12	33.3	1.721	0.00251251	Vacuolar protein-sorting-associated protein 36
HmN_000642200	20	29	3.393	0.0166981	Ubiquitin carboxyl-terminal hydrolase 5
HmN_000643300	53	35.8	3.67	0.00275941	Phosphoglucomutase 1
HmN_000659700	37	79.1	2.734	1.74127e-11	14-3-3 protein homolog 2
HmN_000664700	3	8.2	3.54	0.0110397	N-acetyltransferase 9-like protein
HmN_000666400	10	52.3	2.251	0.0250078	Calmodulin
HmN_000667300	17	91.2	3.114	0.000427939	Actin-related protein 2/3 complex subunit 5-C
HmN_000669700	40	88.4	4.231	5.27078e-10	Fructose-bisphosphate aldolase
HmN_000685300	7	53.2	4.698	0.0101966	Mitochondrial import inner membrane translocase subunit tim16-B
HmN_000697300	13	55.9	3.204	0.0224221	Sodium/potassium-transporting ATPase subunit beta-2
HmN_000699500	12	62	3.587	5.85426e-06	FK506-binding protein 1
HmN_000699800	12	75	1.955	0.000864247	Ubiquitin-conjugating enzyme E2 N
HmN_000703500	14	61.2	1.524	4.31406e-05	No hits found
HmN_000704500.4	36	46.7	2.06	1.25199e-08	Protein F37C4.5
HmN_000705800	30	65.6	2.884	2.34479e-13	L-lactate dehydrogenase A chain
HmN_000707000	20	60.1	3.575	0.00057187	Aldo-keto reductase family 1 member A1-A
HmN_000710300	34	69.8	2.325	0.0377018	T-complex protein 1 subunit delta
HmN_000717300	4	10.2	2.421	0.029335	Large ribosomal subunit protein eL38
HmN_000719400	47	75.5	2.397	0.000336912	ATP synthase F(1) complex catalytic subunit beta, mitochondrial
HmN_000724900	2	15.7	2.322	0.0185365	Small ribosomal subunit protein uS13
HmN_000727100	9	16.8	2.319	0.0105828	Lysyl oxidase homolog 2
HmN_000729400	42	71.5	3.921	0.000784092	26S proteasome regulatory subunit 10B
HmN_000734100	43	92.5	7.95	6.78636e-06	No hits found
HmN_000742300	33	92.6	3.279	3.30337e-07	Inorganic pyrophosphatase
HmN_000744000	48	75	3.965	4.02358e-08	T-complex protein 1 subunit beta
HmN_000745400	20	43.4	1.688	0.00998022	NADH dehydrogenase [ubiquinone] 1 alpha subcomplex subunit 9, mitochondrial
HmN_000747100.2	37	24	1.359	5.56345e-05	Dynactin subunit 1
HmN_000753600	8	44.5	2.247	0.00475681	Small ribosomal subunit protein uS17
HmN_000762800	19	43.6	2.41	0.000199272	Dihydrolipoyllysine-residue acetyltransferase component of pyruvate dehydrogenase complex, mitochondrial
HmN_000763300	21	36.2	4.992	0.0284382	Hydatid disease diagnostic antigen P-29
HmN_000763500	77	96.6	3.346	0	UTP--glucose-1-phosphate uridylyltransferase
HmN_000764100	42	92.5	6.208	1.63838e-11	Fatty acid-binding protein homolog 1
HmN_000764500	29	94.7	5.926	0.00266725	Fatty acid-binding protein homolog 1
HmN_000768800	12	15	1.504	0.0379251	DNA topoisomerase 1
HmN_000778600	37	85	3.623	1.54534e-06	Dynactin subunit 2
HmN_000779300	37	62.6	3.348	0.00111445	T-complex protein 1 subunit gamma
HmN_000792000	4	14	3.729	0.0150138	Actin-related protein 2/3 complex subunit 1A-A
HmN_000792400	9	35.4	2.296	0.00139776	Ubiquitin-conjugating enzyme spm2
HmN_000794400	8	42.6	2.734	0.0202852	Hydroxyacylglutathione hydrolase, mitochondrial
HmN_000797000.1	25	35.8	1.55	0.00506013	ATP-dependent RNA helicase DDX3Y
HmN_000799800	103	74.9	3.27	0	Heat shock protein HSP 90-alpha 1
HmN_000813600	36	68.2	2.745	0.00277416	26S proteasome regulatory subunit 6B
HmN_000813900	30	11.7	1.522	1.07167e-06	Apolipophorins
HmN_000817700	9	32.7	2.832	0.00387762	NADH dehydrogenase [ubiquinone] iron-sulfur protein 8, mitochondrial
HmN_000834800	21	75.2	5.427	5.92275e-07	Elongation factor 1-beta
HmN_000839200	40	47.8	2.598	4.41652e-08	ATP synthase F(1) complex subunit alpha, mitochondrial
HmN_000846600	65	57.2	2.342	3.07183e-05	Transitional endoplasmic reticulum ATPase
HmN_000854100	20	56.1	3.805	4.283e-05	No hits found
HmN_000866000	8	32.9	2.611	0.0288699	Actin-related protein 2/3 complex subunit 4
HmN_000873800	35	66.6	3.752	0.000128528	No hits found
HmN_000876700	10	37.2	2.593	0.00585813	Carbonic anhydrase 2
HmN_000888000	418	82.6	4.962	0	Spectrin alpha chain
HmN_000898900	16	50	3.536	0.00202623	S-methyl-5'-thioadenosine phosphorylase
HmN_000899000	25	67.9	3.853	1.00292e-07	Large ribosomal subunit protein uL10
HmN_000899300	9	41.6	2.855	0.000244138	Small ribosomal subunit protein uS15
HmN_000899500	11	40.2	2.746	0.047935	Beta-soluble NSF attachment protein
HmN_000900600	80	57	2.546	1.94147e-05	Myosin heavy chain, non-muscle
HmN_000917100	37	64.5	4.413	1.37742e-09	Uncharacterized protein ZK1073.1
HmN_000929400	9	29.1	1.995	0.012636	BRO1 domain-containing protein BROX
HmN_000930300	10	52.7	1.069	0.0161504	NADH dehydrogenase [ubiquinone] 1 beta subcomplex subunit 9
HmN_000931100	43	62.2	5.186	0.00345101	Adenylosuccinate synthetase
HmN_000931300	13	33.3	3.011	0.00800965	Coronin-1B
HmN_000932000	13	70.1	3.369	0.00207987	Small ribosomal subunit protein uS9
HmN_001012200	54	73	3.299	0.00452752	No hits found
HmN_002001800	41	55.9	1.898	8.7535e-08	Mitochondrial import receptor subunit TOM70
HmN_002001900	20	34.7	2.557	0.000348311	Probable serine/threonine-protein phosphatase PP2A regulatory subunit
HmN_002007300.1	15	23.4	2.796	0.000145073	Signal transducing adapter molecule 2
HmN_002010600	32	75.2	4.479	0.000104291	Large ribosomal subunit protein uL23
HmN_002020700	7	46.1	1.533	0.00119679	NADH dehydrogenase [ubiquinone] 1 alpha subcomplex subunit 5
HmN_002025500	40	68.4	2.232	1.97085e-08	6-phosphogluconate dehydrogenase, decarboxylating
HmN_002036900	36	85.3	7.62	2.47391e-05	Myophilin
HmN_002069300	28	40.9	2.785	0.0161406	No hits found
HmN_002101400	96	91.4	5.618	1.24345e-14	Heat shock protein 60A
HmN_002104400	72	66.2	2.86	9.7754e-05	Heat shock 70 kDa protein 4L
HmN_002128000	19	65.2	2.222	0.000272173	NADH dehydrogenase [ubiquinone] 1 alpha subcomplex subunit 8
HmN_002142600	25	76.8	1.221	0.00401765	Prostamide/prostaglandin F synthase
HmN_002147500	5	17.9	2.701	0.0473889	Regulator of microtubule dynamics protein 1
HmN_002147600	63	78.6	3.358	0	Regulator of microtubule dynamics protein 1
HmN_002187500	5	4.7	2.537	0.0459566	Putative ATP synthase subunit f, mitochondrial
HmN_002192900	35	47.3	3.316	0.00161473	Glucose-6-phosphate isomerase
HmN_002201900	11	58	2.524	0.0227368	Metallo-beta-lactamase domain-containing protein 1
HmN_002219100	19	29.5	1.943	0.000493823	Complex I assembly factor ACAD9, mitochondrial
HmN_002220400	83	58.1	3.487	6.66134e-16	Sodium/potassium-transporting ATPase subunit alpha
HmN_002221900	27	56.8	1.58	6.95283e-05	Phosphatidylinositol/phosphatidylcholine transfer protein SFH3
HmN_002222300	24	45	5.519	0.000167602	No hits found
HmN_002231000	25	27.7	2.559	7.20231e-05	26S proteasome regulatory subunit RPN1
HmN_002234500	14	51.3	2.062	0.0219883	Proteasome subunit alpha type-1
HmN_002278500.1	60	55.8	6.235	0.00476143	No hits found
HmN_003000880	317	76.1	4.915	0	Myosin heavy chain, striated muscle
HmN_003001470	21	92.9	4.038	0.000205481	Peptidyl-prolyl cis-trans isomerase
HmN_003002390	14	42.8	3.722	0.028299	NADP-dependent malic enzyme
HmN_003002550	56	71.8	3.359	2.20498e-08	NADP-dependent malic enzyme
HmN_003003750	33	68.9	1.506	8.44416e-06	Ipis-1
HmN_003003810	31	32	1.635	9.77273e-06	Ipis-1
HmN_003003850.1	21	14.8	1.097	0.0282837	Plasma membrane calcium-transporting ATPase 3
HmN_003004000	19	42	2.954	0.00722138	Fatty acid amide hydrolase 1
HmN_003004080.1	51	57.6	1.555	2.86004e-05	Alpha-actinin
HmN_003004160.1	36	90.4	1.008	0.000172383	Severin
HmN_003004160.2	37	90.4	1.181	2.43676e-05	Severin
HmN_003004280	37	59.4	3.224	1.89193e-06	Tubulin alpha-1A chain
HmN_003004540.1	65	58.8	1.87	1.00877e-07	Calpain-A
HmN_003004540.2	65	58.7	1.715	2.74762e-06	Calpain-A
HmN_003004680.1	203	61.8	1.678	6.66134e-16	Filamin-A
HmN_003004680.2	202	61.7	1.679	0	Filamin-A
HmN_003004800	7	29.4	3.924	0.012182	Proteasome subunit alpha type-4
HmN_003004870	31	53.5	3.578	0.0300865	Calnexin
HmN_003004920.1	220	66.1	5.555	0	Spectrin beta chain
HmN_003004920.2	219	66.1	5.555	0	Spectrin beta chain
HmN_003005250	88	22.2	1.281	0.000179751	GDP-L-fucose synthase
HmN_003005490	36	26.2	2.783	0.0443705	T-complex protein 1 subunit alpha
HmN_003005920	33	59.4	3.234	2.34361e-08	Neuroserpin
HmN_003005930	58	94.9	2.859	1.1404e-09	Neuroserpin
HmN_003005940	76	98.2	2.791	0	Neuroserpin
HmN_003006690	23	34.9	1.93	0.00178847	Fimbrin
HmN_003006900	5	19	2.383	0.0398873	Serine/threonine-protein phosphatase PP1-gamma catalytic subunit
HmN_003008930	26	84.7	3.206	1.52716e-06	Actin-related protein 3B
HmN_003013080	28	16	2.308	0.000344021	Rab GDP dissociation inhibitor alpha
HmN_003015990.1	44	66	3.162	1.79732e-06	NADP-dependent malic enzyme
HmN_003017900	80	74.8	5.117	0	Tubulin beta-4B chain
HmN_003017980	44	52.4	3.76	0.00977733	Polyadenylate-binding protein 1
HmN_003018320	77	76.3	2.748	9.76996e-15	Actin
HmN_003020010	11	36.4	1.69	0.0288571	Small ribosomal subunit protein uS4
HmN_003020250	14	47.1	2.163	0.00143126	Large ribosomal subunit protein uL2
HmN_003020670	37	28.8	1.077	0.0310778	Band 4.1-like protein 3
HmN_003020680	13	51.9	2.331	0.00286359	Retinol dehydrogenase 12
HmN_003021160	14	33.6	2.572	0.00764081	Large ribosomal subunit protein uL3
HmN_003022690.1	56	49.9	2.609	5.96594e-09	Ankyrin-2
HmN_003023490	23	56.1	3.816	0.00134954	L-threonine 3-dehydrogenase, mitochondrial
HmN_003023610	71	65.3	3.627	1.18894e-07	Glycogen phosphorylase, muscle form
HmN_003023910	41	76.1	3.433	0.0134637	Vacuolar protein sorting-associated protein 4A
HmN_003024030.1	118	53.2	2.343	0	Myosin-9
HmN_003024270	82	53.2	3.665	-4.44089e-16	Enolase
HmN_003026400	97	83.8	3.375	0	Major vault protein
HmN_003026490	95	83.8	3.318	0	Major vault protein
HmN_003026540	94	81.6	3.244	0	Major vault protein
HmN_003026550	12	54.4	4.121	0.000225967	Major vault protein
HmN_003026600	93	83.8	3.307	0	Major vault protein
HmN_003026910	12	36.8	4.373	0.0372619	Glyoxylate reductase/hydroxypyruvate reductase
HmN_003026960	13	46.4	1.387	0.041737	Small ribosomal subunit protein eS8
HmN_003028130	54	49.2	3.763	1.49619e-08	Fumarate hydratase class I, aerobic
HmN_003028180	54	90.4	5.792	0.001092	Small heat shock protein p36
HmN_003028760	13	22.3	3.72	0.000507826	Tubulin beta-3 chain
HmN_003028770	33	62.9	2.438	2.18124e-05	Tubulin beta-3 chain
HmN_003028780	38	63.6	5.211	3.01152e-05	Tubulin beta-1 chain
HmN_003028820	19	53.8	2.394	0.00185895	Large ribosomal subunit protein uL18
HmN_003030200	63	71.5	3.842	1.15817e-06	Endoplasmic reticulum chaperone BiP
HmN_003032250	7	23.6	2.561	0.0162894	3-dehydrosphinganine reductase
HmN_003032900	39	34.8	1.087	0.0019265	Dynamin-1
HmN_003033230	26	48.8	6.185	0.0370689	Filamin-A
HmN_003033720	69	64.8	5.077	1.67668e-07	Stress-70 protein, mitochondrial
HmN_003034620	40	80.8	3.851	0.000881666	Ornithine aminotransferase, mitochondrial
HmN_003035160	12	30.3	4.036	0.00545326	Tubulin beta-4 chain
HmN_003035320	107	87.5	1.807	0	Heat shock cognate 70 kDa protein
HmN_003035360	100	82.6	2.031	0	Heat shock cognate 70 kDa protein
HmN_003035370.2	102	79.6	2.046	4.44089e-16	Heat shock cognate 70 kDa protein
HmN_003036270	90	86.6	4.076	3.84137e-13	Lamin-B3
HmN_003036280	60	65.6	3.329	5.09046e-08	Lamin-B2
HmN_003036310	7	28.6	4.92	0.00644379	No hits found
HmN_003036340	49	58.6	2.448	1.44009e-06	Elongation factor 1-alpha 1
HmN_003036930	59	64.1	4.927	2.66454e-15	Tubulin beta chain
HmN_003038390	29	50.4	3.464	1.05172e-05	Tubulin alpha chain
HmN_003038420	33	61.3	3.689	1.08339e-08	Tubulin alpha-1C chain
HmN_003039180	9	21.9	3.396	0.0314759	Enolase
HmN_003039360.1	36	35.3	6.326	4.84453e-06	Elongation factor 1-beta
HmN_003039360.2	39	37.2	6.326	4.84453e-06	Elongation factor 1-beta
HmN_003039630	26	44.4	6.479	0.000259267	Calreticulin
HmN_003040570	16	34.2	2.422	0.00210074	Large ribosomal subunit protein eL13
HmN_003041270	75	71.6	4.95	0	Tubulin beta-2 chain
HmN_003041440	18	63.2	1.307	2.33562e-06	Purine nucleoside phosphorylase
HmN_003041790	53	27.5	2.671	7.48067e-09	Alpha-2-macroglobulin-like protein 1
HmN_003041800	32	24.2	2.66	8.62785e-06	Pregnancy zone protein
HmN_003042040.1	21	46.2	2.127	0.00402191	Elongation factor 1-gamma
HmN_003042330.1	20	32.5	4.06	8.09683e-05	Tubulin alpha chain, testis-specific
HmN_003042850	35	50.9	3.528	7.45922e-08	NADP-dependent malic enzyme
HmN_003043640	70	84.8	5.776	4.37732e-11	Glutamate dehydrogenase 1, mitochondrial
HmN_003043760	135	59.4	6.257	0.0409906	Kettin homolog
HmN_003044020	20	38.6	2.041	0.00131608	DnaJ homolog subfamily B member 4
HmN_003044080	42	50.5	5.555	5.56029e-10	Tubulin beta-4 chain
HmN_003044390	5	18.3	2.035	0.0274994	Serine/threonine-protein phosphatase PP1-beta catalytic subunit
HmN_003046960	10	59.6	3.367	0.000967382	Trafficking protein particle complex subunit 3
HmN_003047010	25	63	2.247	0.0178104	Annexin B22
HmN_003048010	26	65.4	4.274	0.00364743	Aldo-keto reductase family 1 member B1
HmN_003048190	21	54.3	5.282	0.0189896	Aldo-keto reductase family 1 member B1
HmN_003048230	14	14.5	1.134	0.0399288	cGMP-dependent protein kinase, isozyme 1
HmN_003048770	33	56	1.416	0.00013694	Serpin B9
HmN_003048790	28	54.8	1.247	0.00026627	Serpin B9
HmN_003048800	77	76.3	1.715	1.33227e-15	Actin, cytoplasmic type 5
HmN_003048860	29	36.7	2.146	8.13645e-11	Actin-2
HmN_003048980	40	73	4.84	2.98985e-10	Tubulin beta-4 chain
HmN_003048990	44	66.2	4.315	5.54465e-10	Tubulin alpha-1C chain
HmN_003049000	30	55.8	3.824	2.00959e-06	Cytoplasmic dynein 1 heavy chain 1
HmN_003049220.1	31	55.7	3.549	0.000278698	Asparagine--tRNA ligase, cytoplasmic
HmN_003049380	57	50.7	4.065	0.0187013	Puromycin-sensitive aminopeptidase
HmN_003049770	10	19.8	2.352	0.041546	Pleckstrin homology domain-containing family A member 8
