## Supplementary Table S13 for "Comparative proteomics reveals a conserved core of tegumental proteins in parasitic flatworms"

### Sheet: Hoja1
Table S13. E. multilocularis - Proteins detected only in the Whole-Worm Extract
Locus	Replicate Count	Total Signal	Description
EmuJ_000057700.1	3	3.54878e+07	Prominin-1
EmuJ_000058800.1	3	5.94407e+06	Mitochondrial-processing peptidase subunit alpha
EmuJ_000068000.1	3	7.18457e+06	Eukaryotic translation initiation factor 3 subunit G
EmuJ_000079700.1	3	1.45067e+07	No hits found
EmuJ_000088600.1	3	1.12001e+07	Histone-binding protein RBBP4
EmuJ_000097200.1	3	3.98225e+07	No hits found
EmuJ_000100600.1	3	5.04763e+07	Ran GTPase-activating protein 1
EmuJ_000102000.1	3	7.5296e+07	Nucleoprotein TPR
EmuJ_000103900.1	3	1.9119e+06	Protein BOLA2
EmuJ_000104900.1	3	23702436	Leucine--tRNA ligase, cytoplasmic
EmuJ_000109100.1	3	1.36323e+07	Serine/threonine-protein kinase N2
EmuJ_000110900.1	3	2.29415e+07	NSFL1 cofactor p47
EmuJ_000116200.1	3	18109894	Pre-mRNA-processing factor 19
EmuJ_000137700.1	3	45194925	Four and a half LIM domains protein 3
EmuJ_000139900.1	3	2.40925e+08	Collagen alpha-1(IV) chain
EmuJ_000140000.1	3	441866416	Collagen alpha-1(IV) chain
EmuJ_000140400.1	3	1.76358e+07	Eukaryotic translation initiation factor eIF1
EmuJ_000159800.1	3	9.54058e+06	Retinoblastoma-like protein 2
EmuJ_000165000.1	3	2.41448e+07	No hits found
EmuJ_000169400.1	3	1.34149e+07	No hits found
EmuJ_000173200.1	3	17523989	Zinc finger MYM-type protein 2
EmuJ_000176200.1	3	3.41723e+07	Transcription factor BTF3 homolog
EmuJ_000183500.1	3	7.5402e+06	DNA sliding clamp PCNA
EmuJ_000188700.1	3	3.13782e+07	No hits found
EmuJ_000193800.1	3	4.40025e+06	No hits found
EmuJ_000198100.1	3	7.3568e+06	Upstream activation factor subunit spp27
EmuJ_000198700.1	3	1.18802e+07	Four and a half LIM domains protein 3
EmuJ_000199100.1	3	2.12441e+07	ATP-dependent chromatin remodeler CHD5
EmuJ_000199600.1	3	3.03082e+07	Large proline-rich protein BAG6
EmuJ_000200600.1	3	3.71642e+08	Triple functional domain protein
EmuJ_000203400.1	3	7.95213e+08	Collagen alpha-1(XXVII) chain B
EmuJ_000205400.1	3	4.62784e+07	BPTF-associated chromatin complex component 1
EmuJ_000213200.1	3	4.53048e+07	Syntaxin-1A
EmuJ_000225000.1	3	4.05936e+06	Acylphosphatase-1
EmuJ_000228000.1	3	7.20056e+08	Paramyosin
EmuJ_000234400.1	3	5.65162e+07	No hits found
EmuJ_000235050.1	3	40100824	Golgin subfamily A member 1
EmuJ_000235800.1	3	5.68572e+06	No hits found
EmuJ_000240900.1	3	5.29924e+07	COP9 signalosome complex subunit 7b
EmuJ_000245300.1	3	1.60789e+08	Calumenin-A
EmuJ_000246800.1	3	1.96651e+07	Membrane-associated progesterone receptor component 2
EmuJ_000262500.1	3	1.91644e+08	Ubiquilin-1
EmuJ_000264300.1	3	10110546	Myelin expression factor 2
EmuJ_000302000.1	3	5.66745e+07	Charged multivesicular body protein 1b
EmuJ_000302900.1	3	2.89935e+07	Papilin
EmuJ_000305200.1	3	4.83649e+07	Signal transducing adapter molecule 1
EmuJ_000316200.1	3	1.02487e+08	No hits found
EmuJ_000316300.1	3	5.59431e+07	Heterogeneous nuclear ribonucleoprotein K homolog
EmuJ_000316400.1	3	7817458	No hits found
EmuJ_000317300.1	3	1.87367e+08	Protein amalgam
EmuJ_000319700.1	3	2.19177e+08	Sodium-driven chloride bicarbonate exchanger
EmuJ_000322250.1	3	8.94132e+07	Large ribosomal subunit protein eL6
EmuJ_000333800.1	3	2.88795e+07	Tubulin polymerization-promoting protein
EmuJ_000340200.1	3	1.45673e+07	Cytochrome c
EmuJ_000377800.1	3	3.08819e+07	Splicing factor 3A subunit 3
EmuJ_000378600.1	3	1.97773e+07	U2 small nuclear ribonucleoprotein A'
EmuJ_000379000.1	3	3.02863e+07	Pre-mRNA-processing factor 39
EmuJ_000381000.1	3	7.80424e+06	Neuropeptide prohormone-4
EmuJ_000381200.1	3	8.19844e+07	No hits found
EmuJ_000381500.1	3	7.84175e+07	No hits found
EmuJ_000381600.1	3	5.77784e+07	No hits found
EmuJ_000395300.1	3	8.12754e+06	Zinc finger protein 280C
EmuJ_000412400.1	3	1.16821e+07	No hits found
EmuJ_000412900.1	3	1.79667e+08	Pinin
EmuJ_000414400.1	3	1.87489e+07	Splicing factor 3A subunit 2
EmuJ_000416300.1	3	7.21343e+07	SUN domain-containing ossification factor
EmuJ_000420000.1	3	75549518	No hits found
EmuJ_000421700.1	3	3.41246e+07	Adenylate kinase 2, mitochondrial
EmuJ_000422400.1	3	5.4407e+07	Hemicentin-1
EmuJ_000423200.1	3	7.28694e+06	Germinal center kinase 1
EmuJ_000428500.1	3	2.0845e+08	Small glutamine-rich tetratricopeptide repeat-containing protein beta
EmuJ_000432500.1	3	8.68517e+06	WD repeat-containing protein 47
EmuJ_000433000.1	3	851981	Transcription factor Dp-1
EmuJ_000437700.1	3	4.53946e+06	No hits found
EmuJ_000443800.1	3	1.67253e+07	IDLSRF-like peptide
EmuJ_000452700.1	3	2.74818e+07	SUMO-conjugating enzyme UBC9
EmuJ_000454300.1	3	1.39487e+07	Calcineurin subunit B type 1
EmuJ_000455900.1	3	2.06421e+07	Density-regulated protein homolog
EmuJ_000456150.1	3	5.55116e+06	Dipeptidyl peptidase 2
EmuJ_000456600.1	3	3.71917e+06	Ran-binding protein 3
EmuJ_000458400.1	3	1.13787e+08	Laminin-like protein lam-2
EmuJ_000459800.1	3	4.756e+07	16 kDa calcium-binding protein
EmuJ_000469100.1	3	1.79029e+08	No hits found
EmuJ_000472500.1	3	4.04485e+06	TAR DNA-binding protein 43
EmuJ_000475400.1	3	2.80641e+07	Alanine aminotransferase 2
EmuJ_000478300.1	3	1.84258e+07	Vigilin
EmuJ_000481400.1	3	1.51656e+07	Junctophilin-3
EmuJ_000485000.1	3	2.76493e+07	Leucine-rich repeat, immunoglobulin-like domain and transmembrane domain-containing protein 1
EmuJ_000486800.1	3	8.70641e+06	NudC domain-containing protein 3
EmuJ_000488800.1	3	5.52165e+06	Ubiquitin-like-conjugating enzyme ATG3
EmuJ_000489300.1	3	1.2225e+07	KN motif and ankyrin repeat domains 1
EmuJ_000492600.1	3	3.26901e+06	Chromobox protein homolog 5
EmuJ_000492700.1	3	6.72993e+07	Calcium-binding protein SPEC 2C
EmuJ_000500600.1	3	2.53259e+07	Platelet glycoprotein V
EmuJ_000503400.1	3	2.41824e+07	Presequence protease, mitochondrial
EmuJ_000507000.1	3	3.59338e+08	KH domain-containing, RNA-binding, signal transduction-associated protein 3
EmuJ_000524200.1	3	5.62579e+08	Collagen alpha-1(XXVII) chain B
EmuJ_000526900.1	3	4.64058e+07	Tubulin-specific chaperone B
EmuJ_000532800.1	3	9.72961e+07	Glucosidase 2 subunit beta
EmuJ_000534800.1	3	2.8331e+07	Tabkunin 1
EmuJ_000535700.1	3	4.3766e+07	Transcription factor E2F4
EmuJ_000544400.1	3	6708800	Ryanodine receptor 2
EmuJ_000551600.1	3	2.3078e+06	No hits found
EmuJ_000572600.1	3	909424	NADH dehydrogenase [ubiquinone] 1 alpha subcomplex assembly factor 4
EmuJ_000575900.1	3	3.01508e+09	Basement membrane-specific heparan sulfate proteoglycan core protein
EmuJ_000587300.1	3	1.01286e+08	Myosin light chain kinase, smooth muscle
EmuJ_000589200.1	3	3.75507e+07	Enhancer of mRNA-decapping protein 4
EmuJ_000599100.1	3	3.54956e+07	H/ACA ribonucleoprotein complex subunit GAR1
EmuJ_000607200.1	3	3.75164e+07	Clathrin light chain A
EmuJ_000610900.1	3	2.03328e+07	Rho GTPase-activating protein 29
EmuJ_000620200.1	3	6.82521e+06	Pre-mRNA-processing factor 6
EmuJ_000620800.1	3	9.2273e+07	SUN domain-containing protein 1
EmuJ_000622300.1	3	3.45965e+07	Cysteine-rich protein 1
EmuJ_000625400.1	3	2.74369e+06	Splicing factor U2AF 50 kDa subunit
EmuJ_000627300.1	3	1.5482e+08	Splicing factor 3A subunit 1
EmuJ_000629900.1	3	3.27264e+08	Far upstream element-binding protein 2
EmuJ_000630650.1	3	1.76325e+07	Rab11 family-interacting protein 3
EmuJ_000637200.1	3	3.74524e+07	Scavenger receptor class B member 1
EmuJ_000641500.1	3	6.53119e+06	Leukocyte tyrosine kinase receptor
EmuJ_000643700.1	3	5.38801e+06	3',5'-cyclic-AMP phosphodiesterase, isoform F
EmuJ_000652700.1	3	1.29284e+06	Epsin-2
EmuJ_000656400.1	3	4.81045e+07	Hepatocyte growth factor-regulated tyrosine kinase substrate
EmuJ_000660300.1	3	1.66268e+07	Histone deacetylase complex subunit SAP18
EmuJ_000662000.1	3	1.92172e+07	SH3 domain-binding glutamic acid-rich-like protein 2
EmuJ_000663100.1	3	21143414	Thiosulfate:glutathione sulfurtransferase
EmuJ_000664100.1	3	4.23238e+06	Tumor susceptibility gene 101 protein
EmuJ_000677200.1	3	5.146e+06	Peptidyl-prolyl cis-trans isomerase E
EmuJ_000678000.1	3	7.78197e+06	Protein LSM14 homolog B
EmuJ_000683000.1	3	4.04875e+07	Eukaryotic translation initiation factor 4 gamma 1
EmuJ_000712600.1	3	1.23596e+08	Transforming growth factor-beta-induced protein ig-h3
EmuJ_000722800.1	3	7.85657e+07	Prefoldin subunit 2
EmuJ_000725800.1	3	2.33218e+07	Universal stress protein MSMEG_3950/MSMEI_3859
EmuJ_000728000.1	3	1.42928e+07	SNW domain-containing protein 1
EmuJ_000728100.1	3	3794275	Huntingtin-interacting protein 1
EmuJ_000729300.1	3	3.6781e+08	Collagen alpha-1(XV) chain
EmuJ_000742200.1	3	7.81468e+06	Phosphorylated adapter RNA export protein
EmuJ_000745800.1	3	8.10205e+07	Vacuolar protein sorting-associated protein 37B
EmuJ_000745900.1	3	3.47823e+07	No hits found
EmuJ_000758300.1	3	1.23834e+07	No hits found
EmuJ_000759500.1	3	7.64483e+06	No hits found
EmuJ_000760400.1	3	1.46297e+08	Neuroblast differentiation-associated protein AHNAK
EmuJ_000761700.1	3	9.6138e+07	Protein FAM136A
EmuJ_000765700.1	3	22224608	No hits found
EmuJ_000767400.1	3	1.54751e+07	LIM domain-binding protein 3
EmuJ_000772600.1	3	5.93383e+06	Zinc finger CCCH domain-containing protein 14
EmuJ_000781500.1	3	3.69051e+08	Calumenin-B
EmuJ_000785000.1	3	9.62055e+06	No hits found
EmuJ_000789600.1	3	8.50076e+07	Leucine-rich repeat and WD repeat-containing protein 1
EmuJ_000795010.1	3	1.98868e+07	UDP-glucose:glycoprotein glucosyltransferase 1
EmuJ_000797700.1	3	525915	No hits found
EmuJ_000803300.1	3	3.81769e+07	Dynactin subunit 3
EmuJ_000803500.1	3	5.03049e+06	NEDD8-conjugating enzyme UBE2F
EmuJ_000808800.1	3	1.83862e+07	WW domain-containing protein ZK1098.1
EmuJ_000814300.1	3	3.16229e+06	Nuclear receptor subfamily 5 group A member 2
EmuJ_000823800.1	3	4.43297e+08	Collagen alpha-2(I) chain
EmuJ_000824400.1	3	2.77593e+08	Transforming growth factor-beta-induced protein ig-h3
EmuJ_000830000.1	3	1.15443e+07	Chromobox protein homolog 5
EmuJ_000853200.1	3	7.74988e+06	RNA-binding protein FXR2
EmuJ_000862700.1	3	7.62463e+07	Transcription elongation regulator 1
EmuJ_000879800.1	3	1.63701e+07	Prefoldin subunit 3
EmuJ_000880000.1	3	1.17988e+08	Laminin subunit beta-1
EmuJ_000890200.1	3	1.32365e+07	Enhancer of rudimentary homolog
EmuJ_000891600.1	3	1.64427e+07	DNA-binding protein HEXBP
EmuJ_000896100.1	3	5.27504e+07	GrpE protein homolog 1, mitochondrial
EmuJ_000899300.1	3	1.37441e+07	RNA-binding protein with serine-rich domain 1
EmuJ_000900100.1	3	9.02563e+07	No hits found
EmuJ_000900500.1	3	3.54682e+07	Nuclear pore complex protein Nup50
EmuJ_000906500.1	3	3.2144e+07	E3 SUMO-protein ligase RanBP2
EmuJ_000922200.1	3	4.77955e+07	Sorting nexin-3
EmuJ_000937300.1	3	4.68119e+06	No hits found
EmuJ_000941400.1	3	2.33465e+07	High mobility group-T protein
EmuJ_000943600.1	3	224170654	Tropomyosin-2
EmuJ_000945550.1	3	1.50731e+07	Tyrosine-protein phosphatase non-receptor type 23
EmuJ_000950000.1	3	114722895	Uncharacterized protein F13E6.1
EmuJ_000950900.1	3	2.02722e+07	DnaJ homolog subfamily C member 9
EmuJ_000961400.1	3	6.06831e+07	CDK5 regulatory subunit-associated protein 3
EmuJ_000962800.1	3	5.16481e+07	ELKS/Rab6-interacting/CAST family member 1
EmuJ_000966000.1	3	3.95496e+07	Proteasome inhibitor PI31 subunit
EmuJ_000979300.1	3	1.50331e+07	Glutaredoxin-related protein 5, mitochondrial
EmuJ_000982600.1	3	9.3912e+06	26S proteasome non-ATPase regulatory subunit 9
EmuJ_000983000.1	3	4.36768e+06	Transducin-like enhancer protein 3
EmuJ_000984200.1	3	1.78977e+07	No hits found
EmuJ_000985000.1	3	26730058	Lysosomal acid phosphatase
EmuJ_000988700.1	3	6.30409e+06	Leucine-rich repeat-containing protein 1
EmuJ_000992100.1	3	7.2104e+06	CD2 antigen cytoplasmic tail-binding protein 2 homolog
EmuJ_001006400.1	3	3.12559e+07	Protein SGT1 homolog
EmuJ_001013400.1	3	7.9777e+07	Probable tubulin polyglutamylase TTLL9
EmuJ_001020700.1	3	3.17649e+07	RNA-binding protein EWS
EmuJ_001027400.1	3	7.17274e+07	Leucine-rich repeat and WD repeat-containing protein 1
EmuJ_001030100.1	3	8.58204e+06	Myotrophin
EmuJ_001043000.1	3	4.26984e+07	No hits found
EmuJ_001050900.1	3	1.64665e+07	U6 snRNA-associated Sm-like protein LSm8
EmuJ_001051900.1	3	5.25127e+08	No hits found
EmuJ_001055300.1	3	19526547	No hits found
EmuJ_001058800.1	3	7095593	Protein Red
EmuJ_001060600.1	3	5.39163e+08	Collagen alpha-1(XXVII) chain B
EmuJ_001060700.1	3	3.51572e+08	Collagen alpha-2(I) chain
EmuJ_001063800.1	3	3.06258e+07	Charged multivesicular body protein 5
EmuJ_001063900.1	3	3.86981e+06	Aminopeptidase N
EmuJ_001090250.1	3	7.81803e+07	Protein bicaudal D
EmuJ_001096100.1	3	1.06636e+08	Nucleobindin-1
EmuJ_001097000.1	3	6.04161e+07	Tetratricopeptide repeat protein 1
EmuJ_001097400.1	3	3.96207e+07	Calcium homeostasis endoplasmic reticulum protein
EmuJ_001101300.1	3	1.34204e+07	No hits found
EmuJ_001107950.1	3	3.37647e+06	NPC intracellular cholesterol transporter 1
EmuJ_001108600.1	3	7.36899e+07	Cell division cycle 5-like protein
EmuJ_001118700.1	3	3.77836e+07	SWI/SNF complex subunit SMARCC2
EmuJ_001126400.1	3	1.79697e+07	FAD-linked sulfhydryl oxidase ALR
EmuJ_001126900.1	3	2.1842e+06	GSK3B-interacting protein
EmuJ_001128000.1	3	2.98984e+07	Syntaxin-7
EmuJ_001131000.1	3	3.2788e+07	Protein phosphatase 1 regulatory subunit 12B
EmuJ_001132400.1	3	9.82307e+07	Laminin subunit alpha lam-3
EmuJ_001133200.1	3	2.20019e+07	Charged multivesicular body protein 4
EmuJ_001133600.1	3	3.4062e+06	Cytosol aminopeptidase
EmuJ_001138100.1	3	1.24297e+07	U1 small nuclear ribonucleoprotein A
EmuJ_001144500.1	3	2.63688e+07	C-Jun-amino-terminal kinase-interacting protein 3
EmuJ_001144550.1	3	23199141	Apoptotic chromatin condensation inducer in the nucleus
EmuJ_001146600.1	3	1.28007e+06	No hits found
EmuJ_001150100.1	3	6.52926e+06	Heterogeneous nuclear ribonucleoprotein A/B
EmuJ_001150300.1	3	1.02176e+08	Alpha-taxilin
EmuJ_001158000.1	3	1.18623e+07	Gamma-aminobutyric acid receptor-associated protein-like 2
EmuJ_001163400.1	3	6.19379e+07	Mesencephalic astrocyte-derived neurotrophic factor homolog
EmuJ_001181950.1	3	2.06852e+07	Papilin
EmuJ_001190600.1	3	4.51946e+08	Collagen alpha-2(I) chain
