## Supplementary Table S14 for "Comparative proteomics reveals a conserved core of tegumental proteins in parasitic flatworms"

### Sheet: Hoja1
Table S14. E. multilocularis - Proteins enriched in the Whole-Worm Extract
Locus	Peptide Count	Coverage (%)	Log2(fold change)	p-value	Description
EmuJ_000008700.1	36	84.6	1.449	5.25418e-06	Heat shock protein HSP 90-beta
EmuJ_000031300.1	15	54.4	2.928	3.16221e-05	Histone H4
EmuJ_000036300.1	49	83.1	1.195	1.64992e-06	Actin, cytoplasmic type 5
EmuJ_000037500.1	12	42.6	2.954	6.52042e-06	Histone H2B.3
EmuJ_000040100.1	8	68.1	2.17	0.00583851	Elongin-C
EmuJ_000040900.1	20	24.9	1.031	8.12693e-06	Tubulin alpha-1C chain
EmuJ_000058000.1	11	70.3	2.988	2.17796e-08	Translationally-controlled tumor protein homolog
EmuJ_000060900.1	26	84.5	1.406	5.84989e-09	Endophilin-B1
EmuJ_000061200.1	67	92	1.911	4.857e-12	Actin
EmuJ_000063800.1	44	41	2.158	4.39507e-05	Importin-5
EmuJ_000067800.1	103	25.4	2.349	0.000197784	Dystrophin, isoform E
EmuJ_000068700.1	11	45.4	1.037	0.00490877	Eukaryotic translation initiation factor 3 subunit F
EmuJ_000069100.1	12	54.1	2.23	2.74887e-05	Adenine phosphoribosyltransferase
EmuJ_000071800.1	15	43.3	1.056	0.0155776	Cytoplasmic dynein 1 light intermediate chain 2
EmuJ_000074500.1	13	66.2	1.456	1.72984e-05	Cytochrome b-c1 complex subunit 7
EmuJ_000076900.1	24	61.6	2.126	0.0319317	Adenosylhomocysteinase A
EmuJ_000083200.1	12	18.8	1.842	0.00456046	Vacuolar protein sorting-associated protein 35
EmuJ_000083900.1	16	39	2.811	0.00877148	Heterogeneous nuclear ribonucleoprotein F
EmuJ_000084500.1	18	26.6	4.57	0.000233284	20 kDa calcium-binding protein
EmuJ_000091500.1	10	39.4	3.355	0.0213402	Aly/REF export factor 2
EmuJ_000092800.1	15	57.3	2.592	0.000433642	Transaldolase
EmuJ_000094600.1	34	64.2	2.833	2.78964e-07	Protein disulfide-isomerase
EmuJ_000095700.1	16	22.9	2.123	2.19489e-05	Ubiquitin carboxyl-terminal hydrolase 5
EmuJ_000096600.1	32	18.4	1.97	0.00203728	Plasminogen
EmuJ_000096900.1	18	74.7	3.894	0.000280956	Tubulin polymerization-promoting protein
EmuJ_000097300.1	12	14.3	1.874	0.00880528	No hits found
EmuJ_000097800.1	31	40.5	1.319	5.48835e-07	Glutamine--fructose-6-phosphate aminotransferase [isomerizing] 1
EmuJ_000100200.1	8	51.8	1.901	0.000901843	Small COPII coat GTPase SAR1B
EmuJ_000102600.1	25	62.4	2.098	2.56982e-06	Elongation factor Tu, mitochondrial
EmuJ_000103100.1	40	80.5	2.12	3.34621e-13	Transketolase
EmuJ_000104300.1	21	52.1	1.347	1.88779e-07	Alpha-adducin
EmuJ_000105900.1	53	56	1.386	4.87327e-10	Dynamin-3
EmuJ_000107200.1	22	58.9	2.27	5.58788e-07	2-amino-3-ketobutyrate coenzyme A ligase, mitochondrial
EmuJ_000109900.1	38	86.2	5.714	1.13138e-09	Myosin regulatory light chain A, smooth adductor muscle
EmuJ_000113500.1	18	66.2	1.343	0.000272584	Carbonyl reductase [NADPH] 1
EmuJ_000113800.1	25	67.6	2.752	1.35029e-10	Elongation factor 1-gamma
EmuJ_000114000.1	15	69.5	1.601	0.000625388	Adenylate kinase 1
EmuJ_000115300.1	14	65.8	1.567	0.00632477	Carbonyl reductase [NADPH] 1
EmuJ_000117100.1	6	23.2	1.093	0.0305298	Eukaryotic translation initiation factor 3 subunit H
EmuJ_000119600.1	11	31.9	1.344	0.00380524	COP9 signalosome complex subunit 2 (Fragment)
EmuJ_000121000.1	9	56.2	1.816	0.0197621	Platelet-activating factor acetylhydrolase IB subunit alpha1
EmuJ_000122100.1	10	84.1	1.257	0.000312521	Profilin
EmuJ_000122200.1	80	53.4	1.122	1.66422e-11	Clathrin heavy chain 1
EmuJ_000125000.1	7	44.8	1.322	0.00014816	ATP synthase F(0) complex subunit g, mitochondrial
EmuJ_000125900.1	24	44	1.24	4.1564e-05	Transducer of Cdc42-dependent actin assembly protein 1 homolog
EmuJ_000126400.1	18	42	3.685	0.0395003	Glucose-6-phosphate 1-dehydrogenase
EmuJ_000127100.1	9	44.7	2.852	1.38083e-05	GTP-binding nuclear protein Ran
EmuJ_000128000.1	5	22	2.592	0.000290614	Histone H4
EmuJ_000129600.1	36	47.5	2.478	8.05994e-07	Coatomer subunit gamma-2
EmuJ_000135900.1	13	72.8	1.231	0.0104121	Protein dj-1beta
EmuJ_000140900.1	38	67.5	1.205	2.66847e-09	T-complex protein 1 subunit zeta
EmuJ_000141500.1	12	52.9	1.209	0.00862603	Ubiquitin carboxyl-terminal hydrolase isozyme L5
EmuJ_000150000.1	26	62.4	1.368	9.86233e-12	Eukaryotic initiation factor 4A
EmuJ_000151250.1	7	15.9	1.003	0.000620182	Actin-related protein 10
EmuJ_000151300.1	32	56.4	1.285	6.34279e-06	Ankyrin repeat domain-containing protein 13D
EmuJ_000155400.1	6	26.1	1.543	0.0220623	Aldose reductase-related protein 2
EmuJ_000155600.1	21	74.5	1.999	3.08868e-11	Estradiol 17 beta-dehydrogenase 5
EmuJ_000156200.1	12	76.3	1.971	0.00381661	1,5-anhydro-D-fructose reductase
EmuJ_000156300.1	13	37.1	1.859	0.000211979	Aldo-keto reductase family 1 member B1
EmuJ_000156400.1	31	59.8	1.862	2.2339e-09	1,5-anhydro-D-fructose reductase
EmuJ_000156500.1	15	60.2	3.764	0.000776051	Heterogeneous nuclear ribonucleoprotein K homolog
EmuJ_000158800.1	41	60.9	1.807	5.52757e-05	Probable aconitate hydratase, mitochondrial
EmuJ_000159200.1	8	68.4	3.861	0.00018528	Cystatin-B
EmuJ_000162000.1	9	39.4	1.83	0.00421403	Deoxyribose-phosphate aldolase
EmuJ_000166900.1	3	38.6	1.582	0.0460255	No hits found
EmuJ_000170000.1	5	13.3	2.056	0.0236556	Ras GTPase-activating protein-binding protein 1
EmuJ_000174000.1	10	28.6	1.554	0.00219348	Mitogen-activated protein kinase 9
EmuJ_000176400.1	5	3	1.139	0.0166467	FRAS1-related extracellular matrix protein 1
EmuJ_000179700.1	4	7	2.228	0.0117029	Enolase
EmuJ_000181000.1	3	33.8	1.64	0.0105134	Small nuclear ribonucleoprotein E
EmuJ_000181100.1	21	36.7	1.662	1.65661e-06	Fascin-2
EmuJ_000184100.1	26	61.4	1.704	2.47707e-08	Sarcoplasmic calcium-binding protein
EmuJ_000186300.1	16	75.1	2.274	0.0325655	Neuronal calcium sensor 2
EmuJ_000188800.1	2	27	2.174	0.0361991	Transmembrane protein 256 homolog
EmuJ_000194000.1	8	33	2.932	0.038654	Glycogenin-1
EmuJ_000195300.1	17	44.2	2.576	0.00391856	Glutaredoxin 3
EmuJ_000200300.1	18	69.1	1.023	0.00110704	Guanine nucleotide-binding protein subunit beta
EmuJ_000203800.1	17	34.5	1.93	0.000159228	No hits found
EmuJ_000211900.1	29	57.9	2.248	0.0013994	Kinesin light chain
EmuJ_000212700.1	60	89.5	4.102	9.76996e-15	Small heat shock protein p36
EmuJ_000221200.1	6	13.7	1.536	0.015672	UBX domain-containing protein 6
EmuJ_000222300.1	24	57.3	1.163	0.00249269	Thioredoxin reductase 1, cytoplasmic
EmuJ_000222600.1	32	56.5	1.544	5.76797e-07	No hits found
EmuJ_000223000.1	27	74.7	1.97	0.00382181	26S proteasome regulatory subunit 6B
EmuJ_000224500.1	21	61.4	2.657	1.77493e-05	No hits found
EmuJ_000226000.1	57	67.2	3.619	7.72804e-12	Titin
EmuJ_000231300.1	27	61.4	2.302	1.62337e-07	14-3-3-like protein 16R
EmuJ_000236400.1	29	77.6	1.828	2.82085e-12	Major egg antigen
EmuJ_000237250.1	9	34.4	1.805	0.00186498	Protein MEMO1
EmuJ_000239850.1	22	34.1	2.346	5.24005e-05	1,4-alpha-glucan-branching enzyme
EmuJ_000240100.1	30	38.3	1.682	3.51977e-05	AP-2 complex subunit beta
EmuJ_000240700.1	24	33.2	2.637	5.86948e-05	Protein hu-li tai shao
EmuJ_000241900.1	13	41	2.597	0.0342177	Activator of 90 kDa heat shock protein ATPase homolog 1
EmuJ_000242700.1	9	46	1.677	0.031787	Serine/threonine-protein phosphatase 2A activator
EmuJ_000244500.1	9	60.7	2.839	0.0475413	Ubiquitin-conjugating enzyme E2 G1
EmuJ_000244800.1	18	21.5	2.248	0.00266025	Calcium-transporting ATPase sarcoplasmic/endoplasmic reticulum type
EmuJ_000248300.1	25	46.3	3.047	5.32714e-07	Glutamine--tRNA ligase
EmuJ_000249400.1	7	18.1	2.466	0.0159772	Innexin unc-9
EmuJ_000249600.1	47	54.7	2.505	1.69447e-11	Endoplasmic reticulum chaperone BiP
EmuJ_000250300.1	60	40.5	1.034	3.40606e-05	Unconventional myosin-XVIIIa
EmuJ_000250600.1	15	55.3	1.974	7.44927e-09	Developmentally-regulated GTP-binding protein 1
EmuJ_000253800.1	10	19.4	1.565	0.000233419	Serine/threonine-protein phosphatase 2A 56 kDa regulatory subunit alpha isoform
EmuJ_000254600.1	37	84.5	1.883	8.45684e-11	Glyceraldehyde-3-phosphate dehydrogenase
EmuJ_000254750.1	16	62.6	1.373	0.00241898	ADP-ribosylation factor
EmuJ_000255300.1	11	61.8	1.633	1.70572e-10	Ras-related protein RABD2a
EmuJ_000256500.1	37	72.3	2.257	1.79063e-06	Fumarate hydratase class I, aerobic
EmuJ_000261600.1	22	61.2	2.605	2.70039e-09	Fructose-1,6-bisphosphatase 1
EmuJ_000264900.1	56	64.8	3.449	2.75985e-08	Stress-induced-phosphoprotein 1
EmuJ_000283100.1	14	33.4	2.098	0.00826418	Hydroxymethylglutaryl-CoA synthase, cytoplasmic
EmuJ_000292600.1	25	63.7	1.269	1.19739e-05	Actin-related protein 3B
EmuJ_000292700.1	102	82.6	1.67	4.44089e-16	Phosphoenolpyruvate carboxykinase [GTP]
EmuJ_000296500.1	28	26.8	2.693	0.00370931	Isoleucine--tRNA ligase, cytoplasmic
EmuJ_000302100.1	7	13.7	2.002	0.0141607	No hits found
EmuJ_000303000.1	20	20.5	2.071	0.00590456	Endosome/lysosome-associated apoptosis and autophagy regulator family member 2
EmuJ_000305400.1	28	64.7	2.329	6.27874e-06	Calponin-3
EmuJ_000305900.1	13	35.6	2.026	4.3456e-05	Guanine nucleotide-binding protein G(q) subunit alpha
EmuJ_000317800.1	10	46.8	2.548	0.0158993	Thioredoxin-like protein 1
EmuJ_000318500.1	4	63.2	1.631	0.00243297	SH3 domain-binding glutamic acid-rich-like protein 3
EmuJ_000320800.1	12	65.9	2.991	4.98314e-07	10 kDa heat shock protein, mitochondrial
EmuJ_000321550.1	17	41.9	1.105	8.45404e-05	Dihydrolipoyllysine-residue acetyltransferase component of pyruvate dehydrogenase complex, mitochondrial
EmuJ_000324100.1	46	51.7	2.376	5.05222e-06	Lon protease homolog, mitochondrial
EmuJ_000331200.1	13	42.2	2.856	0.00969744	COP9 signalosome complex subunit 6
EmuJ_000332300.1	15	37.3	1.631	0.00104009	RuvB-like 2
EmuJ_000334400.1	14	78.3	1.377	6.40023e-06	Ubiquitin-conjugating enzyme E2 N
EmuJ_000338500.1	10	25	1.26	0.0139312	Protein crumbs homolog 1
EmuJ_000340500.1	15	40.2	2.29	0.000701215	Alpha-N-acetylgalactosaminidase
EmuJ_000342600.1	47	47	1.659	2.15925e-11	Sodium/potassium-transporting ATPase subunit alpha
EmuJ_000343000.1	39	16.6	1.587	0.0291484	Neurogenic locus notch homolog protein 1
EmuJ_000344100.1	16	45.2	2.229	0.00074392	Probable isocitrate dehydrogenase [NAD] subunit alpha, mitochondrial
EmuJ_000345100.1	12	21.7	2.126	0.00331543	Coatomer subunit delta
EmuJ_000345800.1	14	33.6	1.899	0.00245439	NADH dehydrogenase [ubiquinone] 1 alpha subcomplex subunit 10, mitochondrial
EmuJ_000346700.1	27	23.2	1.579	2.0914e-07	No hits found
EmuJ_000348100.1	42	65.6	1.807	2.22045e-16	Arginine--tRNA ligase, cytoplasmic
EmuJ_000348300.1	37	64.6	1.115	3.42502e-05	Asparagine--tRNA ligase, cytoplasmic
EmuJ_000350500.1	30	37	1.465	0.000370022	Puromycin-sensitive aminopeptidase
EmuJ_000357500.1	7	12.7	1.889	5.58617e-05	Heat shock cognate 70 kDa protein
EmuJ_000360900.1	43	37.4	1.277	0.00939813	Cullin-associated NEDD8-dissociated protein 1
EmuJ_000365000.1	11	19	1.585	0.0306734	Dolichyl-diphosphooligosaccharide--protein glycosyltransferase subunit 2
EmuJ_000366000.1	13	42.8	1.989	7.56819e-05	NADH dehydrogenase [ubiquinone] flavoprotein 1, mitochondrial
EmuJ_000375800.1	34	43.9	1.688	1.83827e-10	Threonine--tRNA ligase 1, cytoplasmic
EmuJ_000376500.1	27	41.3	2.558	0.00235215	Long-chain-fatty-acid--CoA ligase 4
EmuJ_000377000.1	4	18.8	1.465	0.0221921	DCN1-like protein 1
EmuJ_000380500.1	19	36.1	1.03	0.00104941	Protein ROP
EmuJ_000382200.1	25	89.6	4.249	1.49591e-07	Ferritin heavy chain
EmuJ_000389100.1	27	56.3	2.013	3.23697e-09	Retinaldehyde dehydrogenase 3
EmuJ_000394100.1	23	74	1.752	1.18436e-06	Tryptophan--tRNA ligase, cytoplasmic
EmuJ_000407300.1	32	51.6	2.886	1.70448e-05	Actin-2
EmuJ_000412500.1	12	61.3	4.381	0.000222342	No hits found
EmuJ_000416000.1	9	44.3	1.044	0.00602845	Succinate dehydrogenase [ubiquinone] iron-sulfur subunit, mitochondrial
EmuJ_000416400.1	33	90.4	2.762	2.36478e-13	Triosephosphate isomerase
EmuJ_000422600.1	43	59.8	1.325	3.53051e-14	Succinate dehydrogenase [ubiquinone] flavoprotein subunit, mitochondrial
EmuJ_000427900.1	3	13.5	1.433	0.0177485	NADH dehydrogenase [ubiquinone] 1 beta subcomplex subunit 5, mitochondrial
EmuJ_000429200.1	19	51.7	1.801	2.05892e-05	Protein phosphatase 1 regulatory subunit 7
EmuJ_000429700.1	35	48	2.951	1.25416e-09	2-oxoglutarate dehydrogenase complex component E1
EmuJ_000433700.1	11	11.5	2.175	0.0218855	Protein FAM98A
EmuJ_000434000.1	7	31.3	1.842	0.0078658	ATP-dependent (S)-NAD(P)H-hydrate dehydratase
EmuJ_000437500.1	24	30.5	1.067	0.00372723	Alanine--tRNA ligase, cytoplasmic
EmuJ_000438400.1	3	15.5	2.145	0.0364888	S-formylglutathione hydrolase
EmuJ_000439300.1	28	56.4	3.527	7.31582e-06	Lupus La protein
EmuJ_000440700.1	25	64.1	1.083	0.0311278	26S proteasome regulatory subunit 10B
EmuJ_000444000.1	22	67.1	3.742	0.0457563	UV excision repair protein rhp23
EmuJ_000445200.1	10	52.5	1.902	0.00579383	6-phosphogluconolactonase
EmuJ_000447500.1	18	74.3	1.045	0.0492945	Calcineurin B homologous protein 1
EmuJ_000456000.1	18	61.1	1.16	8.54404e-07	Actin-related protein 2/3 complex subunit 3
EmuJ_000460500.1	13	10.8	1.442	0.00746246	Heterogeneous nuclear ribonucleoprotein U-like protein 1
EmuJ_000461200.1	9	17.7	1.598	0.00393965	Coiled-coil domain-containing protein 6
EmuJ_000462900.1	9	30.4	2.426	0.0224767	Caspase-3
EmuJ_000463400.1	13	42.5	3.552	0.000665249	Nuclear migration protein nudC
EmuJ_000465300.1	5	31.7	2.087	0.00468039	Acyl-protein thioesterase 1
EmuJ_000465500.1	24	62.3	3.635	3.36393e-08	Protein SET
EmuJ_000466300.1	12	16.7	1.335	0.0477732	Probable cytosolic oligopeptidase A
EmuJ_000466700.1	11	22.8	1.292	0.0269324	Striatin-3
EmuJ_000467200.1	39	11.5	1.923	0.000257514	Ankyrin-2
EmuJ_000468500.1	9	42.1	3.2	0.036893	Charged multivesicular body protein 1a
EmuJ_000470500.1	28	48.1	1.352	1.6616e-06	No hits found
EmuJ_000471300.1	12	40.1	2.706	7.36986e-05	Delta-aminolevulinic acid dehydratase
EmuJ_000476900.1	17	51.9	1.583	2.29678e-07	GDP-L-fucose synthase
EmuJ_000480000.1	9	29.8	2.092	0.00688418	No hits found
EmuJ_000481200.1	9	43.1	1.281	1.45484e-06	Proteasome subunit beta type-2
EmuJ_000485800.1	35	54.7	1.703	6.16884e-12	Moesin/ezrin/radixin homolog 1
EmuJ_000486200.1	27	58.8	2.241	0.000111347	Vacuolar protein sorting-associated protein 4A
EmuJ_000487400.1	30	90.6	1.773	4.17846e-09	Inorganic pyrophosphatase
EmuJ_000490500.1	10	29	1.594	0.0482092	Y-box-binding protein 1
EmuJ_000490900.1	8	27.7	1.598	6.16368e-06	Eukaryotic translation initiation factor 2 subunit 3
EmuJ_000491400.1	17	83.9	3.217	0.0272412	Calmodulin
EmuJ_000494800.1	15	24.4	3.917	0.00502929	Amino acid transporter heavy chain SLC3A1
EmuJ_000499000.1	14	42.2	1.534	4.10235e-07	Tumor protein p63-regulated gene 1-like protein
EmuJ_000499100.1	13	34.2	1.701	0.0480381	Histone H1, gonadal
EmuJ_000501500.1	62	63.2	2.054	2.39808e-14	Glycogen phosphorylase, muscle form
EmuJ_000511900.1	23	58.8	3.629	2.29723e-05	L-threonine 3-dehydrogenase, mitochondrial
EmuJ_000513400.1	31	22.1	4.536	0.00741281	Intersectin-1
EmuJ_000517100.1	23	68.4	4.562	2.60833e-05	Elongation factor 1-delta
EmuJ_000517700.1	22	55.7	1.413	0.000816345	Probable mannose-6-phosphate isomerase
EmuJ_000518400.1	26	70	1.347	9.14624e-08	Biotin--protein ligase
EmuJ_000519200.1	23	58.9	2.534	0.000294782	Succinate--CoA ligase [ADP-forming] subunit beta, mitochondrial (Fragment)
EmuJ_000523800.1	12	39.8	2.104	6.78644e-08	Aldo-keto reductase family 1 member A1-B
EmuJ_000524700.1	13	36.8	1.209	0.0134277	BRO1 domain-containing protein BROX
EmuJ_000525600.1	16	37.9	2.155	0.0175616	Dolichyl-diphosphooligosaccharide--protein glycosyltransferase 48 kDa subunit
EmuJ_000528800.1	8	35.5	2.032	1.74629e-05	Actin-depolymerizing factor 3
EmuJ_000528900.1	16	71.5	1.608	2.48122e-07	Actin-depolymerizing factor 2
EmuJ_000532700.1	20	74.4	2.438	0.000376035	Calmodulin
EmuJ_000533700.1	15	72.1	2.413	2.24702e-06	Actin-related protein 2/3 complex subunit 5-B
EmuJ_000535400.1	20	62.6	1.091	0.000590446	Carbonic anhydrase 1
EmuJ_000537000.1	10	37.9	2.52	0.000777208	Isocitrate dehydrogenase [NAD] subunit gamma 1, mitochondrial
EmuJ_000538900.1	26	88.6	1.972	1.6714e-07	Glutathione S-transferase Mu 2
EmuJ_000544600.1	9	38	2.32	6.27792e-05	Transmembrane emp24 domain-containing protein 10
EmuJ_000545600.1	15	27.8	1.975	2.81342e-06	ATP-dependent RNA helicase DDX1
EmuJ_000546900.1	29	61.5	2.291	3.27516e-09	Spliceosome RNA helicase DDX39B
EmuJ_000550000.1	26	82	2.927	2.68102e-06	Fatty acid-binding protein homolog 1
EmuJ_000573900.1	12	81.5	2.484	4.21977e-05	Myosin-2 essential light chain
EmuJ_000574700.1	10	43.2	2.55	0.0440632	Transmembrane emp24 domain-containing protein 2 (Fragment)
EmuJ_000579800.1	11	57.4	2.375	0.000973672	Histone H3.3
EmuJ_000582650.1	7	32.2	1.727	0.00168097	Protein ZNRD2
EmuJ_000582900.1	3	26.2	1.503	0.00987777	Small nuclear ribonucleoprotein Sm D1
EmuJ_000583400.1	13	33.3	1.456	1.29841e-05	Synaptotagmin-1
EmuJ_000587600.1	12	73.3	2.88	0.000218467	Growth factor receptor-bound protein 2
EmuJ_000589100.1	35	71.6	3.24	7.08597e-10	Glutamate dehydrogenase 2, mitochondrial
EmuJ_000590200.1	10	48.3	1.006	0.0138706	Proteasome subunit beta type-8
EmuJ_000595000.1	14	54	1.108	6.31492e-05	Mitochondrial dicarboxylate carrier
EmuJ_000595200.1	14	27.2	2.236	0.000710516	Four and a half LIM domains protein 2
EmuJ_000595500.1	14	31.7	1.51	7.81188e-05	Calcium/calmodulin-dependent protein kinase type II alpha chain
EmuJ_000595600.1	8	37.1	2.825	0.033133	Transgelin
EmuJ_000595700.1	10	48.4	2.397	0.000267016	Transgelin
EmuJ_000597600.1	5	60.5	1.262	0.0102801	Adenosine 5'-monophosphoramidase HINT1
EmuJ_000597700.1	30	31.3	3.257	0.00116486	Kettin homolog
EmuJ_000601000.1	6	34.1	2.83	0.00438791	Nuclear transport factor 2A
EmuJ_000602100.1	10	5.3	1.415	0.00011245	Structural maintenance of chromosomes protein 2
EmuJ_000607900.1	9	47.5	2.511	0.00266573	Superoxide dismutase [Mn], mitochondrial
EmuJ_000610500.1	134	18.2	2.932	0.000149662	Titin
EmuJ_000611700.1	8	25.2	2.334	0.0026042	LanC-like protein 3 homolog
EmuJ_000616300.1	26	42.4	1.174	0.00256566	Mitochondrial inner membrane m-AAA protease component AFG3L2
EmuJ_000616800.1	6	42.9	2.219	0.000889919	Ubiquitin-conjugating enzyme E2 variant 2
EmuJ_000620900.1	5	14.3	1.62	0.00469938	COP9 signalosome complex subunit 3
EmuJ_000622900.1	11	59.2	2.367	0.000870919	S-methyl-5'-thioadenosine phosphorylase
EmuJ_000624500.1	22	64.9	1.664	0.000579203	Calcyphosin-like protein
EmuJ_000626300.1	37	61.4	2.532	3.74274e-10	Glucose-6-phosphate isomerase
EmuJ_000629500.1	25	51.1	2.579	9.32322e-06	Lysine--tRNA ligase
EmuJ_000634800.1	16	46.6	2.168	5.36497e-08	L-lactate dehydrogenase B-A chain
EmuJ_000635100.1	16	22.2	3.146	0.000996339	Protein TFG
EmuJ_000635200.1	8	44.8	2.514	0.00225883	Purine nucleoside phosphorylase
EmuJ_000635800.1	8	33.3	1.325	0.000437273	Purine nucleoside phosphorylase
EmuJ_000637300.1	28	81.9	3.499	2.17617e-09	Microtubule-associated protein RP/EB family member 1
EmuJ_000638300.1	9	82.9	1.895	0.00140315	Superoxide dismutase [Cu-Zn]
EmuJ_000638400.1	56	38	1.375	6.66134e-15	Ankyrin-2
EmuJ_000644500.1	39	31.4	1.889	0.0013362	Glycogen debranching enzyme
EmuJ_000645800.1	23	48.2	2.872	1.24286e-05	NADP-dependent malic enzyme
EmuJ_000645900.1	44	48.8	2.271	4.25739e-09	Cell cycle and apoptosis regulator protein 2
EmuJ_000653100.1	39	79.5	4.562	0.000367514	Calreticulin
EmuJ_000653900.1	28	53.9	4.196	2.63212e-12	Myophilin
EmuJ_000656000.1	4	41.1	1.985	0.0463399	ATP synthase F(1) complex subunit delta, mitochondrial
EmuJ_000658900.1	71	67.5	1.774	6.36962e-11	Protein F37C4.5
EmuJ_000660800.1	12	43.2	2.244	0.000138098	L-lactate dehydrogenase A chain
EmuJ_000660900.1	7	31.6	1.392	0.0017011	IST1 homolog
EmuJ_000668800.1	35	57.9	2.269	3.09495e-10	Prolyl endopeptidase
EmuJ_000669700.1	14	32.7	1.676	4.46844e-07	cAMP-dependent protein kinase catalytic subunit alpha
EmuJ_000673750.1	9	25.1	2.152	0.00229442	Citramalyl-CoA lyase, mitochondrial
EmuJ_000675600.1	17	78.4	1.805	0.000668453	Vacuolar protein sorting-associated protein VTA1 homolog
EmuJ_000677800.1	16	52.2	1.26	0.0216868	Obg-like ATPase 1
EmuJ_000682300.1	10	44.9	1.387	2.47056e-05	Proteasome subunit alpha type-8
EmuJ_000682900.1	5	33.3	1.763	0.0191647	NPC intracellular cholesterol transporter 2
EmuJ_000683800.1	49	84.6	1.334	9.91278e-11	T-complex protein 1 subunit theta
EmuJ_000685500.1	9	30.4	2.212	3.57459e-05	Reticulon-3
EmuJ_000689000.1	18	29.8	1.462	0.00787552	Polyadenylate-binding protein 1
EmuJ_000690100.1	8	31.2	3.265	0.000547734	GDP-mannose 4,6 dehydratase
EmuJ_000695200.1	18	40.6	2.646	2.56818e-06	NADP-dependent malic enzyme
EmuJ_000700600.1	9	24.6	2.548	0.0250841	Glutathione synthetase
EmuJ_000701800.1	48	59.6	4.286	0.000143028	Basement membrane-specific heparan sulfate proteoglycan core protein
EmuJ_000702700.1	39	58.1	2.282	1.62448e-12	T-complex protein 1 subunit beta
EmuJ_000704400.1	26	34.1	1.248	0.00721092	Lysosomal alpha-mannosidase
EmuJ_000707400.1	16	65.9	2.326	0.000172575	ATP synthase subunit d, mitochondrial
EmuJ_000707800.1	5	38.6	1.79	0.012848	No hits found
EmuJ_000708500.1	10	33.7	1.44	0.00109019	Epimerase family protein SDR39U1
EmuJ_000708800.1	8	13.5	1.195	0.0160497	5'-AMP-activated protein kinase catalytic subunit alpha-2
EmuJ_000708900.1	14	21.9	2.006	0.000262338	Long-chain-fatty-acid--CoA ligase 1
EmuJ_000711500.1	47	52.1	1.251	4.76194e-09	Ubiquitin-like modifier-activating enzyme 1
EmuJ_000715100.1	8	47.8	2.523	0.000262008	No hits found
EmuJ_000716100.1	4	13	1.641	0.0298706	Protein tyrosine phosphatase type IVA 3
EmuJ_000716400.1	150	65.7	2.896	4.44089e-16	Filamin-A
EmuJ_000716600.1	38	45.9	2.436	1.45681e-07	Neutral alpha-glucosidase AB
EmuJ_000717700.1	39	64.8	1.17	1.95495e-08	T-complex protein 1 subunit epsilon
EmuJ_000720300.1	13	27.8	1.178	0.0168173	NADH dehydrogenase [ubiquinone] iron-sulfur protein 2, mitochondrial
EmuJ_000720500.1	36	56.2	1.005	2.30116e-05	ATP synthase F(1) complex subunit alpha, mitochondrial
EmuJ_000722500.1	11	32	1.343	0.00163735	Septin-10
EmuJ_000722600.1	42	26.1	4.032	0.00756132	Sialidase
EmuJ_000727100.1	21	68	2.656	1.03286e-06	Enoyl-[acyl-carrier-protein] reductase, mitochondrial
EmuJ_000727850.1	5	23.4	2.213	0.00255658	A-kinase anchor protein 10, mitochondrial
EmuJ_000733000.1	35	45.9	1.944	1.59606e-12	Electromotor neuron-associated protein 2 (Fragment)
EmuJ_000733100.1	31	27.8	3.353	0.00114692	Prosaposin
EmuJ_000734700.1	20	45.8	3.664	0.00195593	Troponin I 4
EmuJ_000736000.1	115	48.2	2.136	1.04e-06	Talin-1
EmuJ_000736050.1	9	21.4	2.307	1.13197e-05	NAD(P)H-hydrate epimerase
EmuJ_000743700.1	26	54	2.53	0.00417119	Fatty acid amide hydrolase 1
EmuJ_000749800.1	16	61	2.622	9.4021e-07	Eukaryotic translation initiation factor 5A-1
EmuJ_000752000.1	45	75.6	1.122	8.82297e-09	ATP synthase F(1) complex catalytic subunit beta, mitochondrial
EmuJ_000755550.1	5	32.6	1.322	0.0384947	NADH dehydrogenase [ubiquinone] 1 alpha subcomplex subunit 8
EmuJ_000757700.1	7	49.7	1.468	0.00984244	Alpha-tocopherol transfer protein-like
EmuJ_000757800.1	8	32.6	1.468	0.00984244	Alpha-tocopherol transfer protein-like
EmuJ_000758000.1	6	19.9	1.615	0.00371737	Alpha-tocopherol transfer protein-like
EmuJ_000758800.1	16	54.4	1.637	9.82309e-07	Hypoxanthine-guanine phosphoribosyltransferase
EmuJ_000762100.1	8	69.3	1.585	0.0296192	Cytochrome c oxidase subunit 5A, mitochondrial
EmuJ_000763300.1	129	79.4	4.401	-4.44089e-16	Paramyosin
EmuJ_000766600.1	12	31.7	2.671	0.00517	Cysteine-rich secretory protein LCCL domain-containing 1
EmuJ_000771600.1	18	48.5	2.708	0.0322619	Haloacid dehalogenase-like hydrolase domain-containing 5
EmuJ_000772300.1	8	35.2	2.008	0.000262709	F-actin-capping protein subunit beta isoforms 1 and 2
EmuJ_000775100.1	17	58.7	2.751	0.000231143	tRNA-splicing ligase complex subunit RTRAF
EmuJ_000777100.1	20	46.5	2.365	0.000269749	Aspartate--tRNA ligase, cytoplasmic
EmuJ_000777200.1	30	35.8	2.511	0.000203336	Coatomer subunit beta
EmuJ_000780600.1	12	34.4	1.172	2.59715e-05	Transcriptional activator protein Pur-alpha
EmuJ_000786800.1	23	43.4	1.515	1.67784e-07	Fimbrin
EmuJ_000787700.1	28	76.3	4.16	7.55733e-06	No hits found
EmuJ_000790200.1	11	32.5	2.025	0.000543322	Cathepsin B
EmuJ_000792800.1	16	61.7	1.401	6.85433e-07	Tropinone reductase 1
EmuJ_000793800.1	35	46.5	2.755	0.0227987	Cysteine--tRNA ligase, cytoplasmic
EmuJ_000799500.1	22	64.6	1.978	3.42837e-13	2,3-bisphosphoglycerate-dependent phosphoglycerate mutase
EmuJ_000804800.1	16	34.8	3.085	0.0044068	CAP-Gly domain-containing linker protein 1
EmuJ_000806900.1	17	50.4	3.737	0.00192473	Heterogeneous nuclear ribonucleoprotein A2 homolog 1
EmuJ_000807100.1	18	51.6	3.332	0.0243703	Heterogeneous nuclear ribonucleoprotein A1, A2/B1 homolog
EmuJ_000824100.1	17	51.7	1.446	2.50658e-06	Serpin B11
EmuJ_000825450.1	12	36.2	2.384	0.000453105	Hsp70-binding protein 1
EmuJ_000826400.1	9	31	1.462	1.50704e-05	Synaptobrevin homolog YKT6
EmuJ_000827900.1	6	30.8	1.312	0.0396614	Malignant T-cell-amplified sequence 1
EmuJ_000828050.1	7	15.2	1.807	0.0398403	Transforming acidic coiled-coil-containing protein 2
EmuJ_000828200.1	12	37.1	1.957	0.0293628	Sorting nexin-2
EmuJ_000830600.1	24	44.6	1.428	0.000252993	Alpha-adducin
EmuJ_000835500.1	30	50.5	5.215	5.21805e-13	Myosin essential light chain, striated adductor muscle
EmuJ_000836300.1	31	51.5	2.05	4.60807e-07	Lim and transglutaminase domain protein ltd-1
EmuJ_000843500.1	40	64.5	1.999	2.71729e-11	UTP--glucose-1-phosphate uridylyltransferase
EmuJ_000844700.1	9	34.8	2.803	0.0102187	NADH dehydrogenase [ubiquinone] iron-sulfur protein 8, mitochondrial
EmuJ_000846400.1	24	57.6	1.679	2.17204e-12	6-phosphogluconate dehydrogenase, decarboxylating
EmuJ_000851100.1	15	43	1.442	0.010644	RuvB-like 1
EmuJ_000851600.1	31	56.1	1.145	0.000654462	MICOS complex subunit MIC60
EmuJ_000865300.1	55	57.5	1.56	7.37188e-14	Eukaryotic translation elongation factor 2
EmuJ_000866000.1	5	67.1	1.701	0.0309463	Small nuclear ribonucleoprotein G
EmuJ_000870200.1	22	59.1	1.946	5.82055e-05	Dihydrolipoyl dehydrogenase, mitochondrial
EmuJ_000871600.1	34	81.8	3.064	5.03034e-06	Dynactin subunit 2
EmuJ_000872100.1	39	65.5	1.119	2.40669e-09	T-complex protein 1 subunit gamma
EmuJ_000873800.1	11	51.9	1.6	0.00373574	Universal stress protein in QAH/OAS sulfhydrylase 3'region
EmuJ_000875100.1	31	54.1	2.112	2.29022e-06	Calnexin
EmuJ_000875300.1	18	19.4	1.798	0.000418923	Ubiquitin carboxyl-terminal hydrolase 7
EmuJ_000876700.1	41	49.8	2.777	1.01182e-06	Non-lysosomal glucosylceramidase
EmuJ_000878000.1	17	23.2	1.421	0.00206401	Dynamin-1
EmuJ_000886700.1	4	32.8	2.051	0.0115052	Small nuclear ribonucleoprotein Sm D3
EmuJ_000887500.1	19	50.3	2.591	2.32522e-05	Hsc70-interacting protein
EmuJ_000890400.1	33	41	1.707	0.027943	Mitochondrial proton/calcium exchanger protein
EmuJ_000890800.1	24	36.4	1.642	5.54901e-11	FERM domain-containing protein 3
EmuJ_000893000.1	11	64.4	1.927	0.00270898	Ras suppressor protein 1
EmuJ_000893500.1	14	73.8	3.461	8.34683e-08	Cysteine and glycine-rich protein 2
EmuJ_000894300.1	9	27.9	2.337	0.0123873	Glyoxalase domain-containing protein 4
EmuJ_000897100.1	27	59.4	1.992	1.99445e-08	Adenylyl cyclase-associated protein 1
EmuJ_000903800.1	21	46	2.585	2.37968e-07	Endophilin-A3
EmuJ_000904200.1	12	21.6	1.952	0.000668145	No hits found
EmuJ_000905100.1	29	24.4	1.106	0.00390362	Centrosomal protein of 135 kDa
EmuJ_000905600.1	37	93.7	1.918	8.88178e-16	Fructose-bisphosphate aldolase
EmuJ_000907600.1	23	69.1	1.225	2.18598e-05	Regulator of microtubule dynamics protein 1
EmuJ_000909400.1	35	78.6	1.374	2.15915e-06	T-complex protein 1 subunit delta
EmuJ_000910700.1	11	14.1	1.447	0.0224863	CLIP-associating protein 1
EmuJ_000912900.1	8	44	1.737	0.00695302	Probable NADH dehydrogenase [ubiquinone] iron-sulfur protein 7, mitochondrial
EmuJ_000913300.1	12	59.1	2.856	0.00776766	Thioredoxin-dependent peroxide reductase, mitochondrial
EmuJ_000915700.1	19	54.4	1.414	1.65477e-05	NADH dehydrogenase [ubiquinone] 1 alpha subcomplex subunit 9, mitochondrial
EmuJ_000917000.1	50	59	1.977	6.89448e-08	Heat shock 70 kDa protein 4L
EmuJ_000920400.1	22	40.2	4.3	0.0335023	Hsp90 co-chaperone Cdc37
EmuJ_000920600.1	24	84.5	3.223	1.92916e-07	Peptidyl-prolyl cis-trans isomerase
EmuJ_000921400.1	12	30.4	2.541	0.000106668	Xaa-Pro dipeptidase
EmuJ_000921800.1	15	29.2	1.762	0.000153081	Nardilysin
EmuJ_000924400.1	3	14.5	1.64	0.0300124	Gamma-soluble NSF attachment protein
EmuJ_000925300.1	30	72.7	1.12	3.79406e-08	Annexin B22
EmuJ_000925600.1	7	34.1	3.07	0.0176939	Clathrin light chain A
EmuJ_000926700.1	5	47	1.361	0.0289481	Peptide methionine sulfoxide reductase MsrA
EmuJ_000927700.1	7	60.3	3.734	0.0201112	Histone H2A.V
EmuJ_000930000.1	13	40.6	1.868	1.03207e-06	Erlin-1
EmuJ_000933300.1	11	32.8	1.439	0.00684654	COP9 signalosome complex subunit 1
EmuJ_000935200.1	32	65.3	2.513	4.12358e-08	Putative NADPH-dependent quinone oxidoreductase VAT1L
EmuJ_000935700.1	31	30.9	1.218	0.0399882	Nardilysin
EmuJ_000937700.1	28	48.9	3.522	4.52331e-07	Tropomodulin
EmuJ_000938600.1	51	62.9	2.118	1.16611e-09	97 kDa heat shock protein
EmuJ_000940000.1	15	52.9	4.186	0.00372153	Complement component 1 Q subcomponent-binding protein, mitochondrial
EmuJ_000943900.1	30	71.6	1.665	0.00154262	Phosphoglucomutase 1
EmuJ_000947700.1	11	39.6	2.162	0.00136582	Uncharacterized protein ZK1073.1
EmuJ_000952200.1	243	56.6	2.615	1.44729e-12	Twitchin
EmuJ_000952600.1	13	25.2	2.957	0.0222525	Hemicentin-1
EmuJ_000953200.1	21	58.7	2.197	4.42704e-06	Dihydropyrimidinase-related protein 2
EmuJ_000953400.1	34	67.2	1.03	0.000107764	Dihydropyrimidinase
EmuJ_000954000.1	11	53.2	2.936	0.0379219	Elongation factor 1-beta
EmuJ_000958100.1	56	86.3	8.144	2.0961e-13	Tropomyosin
EmuJ_000958600.1	3	27.8	2.105	0.00469896	Serine/arginine-rich splicing factor 7
EmuJ_000962000.1	40	58.1	7.23	5.66267e-06	Troponin T
EmuJ_000966400.1	42	34.4	2.997	0.00384903	Pentatricopeptide repeat-containing protein At1g66345, mitochondrial
EmuJ_000970500.1	15	30.9	2.733	5.99513e-06	Lysosomal aspartic protease
EmuJ_000972400.1	13	24.6	1.651	0.00040707	Leukotriene A-4 hydrolase
EmuJ_000973400.1	50	52	3.067	4.34319e-13	Lamin
EmuJ_000973500.1	71	66.4	4.423	2.62901e-13	Lamin
EmuJ_000975400.1	6	34.9	1.231	0.0346587	UPF0047 protein C4A8.02c
EmuJ_000976700.1	13	22.2	1.323	0.00773588	Rho GTPase-activating protein 12
EmuJ_000981800.1	49	38.4	2.271	0.0062119	Hypoxia up-regulated protein 1
EmuJ_000984300.1	8	49.5	2.041	0.00196645	No hits found
EmuJ_000984800.1	26	67.5	2.036	8.83769e-08	UDP-glucose 4-epimerase
EmuJ_000985500.1	12	27.8	2.475	0.000391849	Twinfilin-1
EmuJ_000989000.1	9	34.9	1.123	0.0262264	F-actin-capping protein subunit alpha-2
EmuJ_000990200.1	25	39.1	1.928	0.00277896	No hits found
EmuJ_000990300.1	46	74.4	5.22	1.73447e-08	No hits found
EmuJ_000997550.1	19	33.7	1.618	4.55418e-05	Programmed cell death 6-interacting protein
EmuJ_001000100.1	11	82.2	2.757	0.000349823	Ubiquitin-conjugating enzyme E2 L3
EmuJ_001002700.1	23	49	2.537	0.000111628	Protein disulfide-isomerase A6 homolog
EmuJ_001004900.1	43	66.9	3.25	0.000149565	Myophilin
EmuJ_001008100.1	18	41.5	1.311	0.017178	Histidine--tRNA ligase
EmuJ_001008200.1	39	39.3	2.518	6.59992e-10	Calcium-transporting ATPase sarcoplasmic/endoplasmic reticulum type
EmuJ_001015600.1	22	77.1	4.633	3.29682e-07	Peptidyl-prolyl cis-trans isomerase 6
EmuJ_001021300.1	7	24	3.102	0.00585239	CD63 antigen
EmuJ_001022300.1	44	47.9	3.973	8.01507e-08	Probable protein disulfide-isomerase ER-60
EmuJ_001025000.1	56	53.3	2.386	6.43228e-11	Kinesin heavy chain
EmuJ_001026000.1	6	47	2.842	0.0264962	Thioredoxin domain-containing protein 17
EmuJ_001028100.1	34	68.2	2.33	7.29734e-10	Dipeptidyl peptidase 3
EmuJ_001028500.1	46	68.6	2.495	1.00364e-13	Probable citrate synthase 1, mitochondrial
EmuJ_001028800.1	9	27.2	1.168	0.0105136	Lysosomal Pro-X carboxypeptidase
EmuJ_001031700.1	21	51.9	2.999	5.19305e-07	Putative aminopeptidase W07G4.4
EmuJ_001032200.1	24	65.8	3.374	0.000111886	Ornithine aminotransferase, mitochondrial
EmuJ_001035400.1	9	14.2	1.245	0.00611114	Pyruvate kinase PKLR
EmuJ_001043100.1	38	74.8	1.886	1.4877e-14	Phosphoglycerate kinase
EmuJ_001043550.1	3	23.5	2.545	0.00218043	Succinate dehydrogenase [ubiquinone] cytochrome b small subunit, mitochondrial
EmuJ_001043900.1	48	52.9	2.546	4.32278e-07	Endoplasmin
EmuJ_001049000.1	17	36.7	4.225	0.00202413	High mobility group protein DSP1
EmuJ_001050200.1	24	30.9	1.726	0.000245425	AP-2 complex subunit alpha-2
EmuJ_001056900.1	26	56.7	2.544	4.44089e-16	Adenylosuccinate synthetase
EmuJ_001060100.1	39	84.4	2.679	4.84694e-08	14-3-3 protein zeta
EmuJ_001064900.1	12	51.2	1.047	0.00134383	Proteasome subunit beta type-3
EmuJ_001065400.1	29	52	3.539	5.93529e-09	Stress-70 protein, mitochondrial
EmuJ_001065500.1	31	67.7	2.883	0.000480005	Uncharacterized protein ZK1073.1
EmuJ_001068500.1	40	83.8	2.34	1.11022e-15	Isocitrate dehydrogenase [NADP], mitochondrial
EmuJ_001073400.1	8	34	2.124	0.00198107	Receptor expression-enhancing protein 5
EmuJ_001073700.1	21	26.7	1.781	0.0112451	Staphylococcal nuclease domain-containing protein 1
EmuJ_001075900.1	20	33.7	1.581	1.06253e-05	NADH-ubiquinone oxidoreductase 75 kDa subunit, mitochondrial
EmuJ_001078100.1	24	53.8	2.255	3.27649e-06	Pyruvate kinase PKM
EmuJ_001080500.1	6	30.9	2.373	0.0267984	RNA-binding protein 8A
EmuJ_001083400.1	20	23.2	2.675	1.16243e-08	Aspartyl aminopeptidase
EmuJ_001085100.1	61	76.2	1.842	2.2915e-13	Heat shock cognate 70 kDa protein
EmuJ_001085400.1	80	89.1	1.767	2.66898e-13	Heat shock cognate 70 kDa protein
EmuJ_001087500.1	17	34.9	2.205	6.07431e-05	Phosphopentomutase
EmuJ_001090400.1	8	44.8	1.197	0.000317961	Persulfide dioxygenase ETHE1 homolog, mitochondrial
EmuJ_001090800.1	14	24.2	1.79	0.00117058	Antigen EM13
EmuJ_001092500.1	12	12.4	1.163	1.94732e-05	Serine/arginine-rich splicing factor 1
EmuJ_001093100.1	16	34.1	3.836	0.000290597	PDZ and LIM domain protein Zasp
EmuJ_001095000.1	10	58.1	1.912	0.00160617	ADP-ribose glycohydrolase MACROD2
EmuJ_001096300.1	53	54.2	2.021	0.000101741	Alpha-actinin
EmuJ_001098900.1	6	60.4	1.779	0.0191445	Elongin-B
EmuJ_001100200.1	26	78.9	4.406	0.00670219	Aminoacyl tRNA synthase complex-interacting multifunctional protein 1
EmuJ_001101900.1	26	53.7	1.456	0.00251862	26S proteasome regulatory subunit 4
EmuJ_001104400.1	27	41.8	1.248	0.000963702	Serine/threonine-protein phosphatase 2A 65 kDa regulatory subunit A alpha isoform
EmuJ_001104500.1	33	62.1	1.004	6.66328e-06	Mitochondrial import receptor subunit TOM70
EmuJ_001104800.1	17	69.7	5.074	3.90059e-05	Acidic leucine-rich nuclear phosphoprotein 32-related protein
EmuJ_001105200.1	36	44.7	2.09	1.90007e-08	Puromycin-sensitive aminopeptidase
EmuJ_001106000.1	16	38.9	1.582	0.000492667	Tether containing UBX domain for GLUT4
EmuJ_001106500.1	15	52.7	1.303	0.00016582	Serine/threonine-protein phosphatase 2A catalytic subunit alpha isoform
EmuJ_001107000.1	46	29.6	1.785	1.18123e-11	Ankyrin-3
EmuJ_001110700.1	23	24	1.273	5.27655e-06	Lethal(2) giant larvae protein homolog 1
EmuJ_001117000.1	13	41.8	2.376	9.00433e-06	Nucleoside diphosphate kinase
EmuJ_001118900.1	4	15.4	2.338	0.0419704	Cysteine and histidine-rich domain-containing protein 1
EmuJ_001122200.1	15	60	2.059	0.0117566	Vesicle-associated membrane protein/synaptobrevin-binding protein
EmuJ_001128600.1	30	42.6	1.597	1.66188e-07	ATP-dependent 6-phosphofructokinase
EmuJ_001134100.1	25	60.3	2.338	0.0260542	Aspartate aminotransferase, mitochondrial
EmuJ_001145700.1	30	51.6	2.247	1.38042e-09	NADP-dependent malic enzyme
EmuJ_001146700.1	9	27.6	2.381	0.000647035	Phosphatidylinositol/phosphatidylcholine transfer protein SFH3
EmuJ_001150600.1	10	48	1.239	5.41933e-06	Proteasome subunit beta type-4 (Fragment)
EmuJ_001151300.1	19	30.2	1.037	0.0258341	Probable protein phosphatase CG10417
EmuJ_001151500.1	14	43	1.207	0.00262207	ATP synthase subunit b, mitochondrial
EmuJ_001152200.1	7	26.7	1.443	0.0344872	Uncharacterized protein KIAA0513
EmuJ_001157400.1	18	45.3	1.268	3.7474e-07	Guanine nucleotide-binding protein G(o) subunit alpha
EmuJ_001157600.1	21	54.6	1.213	0.000118936	Guanine nucleotide-binding protein G(o) subunit alpha
EmuJ_001158400.1	11	45.9	1.507	1.248e-05	Metallo-beta-lactamase domain-containing protein 1
EmuJ_001166100.1	6	12.7	1.787	0.0242429	Cytosolic purine 5'-nucleotidase
EmuJ_001166200.1	81	37.5	2.465	0.0322334	Talin-1
EmuJ_001172900.1	11	41	2.164	0.00015001	Mannose-1-phosphate guanylyltransferase catalytic subunit beta
EmuJ_001177600.1	10	63.9	1.931	0.00375497	ADP-ribosylation factor 4
EmuJ_001179500.1	35	29.7	1.148	0.00336022	Dynactin subunit 1
EmuJ_001180000.1	7	18.5	1.486	0.0442457	ATP-dependent RNA helicase cgh-1
EmuJ_001181300.1	7	23.2	1.222	0.00257647	Serine/threonine-protein kinase PAK 1
EmuJ_001182700.1	18	67.3	1.499	3.53731e-06	Proteasome subunit alpha type-5
EmuJ_001185000.1	27	73.1	2.362	1.72106e-08	Malate dehydrogenase, mitochondrial
EmuJ_001185300.1	9	36.9	1.709	9.1793e-05	Ribose-5-phosphate isomerase (Fragment)
EmuJ_001191400.1	12	29.3	1.535	1.13509e-05	Actin-like protein 6A
EmuJ_001192500.1	39	70.7	1.474	1.22591e-08	14-3-3 protein zeta
EmuJ_001193100.1	32	74.6	1.369	2.87395e-07	Ipis-1
EmuJ_001193900.1	12	68.4	2.448	0.0121361	Tegument antigen
EmuJ_001194800.1	4	19.5	1.693	0.0421463	Ras-related protein Rab-18
EmuJ_001199000.1	13	45.8	2.729	1.69674e-05	Succinate--CoA ligase [ADP/GDP-forming] subunit alpha, mitochondrial (Fragment)
EmuJ_002202600.1	6	39.3	4.241	7.5539e-06	Histone H2A
