## Supplementary Table S15 for "Comparative proteomics reveals a conserved core of tegumental proteins in parasitic flatworms"

### Sheet: Sheet2
	E. multilocularis		H. microstoma		M. corti
Domain	target_count	background_count	target_count	background_count	target_count	background_count	Short name
pfam01221	22	44	17	31	19	28	Dynein_light			Proteins with this domain are statistically enriched in the tegument in this species
pfam00191	5	11	1	15	6	12	Annexin			All proteins with this domain are enriched in the tegument in this species
pfam19005	5	6	6	6	2	2	DUF5734
pfam00071	4	38	4	35	20	37	Ras		target count: number of proteins with this pfam domain enriched in the tegument for each species
pfam00168	4	12	5	11	5	9	C2		background count: total number of proteins with this pfam domain predicted in the genome of each species
pfam00188	4	7	6	10	6	49	CAP
pfam00443	3	9	1	9	1	2	UCH
pfam00595	3	18	3	20	4	14	PDZ
pfam13499	3	51	7	62	5	37	EF-hand_7
pfam00005	2	8	13	23	3	5	ABC_tran
pfam00069	2	52	4	71	6	11	Pkinase
pfam00373	2	13	1	16	2	6	FERM_M
pfam00664	2	7	11	17	3	4	ABC_membrane
pfam00702	2	8	5	16	1	10	Hydrolase
pfam08150	2	2	2	3	1	1	FerB
pfam16209	2	2	4	4	1	3	PhoLip_ATPase_N
pfam16212	2	2	5	5	1	2	PhoLip_ATPase_C
pfam19008	2	2	2	2	2	2	DUF5737
pfam00226	1	14	1	16	1	7	DnaJ
pfam00612	1	12	1	3	1	1	IQ
pfam00648	1	4	1	9	2	4	Peptidase_C2
pfam00784	1	1	1	1	1	1	MyTH4
pfam01067	1	4	1	9	2	4	Calpain_III
pfam01992	1	1	1	1	1	1	vATP-synt_AC39
pfam03381	1	1	1	1	1	1	CDC50
pfam08151	1	2	1	3	1	1	FerI
pfam09380	1	6	1	4	1	2	FERM_C
pfam12796	1	13	3	32	2	4	Ank_2
pfam17820	1	15	1	16	2	12	PDZ_6
