## Supplementary Table S16 for "Comparative proteomics reveals a conserved core of tegumental proteins in parasitic flatworms"

### Sheet: Hoja1
Table S16. M. corti - Proteins detected only in the Supernatant when compared to Whole Worm Extracts
Locus	Replicate Count	Total Signal	Description
MCOS_0000062401-mRNA-1	3.63967e-06	4	Chloride intracellular channel Clic
MCOS_0000085701-mRNA-1	3.40469e-06	4	No hits found
MCOS_0000269601-mRNA-1	4.39592e-06	4	Desumoylating isopeptidase 1
MCOS_0000330201-mRNA-1	2.84201e-07	3	Glutamate--cysteine ligase catalytic subunit
MCOS_0000483501-mRNA-1	9.2433e-06	4	No hits found
MCU_000017-RA	4.90966e-05	4	Spectrin beta chain
MCU_000202-RC	4.00334e-06	4	26S proteasome regulatory subunit RPN1
MCU_000369-RA	1.98024e-05	4	Sulfide:quinone oxidoreductase, mitochondrial
MCU_000448-RA	1.41305e-06	4	Germinal center kinase 1
MCU_000549-RA	1.46923e-05	4	Ubiquitin carboxyl-terminal hydrolase 5
MCU_000557-RA	1.24231e-06	3	Vacuolar protein-sorting-associated protein 36
MCU_000734-RB	1.00366e-06	3	Glyoxylate reductase/hydroxypyruvate reductase
MCU_000877-RA	2.15212e-05	4	ADP-ribosylhydrolase ARH3
MCU_001049-RA	1.13848e-05	4	Ras-related protein Rab-2A
MCU_001195-RA	2.78786e-06	3	Ras-related protein Rap-1b
MCU_001325-RB	1.19845e-05	4	BRO1 domain-containing protein BROX
MCU_001499-RB	9.54188e-06	4	Non-lysosomal glucosylceramidase
MCU_001549-RA	4.70216e-06	4	No hits found
MCU_001618-RC	1.42113e-05	4	UDP-N-acetylhexosamine pyrophosphorylase
MCU_001689-RA	4.41652e-07	3	DCN1-like protein 1
MCU_001694-RA	1.48122e-05	4	Golgi-associated plant pathogenesis-related protein 1
MCU_001704-RA	2.44805e-06	3	Dynein 8 kDa light chain, flagellar outer arm
MCU_001705-RA	9.99406e-06	4	Proteasome subunit beta type-5
MCU_001736-RB	5.83113e-06	4	Co-chaperone protein p23-1
MCU_001770-RB	5.2316e-06	4	Calpain-5
MCU_001853-RB	5.73303e-06	4	Importin-7
MCU_001881-RB	9.89623e-06	4	Long-chain-fatty-acid--CoA ligase 1
MCU_001892-RA	4.14754e-06	4	Ras-related protein Rab-10
MCU_001930-RA	2.15332e-06	3	Phospholipid scramblase 3
MCU_002026-RA	3.96127e-06	4	Synaptobrevin homolog YKT6
MCU_002142-RC	4.60469e-06	4	Otoferlin
MCU_002185-RB	1.5809e-06	3	Clathrin heavy chain 1
MCU_002197-RC	1.92802e-05	4	Serine/threonine-protein phosphatase 2B catalytic subunit 2
MCU_002236-RA	2.30182e-06	3	Non-lysosomal glucosylceramidase
MCU_002319-RB	2.12145e-06	3	ATP-dependent 6-phosphofructokinase
MCU_002382-RB	1.04127e-05	4	Inosine-5'-monophosphate dehydrogenase 2
MCU_002399-RA	1.11938e-06	4	Ubiquitin-conjugating enzyme E2 Z
MCU_002444-RA	7.2332e-06	4	Very-long-chain 3-oxoacyl-CoA reductase-A
MCU_002505-RC	3.17626e-06	3	Elongation factor Tu, mitochondrial
MCU_002564-RB	2.22943e-06	4	Rho GTPase-activating protein 1
MCU_002568-RA	2.94423e-06	4	Coronin-1B
MCU_002680-RA	0.000439861	4	Solute carrier family 25 member 3
MCU_002710-RA	9.41747e-07	3	Isoamyl acetate-hydrolyzing esterase 1 homolog
MCU_002821-RA	7.53489e-06	4	UDP-glucose 6-dehydrogenase
MCU_002839-RB	5.77631e-06	4	Vesicle-fusing ATPase 2
MCU_002851-RC	2.13609e-06	4	Esterase OVCA2
MCU_002960-RA	3.27012e-06	4	Eukaryotic translation initiation factor 2 subunit 1
MCU_003094-RA	7.37967e-06	4	Phenylalanine--tRNA ligase alpha subunit B
MCU_003368-RA	3.63967e-06	4	Chloride intracellular channel Clic
MCU_003505-RA	4.33926e-06	4	Reticulon-4
MCU_003630-RA	3.82007e-06	4	Mitogen-activated protein kinase 10
MCU_003656-RD	7.37301e-06	4	Calcium/calmodulin-dependent protein kinase type II delta chain
MCU_003659-RA	8.094e-06	4	Four and a half LIM domains protein 2
MCU_003840-RA	1.31042e-05	4	No hits found
MCU_004010-RA	1.87592e-06	3	Ras-related protein Rap-1b
MCU_004013-RA	4.27339e-06	4	Proteasome subunit alpha type-8
MCU_004080-RA	7.33189e-06	3	LIM and SH3 domain protein F42H10.3
MCU_004127-RA	7.5531e-06	4	Synaptotagmin-1
MCU_004184-RA	6.76077e-06	4	Dual specificity mitogen-activated protein kinase kinase 1 (Fragment)
MCU_004207-RA	4.76648e-06	4	Twinfilin-1
MCU_004417-RA	6.0579e-06	4	No hits found
MCU_004425-RA	8.2852e-06	4	Probable mannose-6-phosphate isomerase
MCU_004434-RB	1.94648e-06	4	Biotin--protein ligase
MCU_004474-RM	1.491e-05	4	No hits found
MCU_004522-RA	9.02698e-07	3	Sideroflexin-1
MCU_004568-RB	5.51281e-06	4	Phosphoacetylglucosamine mutase
MCU_004594-RA	1.75768e-05	4	Cell division control protein 42 homolog
MCU_004626-RA	5.06073e-06	4	85/88 kDa calcium-independent phospholipase A2
MCU_004741-RA	3.25044e-05	4	Prolyl endopeptidase
MCU_004755-RA	1.01751e-05	4	Omega-amidase NIT2
MCU_004822-RA	6.52626e-06	4	Peptidase inhibitor 15
MCU_004904-RA	1.47372e-06	3	No hits found
MCU_004934-RA	1.16669e-06	3	Endophilin-B2
MCU_004977-RB	2.69944e-06	4	FUN14 domain-containing protein 1B
MCU_004997-RD	2.96873e-06	4	Retinaldehyde dehydrogenase 3
MCU_005059-RA	5.96079e-06	4	Ras-related protein Rab-6A
MCU_005187-RA	9.16488e-06	4	Glucose 1,6-bisphosphate synthase
MCU_005195-RA	1.76766e-05	4	Succinyl-CoA:acetate/propanoyl-CoA:succinate CoA transferase
MCU_005211-RA	2.06615e-05	4	Mannose-1-phosphate guanyltransferase beta-B
MCU_005226-RB	7.00464e-06	4	Protein app1
MCU_005232-RB	1.33789e-05	4	Ribosomal protein S6 kinase alpha-3
MCU_005238-RB	1.83507e-05	4	3'(2'),5'-bisphosphate nucleotidase 1
MCU_005276-RB	1.66157e-06	4	Zinc phosphodiesterase ELAC protein 1
MCU_005289-RA	6.47923e-06	4	Actin-related protein 2/3 complex subunit 1A-B
MCU_005297-RA	1.57001e-06	3	Serine/threonine-protein kinase N2
MCU_005422-RA	1.85395e-06	3	Epimerase family protein SDR39U1
MCU_005628-RA	5.69771e-06	4	Dynamin-1
MCU_005768-RA	1.05472e-05	4	Moesin
MCU_005781-RA	4.48328e-06	3	No hits found
MCU_005884-RA	1.35314e-05	4	Ras-related protein Rab-14
MCU_005908-RA	3.94811e-05	4	Adenine phosphoribosyltransferase
MCU_005942-RA	5.47996e-06	4	No hits found
MCU_005962-RA	4.29162e-06	3	Epidermal growth factor receptor kinase substrate 8-like protein 2
MCU_006169-RA	4.9327e-06	4	Very-long-chain 3-oxoacyl-CoA reductase
MCU_006170-RB	6.04904e-06	4	Very-long-chain 3-oxoacyl-CoA reductase
MCU_006192-RD	1.06296e-05	4	Aldehyde dehydrogenase family 3 member A2
MCU_006244-RA	4.56567e-05	4	Ras-related C3 botulinum toxin substrate 2
MCU_006245-RA	8.76417e-07	3	Ras-related protein ced-10
MCU_006247-RA	2.82835e-06	4	Fructose-1,6-bisphosphatase isozyme 2
MCU_006331-RA	1.46509e-06	3	Cytochrome c oxidase assembly factor SCO1
MCU_006351-RA	8.60929e-06	4	ADP/ATP translocase 2
MCU_006366-RD	4.09833e-05	4	Thioredoxin reductase 3
MCU_006432-RA	1.36688e-05	4	Succinate dehydrogenase [ubiquinone] cytochrome b small subunit, mitochondrial
MCU_006452-RA	6.29941e-05	4	Glucose-6-phosphate 1-dehydrogenase
MCU_006627-RA	5.19041e-06	4	No hits found
MCU_006758-RA	2.44111e-05	4	Glyoxalase domain-containing protein 4
MCU_006884-RA	6.50566e-06	4	Ras-related protein Rab-4B
MCU_007086-RA	1.09812e-05	4	Delta-aminolevulinic acid dehydratase
MCU_007360-RA	2.73608e-06	3	UBX domain-containing protein 6
MCU_007401-RA	2.58212e-06	3	Epsin-1
MCU_007462-RA	7.03591e-06	4	L-asparaginase
MCU_007617-RA	2.68866e-05	4	Actin-interacting protein 1
MCU_007644-RA	3.25237e-06	4	Ubiquitin-like modifier-activating enzyme ATG7
MCU_007660-RA	1.4676e-05	4	Peroxidasin
MCU_007792-RB	1.03374e-05	4	Calpain-B
MCU_007885-RA	5.4589e-06	4	Syntaxin-binding protein 1
MCU_007897-RD	2.37823e-06	4	26S proteasome non-ATPase regulatory subunit 3
MCU_007900-RA	1.33149e-06	3	Atypical kinase COQ8B, mitochondrial
MCU_007956-RA	5.969e-06	4	Ras-related protein Rab-3
MCU_007976-RA	2.24175e-06	3	Ras-like GTP-binding protein Rho1
MCU_008014-RA	1.33406e-06	3	Multiple inositol polyphosphate phosphatase 1
MCU_008047-RA	6.25899e-06	4	Tegument antigen
MCU_008094-RA	2.04298e-06	3	Ubiquitin-conjugating enzyme E2 13
MCU_008103-RB	1.26166e-06	3	GMP synthase [glutamine-hydrolyzing]
MCU_008118-RC	9.12848e-06	4	Leukocyte surface antigen CD53
MCU_008239-RA	6.78358e-06	4	Aspartate aminotransferase, mitochondrial
MCU_008359-RA	4.16791e-06	3	Dynein light chain LC6, flagellar outer arm
MCU_008366-RB	1.87258e-05	4	Pyruvate kinase PKM
MCU_008394-RA	2.78986e-06	3	Queuosine 5'-phosphate N-glycosylase/hydrolase
MCU_008437-RA	9.0816e-06	4	No hits found
MCU_008516-RA	5.90605e-06	4	Retinaldehyde dehydrogenase 3
MCU_008616-RA	5.20702e-06	4	No hits found
MCU_008747-RB	1.37563e-06	3	cGMP-dependent protein kinase, isozyme 1
MCU_008767-RB	1.64911e-05	4	Aspartate--tRNA ligase, cytoplasmic
MCU_008855-RA	6.14523e-06	4	Cullin-associated NEDD8-dissociated protein 1
MCU_008902-RA	1.88566e-06	4	Coiled-coil and C2 domain-containing protein 1-like
MCU_008909-RA	1.12541e-06	4	Ras-related protein Rab-39A
MCU_009043-RA	2.78184e-06	4	Nuclear protein localization protein 4 homolog
MCU_009051-RA	1.11429e-06	3	PDZ domain-containing protein GIPC3
MCU_009071-RB	4.87583e-06	4	Ras-related protein rab7
MCU_009125-RB	1.60449e-05	4	Capping protein, Arp2/3 and myosin-I linker protein 3
MCU_009147-RA	2.69046e-06	4	No hits found
MCU_009280-RB	4.39592e-06	4	Desumoylating isopeptidase 1
MCU_009284-RA	1.43734e-06	3	ATP-dependent (S)-NAD(P)H-hydrate dehydratase
MCU_009351-RB	4.90332e-06	4	Glutamate--cysteine ligase catalytic subunit
MCU_009508-RA	3.88481e-06	3	Protein dj-1beta
MCU_009526-RA	2.86463e-05	4	Coronin-1B
MCU_009644-RC	9.6558e-06	4	Alpha-aminoadipic semialdehyde synthase, mitochondrial
MCU_010004-RA	3.34901e-05	4	Alpha-tocopherol transfer protein-like
MCU_010005-RA	5.06186e-06	3	Alpha-tocopherol transfer protein-like
MCU_010006-RB	2.59008e-05	4	Alpha-tocopherol transfer protein-like
MCU_010022-RB	1.51244e-05	4	Alpha-tocopherol transfer protein-like
MCU_010047-RA	1.11525e-05	4	Dynein light chain 1, cytoplasmic
MCU_010137-RA	1.30465e-05	4	Transketolase
MCU_010383-RA	2.61492e-06	3	RNA-splicing ligase RTCB
MCU_010390-RA	4.97514e-06	4	GTP-binding protein YPTC1
MCU_010415-RA	3.47726e-06	4	Maspardin
MCU_010513-RA	6.28722e-06	4	Phenylalanine--tRNA ligase beta subunit
MCU_010567-RA	2.28795e-05	4	No hits found
MCU_010724-RA	3.1518e-05	4	Myosin heavy chain, non-muscle
MCU_010786-RA	4.43092e-06	4	T-complex protein 1 subunit theta
MCU_011088-RD	9.78852e-07	4	No hits found
MCU_011143-RA	1.79431e-05	4	Clavesin-2
MCU_011299-RC	1.70256e-06	3	Cysteine--tRNA ligase, cytoplasmic
MCU_011380-RA	4.52405e-06	4	Serine--tRNA ligase, cytoplasmic
MCU_011452-RA	1.53213e-06	4	Malignant T-cell-amplified sequence 1
MCU_011468-RA	7.67911e-06	4	Ubiquitin-like modifier-activating enzyme 5
MCU_011589-RA	2.81657e-06	3	Activator of 90 kDa heat shock protein ATPase homolog 1
MCU_011594-RA	1.50958e-05	4	Kynurenine--oxoglutarate transaminase 3
MCU_011595-RA	1.02425e-05	4	Kynurenine--oxoglutarate transaminase 3
MCU_011727-RA	6.21992e-06	4	Leukocyte surface antigen CD53
MCU_011782-RA	7.64424e-06	4	Transketolase-like protein 2
MCU_011783-RA	1.048e-05	4	Transketolase
MCU_011883-RC	2.80299e-06	3	Huntingtin-interacting protein 1-related protein
MCU_011947-RA	1.17325e-06	3	No hits found
MCU_011980-RB	1.43395e-06	3	ATP-citrate synthase
MCU_012144-RA	7.75929e-06	4	No hits found
MCU_012220-RA	9.02481e-07	4	Fatty acid-binding protein homolog 2
MCU_012243-RB	1.30011e-06	3	[Pyruvate dehydrogenase (acetyl-transferring)] kinase, mitochondrial
MCU_012373-RA	1.05639e-05	4	Fatty-acid amide hydrolase 1
MCU_012377-RB	6.9311e-06	4	2-oxoglutarate dehydrogenase complex component E1
MCU_012399-RA	9.16712e-06	4	Threonine--tRNA ligase 1, cytoplasmic
MCU_012400-RA	1.73556e-05	4	Threonine--tRNA ligase, cytoplasmic
MCU_012489-RA	3.22389e-06	4	Kynurenine--oxoglutarate transaminase 3
MCU_012651-RA	6.01596e-05	4	Glutamine--fructose-6-phosphate aminotransferase [isomerizing] 2
MCU_012656-RA	3.44193e-06	4	Phosphatidylinositol transfer protein beta isoform
MCU_012820-RA	6.37029e-06	4	ATP synthase F(0) complex subunit g, mitochondrial
MCU_012950-RA	2.47755e-06	3	Ubiquitin-conjugating enzyme E2-22 kDa
MCU_012959-RA	2.08427e-05	4	Dynein light chain LC6, flagellar outer arm
MCU_013050-RA	3.11074e-06	4	Fatty acid amide hydrolase 1
MCU_013380-RA	4.85786e-06	4	Ras-related protein Rab-8B
MCU_013389-RA	2.81158e-06	4	Kynurenine--oxoglutarate transaminase 3
MCU_013424-RA	8.65235e-06	4	Glioma pathogenesis-related protein 1
MCU_013597-RA	1.31401e-05	4	No hits found
MCU_013658-RA	3.63121e-06	4	Dehydrogenase/reductase SDR family member 1
MCU_013859-RA	2.95687e-06	4	Dehydrogenase/reductase SDR family member 1
MCU_014276-RA	2.26834e-06	4	No hits found
MCU_014341-RA	2.96303e-06	4	Very-long-chain 3-oxoacyl-CoA reductase
MCU_014348-RA	8.00168e-07	3	Kynurenine--oxoglutarate transaminase 3
MCU_014396-RA	2.97913e-06	3	No hits found
MCU_014425-RA	1.34356e-05	4	Delta-like protein 4
MCU_014564-RA	8.85584e-06	4	Asparagine--tRNA ligase, cytoplasmic
MCU_014668-RA	1.01245e-05	4	Transketolase
MCU_014689-RA	1.26881e-05	4	No hits found
MCU_014727-RA	1.94758e-06	3	No hits found
MCU_014763-RA	9.36943e-06	4	Murinoglobulin-2
MCU_014813-RA	6.06582e-06	4	Vitamin D3 hydroxylase-associated protein
MCU_014837-RA	9.02481e-07	4	Fatty acid-binding protein homolog 2
MCU_014908-RA	7.52958e-06	4	Transketolase
