## Supplementary Table S17 for "Comparative proteomics reveals a conserved core of tegumental proteins in parasitic flatworms"

### Sheet: Hoja1
Table S17. M. corti - Proteins enriched in the Supernatant when compared to Whole Worm Extracts
Locus	Peptide Count	Coverage (%)	Log2(fold change)	p-value	Description
MCOS_0000026501-mRNA-1	40	73.9	1.41	4.16002e-06	Tubulin beta-3 chain
MCOS_0000252301-mRNA-1	42	62.2	1.599	1.28387e-12	Heat shock protein HSP 90-alpha 1
MCOS_0000420501-mRNA-1	8	50.4	1.974	2.93326e-05	Ubiquitin-ribosomal protein eL40 fusion protein
MCOS_0000829901-mRNA-1	10	12.5	1.145	0.00029739	Enolase
MCOS_0001007601-mRNA-1	5	21.5	1.039	0.00274013	Malate dehydrogenase, cytoplasmic
MCU_000010-RB	25	76.7	1.375	5.63053e-12	Inorganic pyrophosphatase
MCU_000018-RA	95	36	2.952	0.000532302	Spectrin alpha chain, erythrocytic 1
MCU_000027-RB	55	60.5	4.282	1.00369e-07	Moesin/ezrin/radixin homolog 1
MCU_000363-RA	5	16.4	2.45	0.00125064	Metallo-beta-lactamase domain-containing protein 1
MCU_000418-RA	8	34.6	3.493	0.00386464	GTP-binding nuclear protein Ran
MCU_000443-RA	53	67.3	3.397	1.9229e-15	Succinate dehydrogenase [ubiquinone] flavoprotein subunit, mitochondrial
MCU_000494-RA	14	39.8	1.954	3.88537e-05	Adenylyl cyclase-associated protein 1
MCU_000521-RB	10	28.4	1.21	0.0011747	Succinate--CoA ligase [GDP-forming] subunit beta, mitochondrial (Fragment)
MCU_000548-RA	12	65.2	3.899	0.0364521	No hits found
MCU_000614-RA	24	43.4	3.868	2.52858e-05	UDP-glucose 6-dehydrogenase 3
MCU_000704-RB	24	42	1.129	0.0073054	T-complex protein 1 subunit zeta
MCU_000841-RA	16	26.5	1.131	0.000940659	Lysine--tRNA ligase
MCU_000881-RA	17	39.9	2.131	0.0135574	Serine/threonine-protein kinase PAK 1
MCU_000954-RA	8	23.1	1.791	0.0027526	Protein MEMO1
MCU_000961-RA	10	53.9	2.203	0.000752417	Glutamine--fructose-6-phosphate aminotransferase [isomerizing] 1
MCU_000979-RA	14	47.3	2.333	0.00515095	Serine/threonine-protein phosphatase 2A catalytic subunit alpha isoform
MCU_001012-RA	24	65.9	1.754	4.75221e-10	Isocitrate dehydrogenase [NADP], mitochondrial
MCU_001030-RC	30	45.4	1.39	3.67142e-07	Phosphoglucomutase-1
MCU_001182-RA	5	24	2.046	0.0183181	Ras-related protein O-RAL
MCU_001275-RA	16	26.9	1.392	0.00836053	Tissue alpha-L-fucosidase
MCU_001442-RA	13	44.8	2.535	0.0145447	Phosphatidylinositol transfer protein alpha isoform
MCU_001560-RA	9	64.6	4.731	0.0362988	Tegument antigen
MCU_001699-RA	18	25	2.721	0.000472076	Long-chain-fatty-acid--CoA ligase 4
MCU_001778-RA	9	45.5	3.379	0.0101966	Actin-related protein 2/3 complex subunit 4
MCU_001797-RA	7	24.6	1.354	0.000613275	Carbonyl reductase [NADPH] 3
MCU_001798-RA	12	44.8	1.283	8.84821e-06	Carbonyl reductase [NADPH] 1
MCU_001802-RA	16	56.9	1.671	3.87757e-06	Elongation factor 1-gamma
MCU_001841-RA	20	64.4	1.12	0.0140422	Regulator of microtubule dynamics protein 1
MCU_001847-RA	20	61.5	2.032	5.83833e-06	Beta-soluble NSF attachment protein
MCU_001900-RA	7	38	2.69	0.00538007	ADP-ribosylation factor 4
MCU_001912-RA	8	40.5	1.067	0.0097205	Probable dynein light chain
MCU_001914-RA	9	63.4	3.502	8.34662e-05	Dynein light chain 1, cytoplasmic
MCU_002022-RB	20	38.3	1.762	0.000182571	T-complex protein 1 subunit alpha
MCU_002157-RB	18	50.7	2.465	3.07347e-07	F-actin-capping protein subunit alpha-2
MCU_002165-RF	21	35.8	1.179	0.00713725	Dysferlin
MCU_002186-RA	9	85.7	3.022	9.22085e-07	No hits found
MCU_002268-RA	17	49.6	1.889	0.00041379	Tryptophan--tRNA ligase, cytoplasmic
MCU_002337-RB	25	71.7	1.946	8.67712e-11	Glycolipid transfer protein 1
MCU_002429-RB	34	48.8	2.142	3.19246e-06	Glucose-6-phosphate isomerase
MCU_002487-RA	31	47.4	4.422	0.00422911	Fimbrin
MCU_002538-RA	18	44.7	2.596	0.00666254	Dihydrolipoyl dehydrogenase, mitochondrial
MCU_002628-RA	10	25.7	1.213	0.000140277	Isochorismatase domain-containing protein 2
MCU_002641-RA	27	55.7	1.025	1.13464e-07	Sarcoplasmic calcium-binding protein
MCU_002776-RA	14	68	1.61	0.00630083	Vacuolar protein sorting-associated protein VTA1 homolog
MCU_002829-RA	15	65.2	1.336	1.95825e-07	Ras-related protein Rab-18
MCU_002882-RB	39	65.4	1.837	8.22713e-16	Dihydropyrimidinase
MCU_003085-RA	27	50.6	2.626	1.43688e-09	CRAL-TRIO domain-containing protein C3H8.02
MCU_003194-RA	25	48.9	3.008	0.00554083	Dynein light chain 1, cytoplasmic
MCU_003198-RC	8	19.3	2.028	0.0402215	Pleckstrin homology domain-containing family A member 8
MCU_003288-RA	12	39.4	1.165	0.00277838	DnaJ homolog subfamily B member 4
MCU_003404-RB	26	55.4	1.784	0.000737056	Sorting nexin-6
MCU_003487-RA	15	58.3	1.169	0.00189264	Proteasome subunit alpha type-2
MCU_003508-RA	28	61.4	1.377	2.33307e-14	Glutathione S-transferase class-mu 28 kDa isozyme
MCU_003917-RA	13	81.8	1.979	1.39445e-05	Actin-depolymerizing factor 3
MCU_003925-RC	26	69.5	1.963	4.30511e-09	Succinate--CoA ligase [ADP-forming] subunit beta, mitochondrial (Fragment)
MCU_003960-RA	20	55.8	2.905	0.0284989	Actin-1
MCU_004041-RA	8	50.3	1.893	0.0430937	Myelin P2 protein
MCU_004064-RB	15	34.4	3.34	0.00102493	Synaptotagmin-14
MCU_004164-RA	59	88.5	3.895	1.60642e-37	Severin
MCU_004166-RE	49	90.7	4.263	9.24107e-19	Severin
MCU_004298-RC	69	66.8	2.584	1.05335e-09	Alpha-actinin
MCU_004436-RB	14	35.9	1.769	1.67669e-06	Aldo-keto reductase family 1 member A1
MCU_004465-RA	25	66.3	2.841	1.19517e-10	Actin-related protein 3B
MCU_004466-RA	100	92.4	4.452	1.50414e-25	Phosphoenolpyruvate carboxykinase [GTP]
MCU_004473-RB	28	48.3	1.399	6.72117e-06	Mitochondrial import receptor subunit TOM70
MCU_004487-RA	9	27.9	1.354	0.003695	Serine/threonine-protein phosphatase 2A activator
MCU_004494-RB	31	49.2	1.53	2.9637e-10	No hits found
MCU_004666-RA	33	38.5	1.483	0.00108402	Glycogen phosphorylase, muscle form
MCU_004675-RC	7	22.4	1.072	0.00743881	NAD(P)H-hydrate epimerase
MCU_004693-RA	9	24.2	1.361	0.0127563	Adenosylhomocysteinase A
MCU_004715-RA	14	62.5	3.441	7.13945e-06	Chloride intracellular channel Clic
MCU_004731-RA	15	43.4	1.386	4.75354e-07	Gamma-soluble NSF attachment protein
MCU_004843-RB	38	61.2	1.953	5.12059e-17	Probable citrate synthase 2, mitochondrial
MCU_004892-RB	22	53.4	2.557	6.905e-10	GDP-mannose 4,6 dehydratase
MCU_004910-RB	31	65.5	3.145	2.80911e-08	Rab GDP dissociation inhibitor alpha
MCU_004935-RA	15	50.2	1.294	1.42092e-05	No hits found
MCU_005046-RA	26	57.5	1.412	1.18061e-11	2-amino-3-ketobutyrate coenzyme A ligase, mitochondrial
MCU_005086-RB	16	32	1.128	0.00835586	Dynamin-1
MCU_005141-RA	16	37	1.605	0.000419289	Adenylosuccinate lyase
MCU_005149-RA	16	68.5	2.586	2.26011e-06	Ras-related protein Rab-11A
MCU_005165-RC	12	17.1	1.664	0.00865648	FERM domain-containing protein 3
MCU_005184-RA	8	30.8	3.218	0.00749462	No hits found
MCU_005263-RA	25	49.7	1.063	4.33043e-09	Protein disulfide-isomerase
MCU_005368-RA	12	36.1	1.287	0.00127401	ATP synthase subunit b, mitochondrial
MCU_005399-RB	36	58.3	2.064	3.3266e-06	ATP synthase F(1) complex subunit alpha, mitochondrial
MCU_005515-RA	18	62.1	1.631	6.47311e-08	Dye-decolorizing peroxidase YfeX
MCU_005575-RA	9	58.8	1.246	0.000284268	Small COPII coat GTPase SAR1B
MCU_005637-RB	12	53.4	2.137	0.00026676	Serine/threonine-protein phosphatase PP1-beta catalytic subunit
MCU_005676-RA	25	51.9	1.388	9.38634e-05	Chymotrypsin-C
MCU_005729-RA	11	58.4	1.114	0.00354476	Superoxide dismutase [Cu-Zn]
MCU_006041-RA	7	18.8	1.675	0.00446131	Cathepsin D
MCU_006103-RA	22	62.9	1.086	2.05476e-08	Aldo-keto reductase family 1 member A1-A
MCU_006125-RB	27	71.5	2.123	5.177e-12	L-threonine 3-dehydrogenase, mitochondrial
MCU_006197-RA	8	37.4	2.603	0.028366	Purine nucleoside phosphorylase
MCU_006281-RA	12	44.6	4.134	0.00208905	Receptor expression-enhancing protein 5
MCU_006335-RC	19	72.1	2.383	2.30682e-09	No hits found
MCU_006355-RA	163	57.2	1.226	4.21526e-23	Filamin-C
MCU_006455-RA	36	61.5	2.295	2.48523e-08	Cdc42-interacting protein 4 homolog
MCU_006459-RA	34	60.5	1.286	4.33217e-07	T-complex protein 1 subunit gamma
MCU_006477-RA	25	76.4	2.959	4.91428e-12	Glutathione S-transferase class-mu 28 kDa isozyme (Fragment)
MCU_006527-RA	18	70.7	2.79	2.18382e-06	Rho GDP-dissociation inhibitor
MCU_006550-RA	32	51.9	1.792	5.0304e-14	Fumarate hydratase class I, aerobic
MCU_006579-RA	13	84.1	1.42	4.20496e-08	Thioredoxin
MCU_006677-RA	17	52.1	1.008	0.00462403	Adenylate kinase
MCU_006708-RA	11	15.8	1.211	0.00230733	Band 4.1-like protein 2
MCU_006734-RA	11	38.5	1.681	3.2795e-05	Proteasome subunit beta type-7
MCU_006807-RB	36	45.1	2.036	4.66454e-10	Programmed cell death 6-interacting protein
MCU_006916-RA	13	57.3	3.935	0.0397226	Glucosamine 6-phosphate N-acetyltransferase
MCU_006951-RA	22	44.6	2.631	0.0071724	T-complex protein 1 subunit epsilon
MCU_007046-RB	46	79.2	2.206	3.48802e-23	Annexin A13
MCU_007066-RC	35	30.9	2.489	0.000695891	Anoctamin-7
MCU_007171-RA	11	86.6	1.908	0.000112444	Putative acyl-CoA-binding protein
MCU_007183-RA	18	44.4	3.015	0.00249779	DnaJ homolog subfamily A member 4
MCU_007371-RA	6	30.5	1.653	0.00241564	SH3 domain-binding glutamic acid-rich protein homolog
MCU_007509-RA	13	41.9	1.338	0.000370639	No hits found
MCU_007528-RA	20	41	1.343	4.50968e-08	UTP--glucose-1-phosphate uridylyltransferase
MCU_007632-RA	9	29.4	2.254	0.000236748	Serine/threonine-protein phosphatase PP1-gamma catalytic subunit
MCU_007633-RA	7	38.4	2.259	0.00010463	Universal stress protein MJ0531
MCU_007765-RD	77	65.9	3.954	1.46257e-16	Calpain
MCU_007772-RA	8	52.7	1.129	0.000341438	Dynein light chain 2, cytoplasmic
MCU_007811-RA	20	62	1.961	4.09939e-06	Enoyl-[acyl-carrier-protein] reductase, mitochondrial
MCU_008031-RA	22	36.8	1.589	0.0017945	T-complex protein 1 subunit eta
MCU_008048-RA	20	71.5	2.413	0.00238912	Tegument antigen
MCU_008058-RA	8	42	1.711	0.00607406	Platelet-activating factor acetylhydrolase IB subunit alpha2
MCU_008154-RA	3	94	1.019	0.00161327	Cathepsin L-like peptidase
MCU_008162-RA	16	46.4	2.762	4.33424e-06	Protein dj-1beta
MCU_008257-RA	15	55.3	1.484	3.56683e-08	Actin-related protein 2/3 complex subunit 3-A
MCU_008404-RA	6	17.4	1.587	0.00593784	Glyceraldehyde-3-phosphate dehydrogenase
MCU_008416-RA	8	41.6	3.034	0.0247523	Proteasome subunit beta type-4 (Fragment)
MCU_008439-RB	63	60.4	1.969	4.3442e-05	Eukaryotic translation elongation factor 2
MCU_008746-RA	12	30.5	1.576	0.000108042	Probable aconitate hydratase, mitochondrial
MCU_008785-RA	7	33.6	3.292	0.0152913	Vesicle-associated membrane protein 727
MCU_008886-RA	52	68	1.624	1.50056e-12	Actin-1
MCU_009046-RA	19	40.7	1.28	0.000203035	Histidine--tRNA ligase
MCU_009116-RA	6	26.6	2.263	9.64569e-05	Fatty acid-binding protein, heart
MCU_009118-RA	19	68.1	2.127	2.53712e-12	Fatty acid-binding protein homolog 1
MCU_009252-RB	36	83.7	1.63	7.40796e-19	Glyceraldehyde-3-phosphate dehydrogenase
MCU_009407-RA	10	26.9	2.661	0.00461351	DCC-interacting protein 13-beta
MCU_009593-RA	11	20.9	1.91	0.00993215	No hits found
MCU_009610-RA	16	68.2	2.588	0.000116401	Transforming protein RhoA
MCU_009680-RB	14	52.7	3.289	0.00566897	F-actin-capping protein subunit beta isoforms 1 and 2
MCU_010044-RB	25	58	3.307	1.05177e-07	Actin-related protein 2/3 complex subunit 2
MCU_010169-RA	10	56.6	1.719	2.16891e-07	Mitochondrial peptide methionine sulfoxide reductase
MCU_010207-RA	13	64.8	3.579	8.09095e-06	Leukocyte elastase inhibitor
MCU_010645-RA	11	49.4	4.253	0.00553907	Actin-related protein 2-A
MCU_010668-RB	29	30.2	1.56	0.000333768	No hits found
MCU_010672-RA	17	72.9	2.041	3.57284e-12	Ras-related protein Rab-5A
MCU_010673-RA	5	21.5	1.675	0.00902001	Ras-related protein Rab-5C
MCU_010728-RB	13	46.4	1.111	0.00613176	Beta-centractin
MCU_010820-RA	10	20	1.8	0.0155126	Calnexin
MCU_010950-RA	18	48.3	3.29	0.000431728	L-lactate dehydrogenase B chain
MCU_011039-RA	21	82.1	2.807	1.29183e-13	Thioredoxin peroxidase
MCU_011195-RA	18	52.3	4.049	2.04136e-10	L-lactate dehydrogenase A chain
MCU_011286-RB	6	38.6	1.134	0.0124167	UMP-CMP kinase
MCU_011338-RA	28	44.9	4.13	2.48731e-07	Elongation factor 1-alpha 1
MCU_011394-RA	9	35.3	1.39	0.000699745	Proteasome subunit beta type-1-B
MCU_011401-RA	36	41.3	1.111	0.000373723	No hits found
MCU_011470-RA	9	67.6	3.422	0.000388766	Synaptotagmin-14
MCU_011476-RA	58	65.4	2.575	4.70109e-06	Transitional endoplasmic reticulum ATPase
MCU_011515-RA	26	64.5	1.808	2.55829e-06	Eukaryotic initiation factor 4A
MCU_011624-RA	13	89	1.065	1.74795e-05	Thioredoxin domain-containing protein 17
MCU_011690-RB	16	65	2.391	4.69425e-10	6-phosphogluconate dehydrogenase, decarboxylating
MCU_011788-RB	15	39.2	1.168	6.46095e-06	Aldo-keto reductase family 1 member A1-A
MCU_011989-RA	17	41.7	1.566	0.00136414	Alpha-N-acetylgalactosaminidase
MCU_012000-RA	14	67.6	2.527	1.33947e-05	ADP-ribosylation factor
MCU_012138-RB	53	56.1	2.4	0.000340364	Ubiquitin-like modifier-activating enzyme 1
MCU_012269-RA	11	35.6	2.561	3.16423e-06	Asparagine--tRNA ligase, cytoplasmic
MCU_012483-RA	4	65	1.091	0.0164684	Uncharacterized protein SJCHGC09766
MCU_012520-RA	28	40.8	1.552	5.87381e-06	Dipeptidyl peptidase 3
MCU_012521-RA	11	46.1	1.169	0.000309139	NIF3-like protein 1
MCU_012555-RA	7	70.1	2.033	0.00497784	6-phosphogluconate dehydrogenase, decarboxylating
MCU_012645-RB	7	14.7	1.238	0.035394	Probable serine/threonine-protein phosphatase PP2A regulatory subunit
MCU_012876-RA	4	58.8	2.525	0.00324216	Uncharacterized protein SJCHGC09766
MCU_013071-RA	13	69.7	3.107	0.000810612	Dynein light chain 2, cytoplasmic
MCU_013463-RA	5	55.6	1.447	0.000526971	No hits found
MCU_013621-RA	14	60.8	4.093	0.000108267	Dynein light chain 2, cytoplasmic
MCU_013787-RA	4	12.7	2.407	0.0006067	Alpha-1-macroglobulin
MCU_013883-RA	15	55.9	3.348	5.32765e-06	Leukocyte elastase inhibitor C
MCU_014075-RA	18	41.8	1.355	2.13116e-08	Heat shock protein 83 (Fragment)
MCU_014090-RA	21	36.2	1.35	0.000172388	Actin-1
MCU_014283-RA	11	68	4.275	0.000448122	Dynein light chain 1, cytoplasmic
MCU_014530-RA	17	47.4	1.787	7.97372e-05	Ovostatin
