## Supplementary Table S18 for "Comparative proteomics reveals a conserved core of tegumental proteins in parasitic flatworms"

### Sheet: Hoja1
Table S18. M. corti - Proteins detected only in the Whole-Worm Extract when compared to Supernatant
Locus	Replicate Count	Total Signal	Description
MCOS_0000532401-mRNA-1	3	2.55578e-06	No hits found
MCOS_0000675501-mRNA-1	3	1.7297e-06	Endophilin-A2
MCU_000133-RA	4	2.35353e-05	Y-box factor homolog
MCU_000172-RA	4	1.45683e-05	Peptidase inhibitor 16
MCU_000211-RA	4	1.78597e-05	No hits found
MCU_000333-RA	3	2.11897e-06	Small ribosomal subunit protein uS10
MCU_000416-RA	3	1.02102e-06	Large ribosomal subunit protein uL10
MCU_000483-RA	4	4.20299e-05	Histone H2A.J
MCU_000488-RA	4	1.10879e-05	Small ribosomal subunit protein eS12
MCU_000675-RA	4	8.13489e-06	Elongin-C
MCU_000771-RA	4	2.41381e-05	No hits found
MCU_000945-RA	4	1.19225e-05	Major egg antigen
MCU_001048-RA	3	2.19306e-06	Translocon-associated protein subunit alpha
MCU_001124-RA	3	1.39575e-06	Protein transport protein Sec61 subunit beta
MCU_001172-RA	3	4.5365e-06	Heterogeneous nuclear ribonucleoprotein A1
MCU_001173-RB	4	2.19031e-05	Heterogeneous nuclear ribonucleoprotein A1, A2/B1 homolog
MCU_001301-RA	4	5.99104e-05	Far upstream element-binding protein 1
MCU_001519-RB	4	3.75842e-05	Calumenin-B
MCU_001520-RA	4	1.02871e-05	Scoloptoxin SSD976
MCU_001546-RB	3	1.49617e-06	BPTI/Kunitz domain-containing protein 5
MCU_001737-RB	4	5.04616e-06	Ubiquitin-associated protein 2
MCU_001809-RA	3	3.05891e-06	Small ribosomal subunit protein eS17
MCU_001936-RA	4	9.39143e-06	Cytochrome c oxidase subunit 7C, mitochondrial
MCU_002124-RA	4	7.31777e-06	Basigin
MCU_002130-RA	3	1.42322e-06	Golgin subfamily A member 1
MCU_002173-RA	4	8.59499e-05	Collagen alpha-1(XXVII) chain B
MCU_002414-RA	3	1.52027e-06	Pyrroline-5-carboxylate reductase 3
MCU_002460-RB	4	1.15511e-05	Paramyosin
MCU_002515-RA	4	4.4108e-06	NADH dehydrogenase [ubiquinone] iron-sulfur protein 3, mitochondrial
MCU_002631-RA	3	1.50592e-06	Translocon-associated protein subunit beta
MCU_002750-RA	3	7.1376e-06	Glycogenin-1
MCU_002770-RA	4	1.43608e-05	SERPINE1 mRNA-binding protein 1
MCU_002838-RA	4	5.98147e-06	Protocadherin Fat 2
MCU_002928-RA	3	1.52191e-06	Malectin-A
MCU_002933-RA	4	1.78079e-06	No hits found
MCU_002936-RB	4	2.41412e-06	Alpha-actinin
MCU_002940-RA	3	3.06053e-06	Nucleobindin-1
MCU_002948-RA	3	4.53466e-06	Vesicle transport through interaction with t-SNAREs homolog 1A
MCU_003023-RA	4	6.92805e-06	Na(+)/H(+) exchange regulatory cofactor NHE-RF2
MCU_003124-RA	3	1.61401e-06	Immunoglobulin-binding protein 1
MCU_003197-RA	3	8.59727e-07	Protein mlo1
MCU_003226-RA	4	2.32661e-05	Histone H2B 7
MCU_003304-RA	4	2.79466e-06	Putative aminopeptidase PLBD2
MCU_003369-RB	4	5.58191e-05	Myosin regulatory light chain 2, smooth muscle minor isoform
MCU_003377-RA	4	4.06087e-05	Lysosome-associated membrane glycoprotein 5
MCU_003407-RA	4	3.28184e-06	Vesicle-associated membrane protein 2
MCU_003421-RA	3	2.79482e-06	No hits found
MCU_003423-RA	4	7.12538e-06	Vacuolar protein sorting-associated protein 37B
MCU_003454-RA	4	4.36573e-06	Small ribosomal subunit protein uS13
MCU_003621-RA	4	1.08264e-05	No hits found
MCU_003671-RA	4	5.68168e-05	No hits found
MCU_003690-RA	3	4.6857e-06	No hits found
MCU_003797-RC	3	2.42643e-06	Dipeptidyl peptidase 2
MCU_003898-RB	4	0.000118382	Collagen alpha-1(XXVII) chain B
MCU_003969-RB	4	9.11947e-06	GrpE protein homolog 1, mitochondrial
MCU_003975-RA	3	1.09907e-06	Eukaryotic translation initiation factor 4H
MCU_003983-RB	4	4.02081e-06	Enteropeptidase
MCU_003985-RA	4	2.20169e-05	Histone H4
MCU_004248-RB	3	2.06269e-06	Transforming acidic coiled-coil-containing protein 1
MCU_004423-RB	3	2.44938e-06	Transmembrane emp24 domain-containing protein 10
MCU_004650-RA	4	2.90293e-06	Peptidase inhibitor 16
MCU_004674-RC	4	9.48561e-06	Talin-1
MCU_004678-RA	4	4.11586e-06	Large ribosomal subunit protein P2
MCU_004730-RA	3	1.30716e-06	ADP-ribosylation factor-binding protein GGA1
MCU_004777-RA	4	9.75679e-06	Small ribosomal subunit protein eS21
MCU_004809-RA	4	1.34707e-05	Calumenin-A
MCU_005088-RA	4	1.85445e-05	Aminoacyl tRNA synthase complex-interacting multifunctional protein 1
MCU_005099-RA	4	1.25184e-05	N(4)-(Beta-N-acetylglucosaminyl)-L-asparaginase (Fragment)
MCU_005133-RA	4	2.19348e-06	Eukaryotic translation initiation factor 4H
MCU_005172-RA	4	7.17099e-06	Integrin alpha-5
MCU_005255-RA	4	7.88387e-05	Annexin-B12
MCU_005363-RA	3	2.22773e-06	DnaJ homolog subfamily B member 11
MCU_005372-RA	3	2.37951e-06	Probable protein phosphatase CG10417
MCU_005457-RB	4	1.16755e-05	Cytochrome c oxidase subunit 5A, mitochondrial
MCU_005525-RA	4	4.98941e-06	Collagen alpha-1(XV) chain
MCU_005530-RA	4	4.57286e-06	Prefoldin subunit 2
MCU_005531-RD	4	3.44701e-05	Sialidase
MCU_005555-RA	4	2.00504e-05	Glucosidase 2 subunit beta
MCU_005559-RA	4	7.24159e-06	N-acetylglucosamine-1-phosphotransferase subunit gamma
MCU_005561-RA	4	4.12296e-06	Glucosidase 2 subunit beta
MCU_005600-RA	3	1.932e-06	Acyl carrier protein, mitochondrial
MCU_005681-RA	3	1.47915e-06	Cell division cycle and apoptosis regulator protein 1
MCU_005700-RB	4	6.83056e-06	Peptidase inhibitor 16
MCU_005750-RA	4	9.94708e-05	No hits found
MCU_005815-RA	4	1.41836e-05	Histone H3.3
MCU_005849-RA	4	6.54955e-06	NPC intracellular cholesterol transporter 1
MCU_006119-RD	4	7.28521e-06	No hits found
MCU_006343-RA	4	2.66423e-05	Guanine nucleotide-binding protein subunit beta
MCU_006421-RA	4	1.55183e-05	No hits found
MCU_006425-RA	4	0.000266583	Troponin T
MCU_006497-RA	3	8.67859e-06	No hits found
MCU_006499-RA	4	3.62363e-05	No hits found
MCU_006566-RA	4	1.43443e-05	Ras suppressor protein 1
MCU_006663-RA	4	1.57484e-05	Heterogeneous nuclear ribonucleoprotein K
MCU_006701-RA	4	4.73971e-06	Small ubiquitin-related modifier 2-A
MCU_006874-RA	4	0.00013359	Collagen-like protein 2
MCU_007155-RB	4	4.94999e-06	Titin
MCU_007184-RA	4	4.48337e-06	No hits found
MCU_007285-RA	4	5.32916e-06	Probable sodium/potassium-transporting ATPase subunit beta-3
MCU_007310-RA	4	7.18698e-06	Clathrin light chain A
MCU_007388-RB	4	9.24236e-05	Collagen alpha-1(IV) chain
MCU_007504-RA	4	5.98141e-06	Heterogeneous nuclear ribonucleoprotein K
MCU_007519-RA	3	2.84409e-06	No hits found
MCU_007731-RB	4	4.07973e-05	KH domain-containing, RNA-binding, signal transduction-associated protein 2
MCU_007989-RA	3	4.62156e-06	Sodium/potassium-transporting ATPase subunit alpha
MCU_007991-RB	3	3.97531e-06	Sodium/potassium-transporting ATPase subunit alpha
MCU_008065-RA	4	1.00023e-05	No hits found
MCU_008339-RC	3	2.65605e-06	Clathrin interactor 1
MCU_008454-RA	4	6.84512e-06	MICOS complex subunit MIC19
MCU_008478-RA	3	5.48245e-06	GLIPR1-like protein 1
MCU_008529-RB	4	2.63227e-05	No hits found
MCU_008538-RA	3	5.45053e-06	Small ribosomal subunit protein uS3
MCU_008593-RA	4	6.68418e-06	Collagen alpha-1(IV) chain
MCU_008623-RA	4	6.4063e-06	Synaptobrevin-1
MCU_008952-RA	4	3.28557e-05	Small ribosomal subunit protein uS2
MCU_008964-RA	3	2.40565e-06	Small ribosomal subunit protein eS28
MCU_008991-RA	3	1.51729e-06	S-phase kinase-associated protein 1
MCU_009204-RB	4	6.9241e-06	Lamin-B2
MCU_009205-RA	3	3.44261e-06	Prelamin-A/C
MCU_009228-RA	3	3.79029e-06	Adenosine deaminase
MCU_009456-RA	3	3.64617e-06	Chromobox protein homolog 5
MCU_009894-RB	4	9.62464e-05	Collagen alpha-2(I) chain
MCU_009957-RA	4	2.87317e-06	No hits found
MCU_010043-RA	4	3.18579e-06	Endoplasmic reticulum resident protein 44
MCU_010058-RA	4	3.51742e-06	Small glutamine-rich tetratricopeptide repeat-containing protein alpha
MCU_010064-RB	3	2.0295e-06	SWI/SNF complex subunit SMARCC2
MCU_010322-RA	4	5.156e-06	No hits found
MCU_010957-RA	3	5.17874e-06	No hits found
MCU_011000-RA	4	1.59592e-05	No hits found
MCU_011025-RA	3	0.000713417	Large ribosomal subunit protein eL6
MCU_011102-RA	4	1.07472e-05	Leucine-rich repeat-containing protein 15
MCU_011300-RA	4	1.24161e-05	No hits found
MCU_011410-RA	4	6.82806e-06	Dynactin subunit 3
MCU_011450-RA	4	2.39368e-05	Lysosome membrane protein 2
MCU_011575-RA	4	3.38513e-05	No hits found
MCU_011602-RA	4	5.40636e-05	No hits found
MCU_011632-RA	4	5.70774e-06	Dynein light chain, cytoplasmic
MCU_011669-RA	3	3.36291e-06	Pyridoxine-5'-phosphate oxidase
MCU_011748-RB	3	1.74229e-06	No hits found
MCU_011893-RA	4	1.93781e-05	Cytochrome b-c1 complex subunit 7
MCU_011976-RA	3	3.4149e-06	Cytochrome c
MCU_012177-RA	4	1.94075e-06	Guanylate kinase
MCU_012459-RA	3	1.74336e-06	Small ribosomal subunit protein eS10
MCU_012751-RA	3	1.18254e-06	Peptidase inhibitor 16
MCU_012803-RA	4	1.42033e-05	Histone H3
MCU_013180-RA	4	4.84224e-06	Histone H4
MCU_013758-RA	3	1.30067e-06	Peptidase inhibitor 16
MCU_013769-RA	4	2.35835e-05	Histone H4
MCU_014249-RA	4	6.46345e-06	No hits found
MCU_014275-RA	3	1.26647e-06	Sodium/potassium-transporting ATPase subunit alpha
MCU_014377-RA	3	1.32879e-06	Sodium/potassium-transporting ATPase subunit alpha
MCU_014455-RA	3	2.38975e-06	Carbonic anhydrase 14
MCU_014695-RA	4	2.35835e-05	Histone H4
MCU_014745-RA	3	6.37857e-06	No hits found
MCU_014819-RA	4	4.34793e-06	Troponin I-like protein
