## Supplementary Table S19 for "Comparative proteomics reveals a conserved core of tegumental proteins in parasitic flatworms"

### Sheet: Hoja1
Table S19. M. corti - Proteins enriched in the Whole-Worm Extract when compared to Supernatant
Locus	Peptide Count	Coverage (%)	Log2(fold change)	p-value	Description
MCU_000182-RA	10	53.4	2.406	0.00120784	Glioma pathogenesis-related protein 1
MCU_000223-RA	44	64.6	1.757	1.251e-12	Titin
MCU_000244-RA	4	16	1.913	0.0389903	23 kDa integral membrane protein
MCU_000245-RA	53	90.5	5.192	0.0211968	Tropomyosin
MCU_000639-RA	13	56.3	2.473	0.0314083	Prohibitin 1
MCU_000697-RA	5	31.9	1.357	0.0232277	No hits found
MCU_000928-RC	35	26.5	1.812	0.00270156	Lethal(2) giant larvae protein homolog 1
MCU_000944-RB	36	76.7	1.142	6.05007e-11	Major egg antigen
MCU_001028-RA	17	68.3	2.157	0.0076173	Tropomyosin-2
MCU_001417-RC	42	51	1.064	4.30641e-05	Protein F37C4.5
MCU_001440-RB	10	15.9	1.896	0.0179338	Titin
MCU_001998-RA	11	48.5	1.29	0.000105101	No hits found
MCU_002004-RB	17	44.3	1.13	0.000500078	Protein disulfide-isomerase A6 homolog
MCU_002052-RA	4	29.3	1.307	0.00909179	Syntaxin-7
MCU_002198-RA	14	36.2	1.006	0.000350155	Pyruvate dehydrogenase protein X component, mitochondrial
MCU_002250-RB	50	52.5	2.873	0.000562151	Collagen alpha-2(I) chain
MCU_002426-RA	36	60.2	3.196	7.12461e-11	Putative NADPH-dependent quinone oxidoreductase VAT1L
MCU_002440-RA	6	26.7	1.103	0.00336015	SPARC
MCU_002446-RA	121	50.8	1.312	2.93646e-08	Spectrin beta chain
MCU_002608-RB	49	31.9	1.39	0.000670943	Microtubule-associated protein futsch
MCU_002701-RA	15	60.8	1.081	0.000930447	ATP synthase subunit d, mitochondrial
MCU_002729-RA	17	91.3	1.069	2.10098e-05	Translationally-controlled tumor protein homolog
MCU_002840-RB	61	85.2	4.039	0.00452577	Tropomyosin-2
MCU_003323-RA	54	61	1.025	2.81727e-10	Stress-70 protein, mitochondrial
MCU_003708-RB	138	54	2.486	4.29379e-09	Myosin heavy chain, striated muscle
MCU_003773-RA	20	85.7	1.027	1.34113e-05	Nucleoside diphosphate kinase A
MCU_003881-RB	18	47.2	1.697	0.00337234	Stomatin-like protein stl-1
MCU_003900-RA	32	41.6	2.002	0.000136116	Collagen alpha-2(I) chain
MCU_003930-RB	58	86.1	1.395	0	Annexin A7
MCU_004097-RA	40	33.9	1.227	6.79748e-06	Myosin heavy chain, non-muscle
MCU_004116-RB	6	25.6	1.14	0.0188413	Peptidase inhibitor 15
MCU_004227-RA	46	72.9	1.364	6.51002e-08	Actin
MCU_004402-RA	4	19.9	1.059	0.0218559	Calcium-binding protein NCS-1
MCU_004472-RA	8	35.1	2.378	0.0347723	Acidic leucine-rich nuclear phosphoprotein 32-related protein
MCU_004857-RA	12	24.2	2.174	0.00167215	Caprin-1
MCU_004971-RA	31	40	1.41	0.000303034	Lysosomal alpha-mannosidase
MCU_005601-RB	20	24.7	1.259	0.00307743	Epidermal growth factor receptor substrate 15-like 1
MCU_005621-RA	5	23.3	1.122	0.0429228	Eukaryotic translation initiation factor 4E
MCU_005769-RA	18	49.4	1.198	4.33484e-05	Elongation factor 1-delta
MCU_006019-RA	7	43.5	1.124	0.00265301	Prefoldin subunit 5
MCU_006439-RA	15	42.1	1.127	0.0382692	Speckle-type POZ protein-like
MCU_006498-RA	18	67	4.449	0.00164482	No hits found
MCU_006621-RB	13	62	1.613	1.06282e-06	No hits found
MCU_006984-RB	31	37.9	2.211	3.07973e-09	Kettin homolog
MCU_007100-RB	12	22.7	1.525	0.000290848	Protein TFG
MCU_007101-RA	24	74.6	1.504	0.000168004	Purine nucleoside phosphorylase
MCU_007290-RA	8	34.9	1.746	0.00146871	Peptidase inhibitor 16
MCU_007292-RA	10	61.1	1.464	0.000181308	Glioma pathogenesis-related protein 1
MCU_007492-RA	11	47.8	1.249	0.0370271	Growth factor receptor-bound protein 2
MCU_007548-RC	125	84.6	4.512	1.54543e-13	Paramyosin
MCU_007657-RA	22	14.4	1.003	9.54019e-06	Prosaposin
MCU_007868-RB	9	48.7	1.707	0.0161182	PDZ and LIM domain protein Zasp
MCU_007875-RB	13	28.6	1.304	0.000554028	Dihydrolipoyllysine-residue succinyltransferase component of 2-oxoglutarate dehydrogenase complex, mitochondrial (Fragment)
MCU_007954-RA	23	66.2	2.173	1.63479e-06	Tropomodulin-2
MCU_008355-RA	32	74.6	1.33	8.34888e-14	14-3-3-like protein 2
MCU_008445-RA	8	18.6	1.04	0.0203702	No hits found
MCU_008452-RB	18	74.8	1.086	0.00104161	Proteasome subunit alpha type-1
MCU_008605-RB	21	45.8	1.75	4.85289e-08	Dynactin subunit 2-A
MCU_008667-RA	19	54.4	3.24	1.75202e-05	20 kDa calcium-binding protein
MCU_008686-RA	11	76.5	1.364	0.0431902	Uncharacterized protein F13E6.1
MCU_008711-RA	28	66.3	1.002	0.00230468	Calponin-3
MCU_008812-RB	206	74.4	1.355	4.44089e-16	Spectrin alpha chain
MCU_008889-RA	19	46.7	1.056	0.00819553	Actin-2
MCU_009121-RA	16	82.4	1.147	2.99587e-08	Fatty acid-binding protein homolog 1
MCU_009132-RA	11	55.7	1.928	8.96469e-05	No hits found
MCU_009141-RB	7	10.5	1.511	0.0119247	Striatin-3
MCU_009290-RA	9	38.4	2.192	0.00072572	Complement component 1 Q subcomponent-binding protein, mitochondrial
MCU_009298-RA	8	57.6	1.422	3.22481e-05	No hits found
MCU_009410-RA	7	15.3	1.548	0.00539044	Alkaline phosphatase
MCU_009414-RA	32	91.1	1.725	4.90852e-12	No hits found
MCU_009517-RA	28	87.4	1.284	3.2376e-06	Myophilin
MCU_009619-RA	47	33.1	1.303	0.0214449	No hits found
MCU_009832-RA	41	90.3	1.697	4.0648e-08	Calreticulin
MCU_010653-RA	10	41	1.464	0.0425565	RWD domain-containing protein 1
MCU_011221-RA	6	56.9	1.122	0.0103335	10 kDa heat shock protein, mitochondrial
MCU_011254-RA	20	56.9	1.585	3.12638e-06	Cytochrome c oxidase subunit 5B, mitochondrial
MCU_011357-RA	25	82.9	1.086	5.48346e-07	2,3-bisphosphoglycerate-dependent phosphoglycerate mutase
MCU_011621-RA	13	36.3	1.3	7.79389e-06	Peptidase inhibitor 16
MCU_011723-RB	13	57.4	1.129	8.2459e-05	Annexin B22
MCU_011780-RA	21	71.3	1.039	1.10124e-05	cAMP-dependent protein kinase type II regulatory subunit
MCU_011784-RA	24	90.2	1.376	4.75684e-05	Ferritin heavy chain
MCU_012063-RA	23	85.3	6.104	2.3573e-05	Myosin essential light chain, striated adductor muscle
MCU_012222-RA	2	11.5	1.445	0.0157333	Fatty acid-binding protein homolog 2
MCU_012923-RA	20	78.4	1.583	0.000162184	Glutathione S-transferase
MCU_013573-RA	9	21	2.542	0.0203444	Titin
MCU_013971-RA	5	21.4	1.137	0.0178106	Fatty acid-binding protein homolog 1
MCU_014134-RA	13	50.5	2.266	0.007224	Peptidase inhibitor 16
MCU_014397-RA	27	52.9	1.654	1.76605e-10	Neuroblast differentiation-associated protein AHNAK
MCU_014718-RA	31	80.3	2.236	9.9627e-12	No hits found
MCU_014750-RA	21	80.7	2.225	8.51166e-07	No hits found
