## Supplementary Table S20 for "Comparative proteomics reveals a conserved core of tegumental proteins in parasitic flatworms"

### Sheet: Hoja1
Table S20. Analysis of dextran+ (Dx+) cells in WMISH experiments
	em-dlc1 (n=172)	em-es8l1 (n=94)	em-tunk1 (n=177)	em-calp* (n=104)	em-myof (n=185)	em-rab27 (n=187)
Dx+/WMISH- (%)	1 (0,6)	0 (0)	1 (0,6)	0 (0)	5 (2,7)	0 (0)
Dx+/WMISH+ (%)	171 (99,4)	94 (100)	176 (99,4)	104 (100)	180 (97,3)	187 (100)
				*only in the posterior region (soma)
	hm-calp (n=300)	hm-syt2 (n=229)	hm-myof (n=159)	hm-tunk1 (n=124)	hm-tunk2 (n=103)	hm-es8l1 (n=144)	hm-ap (n=218)	hm-cnta (n=239)
Dx+/WMISH- (%)	0 (0)	0 (0)	0 (0)	1 (0,6)	0 (0)	0 (0)	0 (0)	0 (0)
Dx+/WMISH+ (%)	300 (100)	229 (100)	159 (100)	123 (99,4)	103 (100)	144 (100)	218 (100)	239 (100)
