## Supplementary Table S21 for "Comparative proteomics reveals a conserved core of tegumental proteins in parasitic flatworms"

### Sheet: Hoja1
PRIMERS FOR WMISH IN H. microstoma adults
Gene	Alias	Fwd primer	Rv primer
HmN_000075100	SYT2	TCTGCTCGGTTGCATTGGTC	GGGAATGCCACATTGCCAC
HmN_000926400	ES8L1	ATGCTGAAATGGGTTATCGACG	TCCAAGCGACTGCCAGAAAG
HmN_000877700	UNK1	TACGGAAGGTAATGCAAAGAAGAAG	TTTACGGACATGCGATCATTTG
HmN_000419700	UNK2	ACCTCCTATTTCTGTCGGTCCAC	CCGGTTCTTTCGAGATTACTTCC
HmN_000528300	Calp	AACCTCGTGAAGCCTCAGCAC	AACTGACATCCAGAATTCACCGTC
HmN_000400600	Fer1	TGAGGGCAACACTGTTACCTGTC	TCTGGACGATTTGGTTTGTCAAG
HmN 003032110	CNTA	ATGCCAAGGAAGAATAAATTCG	TTATGTATCCTTGAAGAGACCTGC
HmN_003013720 HmN_003013740 HmN_003013760 *	AP	GAAGAGTGGGAATTCAATACAATGG	AGTCAACTTCTGATGGATTGCATG	* Primers for AP can amplify all three genes, which are 99% identical in sequence. The cloned fragment was 99% identical to all three genes.
PRIMERS FOR WMISH IN E. multilocularis protoscoleces
Gene	Alias	Fwd primer	Rv primer
EmuJ_000347300	Rab27	GGCCGTGATGAAGAAGACTAC	TTTGGAGTTGGGACCACAC
EmuJ_000203000	ES8L1	GATGAAGAGGTTAGTGCTCTGC	AGTCTCCGTTAACATTGTCTGG
EmuJ_000991200	DLC-1	TGCAGACAGCCATCACGAAC	AGCCATGAATCCCGGAGTG
EmuJ_000756700	UNK1	CTGCGGAATCATCTAATGTTAC	GCTGGAAGATACGCACAGAC
EmuJ_000719700	Calp	AAGATTGTTTACGATCCTGATG	CCAGGGATTACGAACTCG
EmuJ_000825200	Fer1	TGCAACAATCTGGAGTCAATC	CGCGAAGACCACTTACCTAC
